# GlycoMeSH: linking glycan structures to biomedical context for systematic enrichment analysis

**DOI:** 10.64898/2026.08.18.745318

**Authors:** Akihiro Kitani, Bingyuan Zhang, Koichi Himori, Yusuke Matsui

## Abstract

Glycan identification has advanced, but glycan structures remain difficult to translate into reproducible biomedical context because reusable glycan-level annotations are sparse. We present GlycoMeSH, a resource that links glycans to Medical Subject Headings (MeSH) through an inference model, a traceable association database and a glycan-set enrichment workflow. GlycoMeSH-BERT recovered ∼60% of literature-derived associations at recall@30 and expanded open-vocabulary MeSH coverage beyond closed-label baselines, without higher per-prediction accuracy. At matched candidate counts, its predictions showed motif-level semantic agreement comparable to those baselines, independently of the training labels. GlycoMeSH-DB contains 789,627 associations between 26,954 glycans and 20,302 MeSH terms. GlycoMeSH-EA returned enriched MeSH terms for glycan sets from glycomics and glycoproteomics datasets. Each association represents a biomedical context rather than a validated mechanism, and retains its source PMID or prediction score for audit. GlycoMeSH supplies the missing, evidence-traceable annotation layer that makes glycan sets directly analyzable by enrichment across glycoscience datasets.
