## Supplementary Tables for "GlycoMeSH: linking glycan structures to biomedical context for systematic enrichment analysis": Supplementary_Table_2.xlsx

### Sheet: Suppmentary_Table_2
Supplenmentary Table 2: Performance metrics of baseline and contrastive learning models across evaluation datasets (mean ± s.d.)
metric	mean	std	comp
hit@1	0.0003992	0.00089264	Baseline
recall@1	3.99e-05	8.93e-05	Baseline
precision@1	0.0003992	0.00089264	Baseline
mrr@1	0.0003992	0.00089264	Baseline
hit@10	0.0027976	0.00179019	Baseline
recall@10	0.00022571	0.00017016	Baseline
precision@10	0.00027976	0.00017902	Baseline
mrr@10	0.00104539	0.00068336	Baseline
hit@15	0.00319681	0.0017893	Baseline
recall@15	0.00027561	0.00019531	Baseline
precision@15	0.00021312	0.00011929	Baseline
mrr@15	0.00107866	0.00068453	Baseline
hit@20	0.00399681	0.00346526	Baseline
recall@20	0.00028707	0.00021267	Baseline
precision@20	0.00019984	0.00017326	Baseline
mrr@20	0.00112219	0.00071372	Baseline
hit@25	0.00559441	0.00409908	Baseline
recall@25	0.00076369	0.00096009	Baseline
precision@25	0.00022378	0.00016396	Baseline
mrr@25	0.00119131	0.00068145	Baseline
hit@30	0.00559441	0.00409908	Baseline
recall@30	0.00076369	0.00096009	Baseline
precision@30	0.00018648	0.00013664	Baseline
mrr@30	0.00119131	0.00068145	Baseline
hit@1	0.423495	0.0120185	Contrastive_Learning
recall@1	0.117254	0.00647789	Contrastive_Learning
precision@1	0.423495	0.0120185	Contrastive_Learning
mrr@1	0.423495	0.0120185	Contrastive_Learning
hit@10	0.644826	0.0100559	Contrastive_Learning
recall@10	0.461532	0.0130857	Contrastive_Learning
precision@10	0.204478	0.00625492	Contrastive_Learning
mrr@10	0.491985	0.0105376	Contrastive_Learning
hit@15	0.677192	0.00911456	Contrastive_Learning
recall@15	0.500928	0.0103594	Contrastive_Learning
precision@15	0.155177	0.00414261	Contrastive_Learning
mrr@15	0.494518	0.0103439	Contrastive_Learning
hit@20	0.696369	0.0125686	Contrastive_Learning
recall@20	0.526426	0.0111385	Contrastive_Learning
precision@20	0.125472	0.00352727	Contrastive_Learning
mrr@20	0.495605	0.0104499	Contrastive_Learning
hit@25	0.711153	0.0135688	Contrastive_Learning
recall@25	0.544439	0.0145984	Contrastive_Learning
precision@25	0.106018	0.0033192	Contrastive_Learning
mrr@25	0.496249	0.0105952	Contrastive_Learning
hit@30	0.719543	0.0143459	Contrastive_Learning
recall@30	0.555372	0.0150393	Contrastive_Learning
precision@30	0.091771	0.00220462	Contrastive_Learning
mrr@30	0.496551	0.0106175	Contrastive_Learning
hit@1	0.058325	0.0107585	Co-occurrence
recall@1	0.00775318	0.00232406	Co-occurrence
precision@1	0.058325	0.0107585	Co-occurrence
mrr@1	0.058325	0.0107585	Co-occurrence
hit@10	0.325602	0.0113116	Co-occurrence
recall@10	0.106447	0.0124612	Co-occurrence
precision@10	0.0610436	0.0055043	Co-occurrence
mrr@10	0.121057	0.0149887	Co-occurrence
hit@15	0.415496	0.0138517	Co-occurrence
recall@15	0.149413	0.0182034	Co-occurrence
precision@15	0.0569437	0.00309223	Co-occurrence
mrr@15	0.128047	0.0150481	Co-occurrence
hit@20	0.487409	0.0144929	Co-occurrence
recall@20	0.196626	0.0244444	Co-occurrence
precision@20	0.0532149	0.00342572	Co-occurrence
mrr@20	0.132073	0.0149487	Co-occurrence
hit@25	0.560124	0.0166744	Co-occurrence
recall@25	0.244404	0.012717	Co-occurrence
precision@25	0.0512813	0.00325053	Co-occurrence
mrr@25	0.135247	0.0150414	Co-occurrence
hit@30	0.614461	0.0224711	Co-occurrence
recall@30	0.284764	0.0199331	Co-occurrence
precision@30	0.0494059	0.00334643	Co-occurrence
mrr@30	0.13718	0.015132	Co-occurrence
