## Supplementary Tables for "GlycoMeSH: linking glycan structures to biomedical context for systematic enrichment analysis": Supplementary_Table_3.xlsx

### Sheet: test_summary
Supplementary Table 3: Performance of GlycoMeSH-BERT and baseline models on the test dataset
metric	mean	comp
hit@1	0	Baseline
recall@1	0	Baseline
precision@1	0	Baseline
mrr@1	0	Baseline
hit@10	0.00226244	Baseline
recall@10	0.00022624	Baseline
precision@10	0.00022624	Baseline
mrr@10	0.00025138	Baseline
hit@15	0.00452489	Baseline
recall@15	0.00022824	Baseline
precision@15	0.00030166	Baseline
mrr@15	0.00042542	Baseline
hit@20	0.00452489	Baseline
recall@20	0.00022824	Baseline
precision@20	0.00022624	Baseline
mrr@20	0.00042542	Baseline
hit@25	0.00452489	Baseline
recall@25	0.00023024	Baseline
precision@25	0.00027149	Baseline
mrr@25	0.00042542	Baseline
hit@30	0.00452489	Baseline
recall@30	0.00023024	Baseline
precision@30	0.00022624	Baseline
mrr@30	0.00042542	Baseline
hit@1	0.452489	Contrastive_Learning
recall@1	0.125528	Contrastive_Learning
precision@1	0.452489	Contrastive_Learning
mrr@1	0.452489	Contrastive_Learning
f1@1	0.184004	Contrastive_Learning
hit@10	0.667421	Contrastive_Learning
recall@10	0.478459	Contrastive_Learning
precision@10	0.227376	Contrastive_Learning
mrr@10	0.522223	Contrastive_Learning
f1@10	0.270062	Contrastive_Learning
hit@15	0.680995	Contrastive_Learning
recall@15	0.521965	Contrastive_Learning
precision@15	0.174057	Contrastive_Learning
mrr@15	0.523246	Contrastive_Learning
f1@15	0.228193	Contrastive_Learning
hit@20	0.696833	Contrastive_Learning
recall@20	0.544945	Contrastive_Learning
precision@20	0.139819	Contrastive_Learning
mrr@20	0.524142	Contrastive_Learning
f1@20	0.194654	Contrastive_Learning
hit@25	0.70362	Contrastive_Learning
recall@25	0.555856	Contrastive_Learning
precision@25	0.117104	Contrastive_Learning
mrr@25	0.524442	Contrastive_Learning
f1@25	0.170121	Contrastive_Learning
hit@30	0.714932	Contrastive_Learning
recall@30	0.568306	Contrastive_Learning
precision@30	0.10181	Contrastive_Learning
mrr@30	0.524856	Contrastive_Learning
f1@30	0.152333	Contrastive_Learning
hit@1	0.0633484	Co-occurrence
recall@1	0.0034408	Co-occurrence
precision@1	0.0633484	Co-occurrence
mrr@1	0.0633484	Co-occurrence
hit@10	0.28733	Co-occurrence
recall@10	0.0927173	Co-occurrence
precision@10	0.0604072	Co-occurrence
mrr@10	0.124673	Co-occurrence
hit@15	0.402715	Co-occurrence
recall@15	0.142382	Co-occurrence
precision@15	0.0577677	Co-occurrence
mrr@15	0.133972	Co-occurrence
hit@20	0.477376	Co-occurrence
recall@20	0.206277	Co-occurrence
precision@20	0.0529412	Co-occurrence
mrr@20	0.137965	Co-occurrence
hit@25	0.5181	Co-occurrence
recall@25	0.225694	Co-occurrence
precision@25	0.0492308	Co-occurrence
mrr@25	0.139708	Co-occurrence
hit@30	0.61086	Co-occurrence
recall@30	0.285483	Co-occurrence
precision@30	0.0471342	Co-occurrence
mrr@30	0.142994	Co-occurrence
