## Supplementary Tables for "GlycoMeSH: linking glycan structures to biomedical context for systematic enrichment analysis": Supplementary_Table_4.xlsx

### Sheet: cv_summary
Supplementary Table 4: Per-glycan evaluation metrics stratified by similarity to the training set
gly_id	n_true	hit@1	recall@1	mrr@1	hit@10	recall@10	mrr@10	hit@15	recall@15	mrr@15	hit@20	recall@20	mrr@20	hit@25	recall@25	mrr@25	hit@30	recall@30	mrr@30	class
G00066MO	8	1	0.125	1	1	0.25	1	1	0.25	1	1	0.25	1	1	0.25	1	1	0.25	1	low
G00068MO	14	0	0	0	0	0	0	0	0	0	1	0.0714286	0.0526316	1	0.0714286	0.0526316	1	0.0714286	0.0526316	low
G00728SN	3	1	0.333333	1	1	1	1	1	1	1	1	1	1	1	1	1	1	1	1	high
G01359SY	3	0	0	0	1	1	0.333333	1	1	0.333333	1	1	0.333333	1	1	0.333333	1	1	0.333333	low
G01367ZS	6	1	0.166667	1	1	0.833333	1	1	0.833333	1	1	1	1	1	1	1	1	1	1	high
G01378OV	1	0	0	0	1	1	0.333333	1	1	0.333333	1	1	0.333333	1	1	0.333333	1	1	0.333333	high
G01595WZ	3	1	0.333333	1	1	1	1	1	1	1	1	1	1	1	1	1	1	1	1	high
G01682LD	3	1	0.333333	1	1	1	1	1	1	1	1	1	1	1	1	1	1	1	1	low
G01760ZU	11	0	0	0	1	0.0909091	0.125	1	0.181818	0.125	1	0.181818	0.125	1	0.181818	0.125	1	0.272727	0.125	low
G02096VT	3	1	0.333333	1	1	1	1	1	1	1	1	1	1	1	1	1	1	1	1	low
G02149VR	18	0	0	0	1	0.111111	0.5	1	0.166667	0.5	1	0.277778	0.5	1	0.277778	0.5	1	0.277778	0.5	low
G02522JF	2	1	0.5	1	1	1	1	1	1	1	1	1	1	1	1	1	1	1	1	low
G02679YX	2	0	0	0	0	0	0	0	0	0	0	0	0	0	0	0	0	0	0	high
G02763QD	4	0	0	0	0	0	0	0	0	0	0	0	0	0	0	0	0	0	0	low
G03172PR	1	1	1	1	1	1	1	1	1	1	1	1	1	1	1	1	1	1	1	low
G03277YI	10	0	0	0	0	0	0	0	0	0	0	0	0	0	0	0	0	0	0	low
G03509EL	20	0	0	0	0	0	0	0	0	0	0	0	0	0	0	0	0	0	0	low
G03860PZ	7	0	0	0	1	0.428571	0.5	1	0.571429	0.5	1	0.571429	0.5	1	0.571429	0.5	1	0.571429	0.5	high
G03889MY	4	1	0.25	1	1	1	1	1	1	1	1	1	1	1	1	1	1	1	1	high
G03975EI	1	0	0	0	0	0	0	0	0	0	0	0	0	0	0	0	0	0	0	low
G04765GH	5	1	0.2	1	1	0.8	1	1	0.8	1	1	0.8	1	1	0.8	1	1	0.8	1	low
G04854NQ	52	1	0.0192308	1	1	0.0576923	1	1	0.0576923	1	1	0.0576923	1	1	0.0576923	1	1	0.0576923	1	low
G05191RT	1	0	0	0	0	0	0	0	0	0	0	0	0	0	0	0	0	0	0	high
G05229BF	2	0	0	0	1	1	0.333333	1	1	0.333333	1	1	0.333333	1	1	0.333333	1	1	0.333333	high
G05421OW	3	0	0	0	1	1	0.333333	1	1	0.333333	1	1	0.333333	1	1	0.333333	1	1	0.333333	low
G05428SU	1	0	0	0	0	0	0	0	0	0	0	0	0	0	0	0	0	0	0	low
G06038KF	1	0	0	0	0	0	0	0	0	0	0	0	0	0	0	0	0	0	0	low
G06216GN	3	1	0.333333	1	1	1	1	1	1	1	1	1	1	1	1	1	1	1	1	high
G06402AD	1	0	0	0	0	0	0	0	0	0	0	0	0	0	0	0	0	0	0	low
G06772YH	2	0	0	0	1	0.5	0.5	1	0.5	0.5	1	1	0.5	1	1	0.5	1	1	0.5	high
G07337US	1	0	0	0	0	0	0	0	0	0	0	0	0	0	0	0	0	0	0	high
G07414DN	1	0	0	0	0	0	0	0	0	0	0	0	0	0	0	0	0	0	0	high
G07575HR	4	1	0.25	1	1	1	1	1	1	1	1	1	1	1	1	1	1	1	1	low
G07695ZT	7	1	0.142857	1	1	0.714286	1	1	1	1	1	1	1	1	1	1	1	1	1	high
G07819HC	5	0	0	0	1	1	0.333333	1	1	0.333333	1	1	0.333333	1	1	0.333333	1	1	0.333333	low
G07822HH	2	0	0	0	1	0.5	0.1	1	1	0.1	1	1	0.1	1	1	0.1	1	1	0.1	low
G08146BT	61	0	0	0	1	0.0327869	0.142857	1	0.0491803	0.142857	1	0.0491803	0.142857	1	0.0491803	0.142857	1	0.0819672	0.142857	high
G08371VN	1	0	0	0	0	0	0	0	0	0	0	0	0	0	0	0	0	0	0	high
G09095MV	3	1	0.333333	1	1	1	1	1	1	1	1	1	1	1	1	1	1	1	1	high
G09118YK	3	1	0.333333	1	1	1	1	1	1	1	1	1	1	1	1	1	1	1	1	high
G09176OA	15	0	0	0	1	0.133333	0.5	1	0.133333	0.5	1	0.133333	0.5	1	0.133333	0.5	1	0.2	0.5	high
G09663DE	1	0	0	0	0	0	0	0	0	0	0	0	0	0	0	0	0	0	0	high
G10604KJ	20	1	0.05	1	1	0.2	1	1	0.2	1	1	0.3	1	1	0.4	1	1	0.5	1	low
G10687EF	7	1	0.142857	1	1	0.571429	1	1	0.571429	1	1	0.571429	1	1	0.571429	1	1	0.714286	1	low
G10705PR	2	1	0.5	1	1	1	1	1	1	1	1	1	1	1	1	1	1	1	1	high
G10820KD	3	1	0.333333	1	1	1	1	1	1	1	1	1	1	1	1	1	1	1	1	high
G11324RD	5	0	0	0	1	0.2	0.5	1	0.2	0.5	1	0.6	0.5	1	0.6	0.5	1	0.6	0.5	high
G11535IB	17	1	0.0588235	1	1	0.235294	1	1	0.235294	1	1	0.235294	1	1	0.235294	1	1	0.235294	1	high
G11578PH	2	0	0	0	0	0	0	0	0	0	0	0	0	0	0	0	0	0	0	high
G11613HW	2	1	0.5	1	1	1	1	1	1	1	1	1	1	1	1	1	1	1	1	high
G11929SN	2	1	0.5	1	1	1	1	1	1	1	1	1	1	1	1	1	1	1	1	high
G11971MR	47	0	0	0	1	0.0638298	0.25	1	0.0638298	0.25	1	0.0638298	0.25	1	0.0638298	0.25	1	0.0638298	0.25	low
G12436UO	16	0	0	0	1	0.0625	0.25	1	0.0625	0.25	1	0.0625	0.25	1	0.0625	0.25	1	0.0625	0.25	high
G12457EA	4	1	0.25	1	1	1	1	1	1	1	1	1	1	1	1	1	1	1	1	high
G12525VG	3	1	0.333333	1	1	1	1	1	1	1	1	1	1	1	1	1	1	1	1	low
G12616PJ	1	0	0	0	0	0	0	0	0	0	0	0	0	0	0	0	0	0	0	low
G13179DW	2	0	0	0	1	1	0.5	1	1	0.5	1	1	0.5	1	1	0.5	1	1	0.5	low
G13519DN	1	0	0	0	0	0	0	0	0	0	0	0	0	0	0	0	0	0	0	high
G14068WV	2	1	0.5	1	1	1	1	1	1	1	1	1	1	1	1	1	1	1	1	high
G14127XU	20	1	0.05	1	1	0.35	1	1	0.45	1	1	0.45	1	1	0.5	1	1	0.5	1	high
G14380OJ	7	1	0.142857	1	1	0.571429	1	1	0.571429	1	1	0.571429	1	1	0.714286	1	1	0.714286	1	low
G14392SI	10	0	0	0	1	0.8	0.333333	1	1	0.333333	1	1	0.333333	1	1	0.333333	1	1	0.333333	high
G14400SJ	2	1	0.5	1	1	1	1	1	1	1	1	1	1	1	1	1	1	1	1	low
G14561VC	3	0	0	0	1	0.333333	0.2	1	0.333333	0.2	1	0.333333	0.2	1	0.333333	0.2	1	0.333333	0.2	low
G14572XX	2	0	0	0	0	0	0	0	0	0	0	0	0	0	0	0	0	0	0	high
G14996IQ	8	1	0.125	1	1	0.875	1	1	1	1	1	1	1	1	1	1	1	1	1	high
G15555MR	3	0	0	0	1	1	0.333333	1	1	0.333333	1	1	0.333333	1	1	0.333333	1	1	0.333333	low
G15868RK	11	0	0	0	0	0	0	0	0	0	0	0	0	0	0	0	0	0	0	low
G16204NU	4	0	0	0	0	0	0	0	0	0	0	0	0	0	0	0	0	0	0	high
G16529MG	16	1	0.0625	1	1	0.5625	1	1	0.8125	1	1	0.9375	1	1	0.9375	1	1	0.9375	1	high
G16609LV	1	0	0	0	0	0	0	0	0	0	1	1	0.0555556	1	1	0.0555556	1	1	0.0555556	low
G16768LX	3	1	0.333333	1	1	1	1	1	1	1	1	1	1	1	1	1	1	1	1	high
G16828VN	62	1	0.016129	1	1	0.112903	1	1	0.16129	1	1	0.209677	1	1	0.241935	1	1	0.241935	1	high
G17409FQ	5	0	0	0	0	0	0	0	0	0	0	0	0	0	0	0	0	0	0	high
G17461UE	3	1	0.333333	1	1	1	1	1	1	1	1	1	1	1	1	1	1	1	1	low
G17473XY	3	1	0.333333	1	1	1	1	1	1	1	1	1	1	1	1	1	1	1	1	low
G17667YX	2	1	0.5	1	1	1	1	1	1	1	1	1	1	1	1	1	1	1	1	high
G17689DH	70	1	0.0142857	1	1	0.0857143	1	1	0.114286	1	1	0.171429	1	1	0.2	1	1	0.271429	1	high
G18119HR	1	0	0	0	0	0	0	0	0	0	0	0	0	0	0	0	0	0	0	high
G18519LX	2	0	0	0	1	0.5	0.5	1	0.5	0.5	1	1	0.5	1	1	0.5	1	1	0.5	low
G18619IO	18	0	0	0	1	0.0555556	0.2	1	0.0555556	0.2	1	0.0555556	0.2	1	0.0555556	0.2	1	0.0555556	0.2	high
G18625KA	48	0	0	0	1	0.0208333	0.1	1	0.0416667	0.1	1	0.0416667	0.1	1	0.0625	0.1	1	0.0833333	0.1	low
G19749DC	11	1	0.0909091	1	1	0.454545	1	1	0.454545	1	1	0.454545	1	1	0.454545	1	1	0.454545	1	low
G19914RN	1	0	0	0	0	0	0	0	0	0	0	0	0	0	0	0	0	0	0	high
G20059NZ	5	0	0	0	1	0.4	0.111111	1	1	0.111111	1	1	0.111111	1	1	0.111111	1	1	0.111111	low
G20102QS	3	1	0.333333	1	1	0.333333	1	1	0.333333	1	1	0.666667	1	1	0.666667	1	1	0.666667	1	high
G20165PS	4	0	0	0	1	0.75	0.5	1	1	0.5	1	1	0.5	1	1	0.5	1	1	0.5	low
G20343BM	18	1	0.0555556	1	1	0.5	1	1	0.722222	1	1	0.777778	1	1	0.888889	1	1	0.944444	1	high
G20966IA	2	0	0	0	0	0	0	0	0	0	0	0	0	0	0	0	0	0	0	high
G21112KH	5	0	0	0	1	0.2	0.1	1	0.4	0.1	1	0.4	0.1	1	0.4	0.1	1	0.6	0.1	high
G21361AZ	3	1	0.333333	1	1	1	1	1	1	1	1	1	1	1	1	1	1	1	1	high
G21381MC	87	1	0.0114942	1	1	0.0114942	1	1	0.0229885	1	1	0.0229885	1	1	0.0229885	1	1	0.045977	1	low
G21474OX	1	0	0	0	0	0	0	0	0	0	0	0	0	0	0	0	0	0	0	high
G21705YX	5	1	0.2	1	1	1	1	1	1	1	1	1	1	1	1	1	1	1	1	low
G21789FK	1	0	0	0	0	0	0	0	0	0	0	0	0	0	0	0	0	0	0	high
G22325PI	6	1	0.166667	1	1	0.5	1	1	0.666667	1	1	0.833333	1	1	0.833333	1	1	0.833333	1	low
G22516UQ	5	0	0	0	0	0	0	0	0	0	0	0	0	0	0	0	0	0	0	low
G22768VO	405	0	0	0	0	0	0	1	0.00493827	0.0769231	1	0.00493827	0.0769231	1	0.00987654	0.0769231	1	0.00987654	0.0769231	low
G23193CN	3	1	0.333333	1	1	1	1	1	1	1	1	1	1	1	1	1	1	1	1	high
G23340ZN	1	0	0	0	1	1	0.333333	1	1	0.333333	1	1	0.333333	1	1	0.333333	1	1	0.333333	high
G23546LY	3	0	0	0	0	0	0	0	0	0	0	0	0	0	0	0	0	0	0	high
G23553FE	6	1	0.166667	1	1	0.333333	1	1	0.5	1	1	0.5	1	1	0.5	1	1	0.5	1	low
G23665FB	2	0	0	0	0	0	0	0	0	0	0	0	0	0	0	0	0	0	0	low
G24005JZ	4	1	0.25	1	1	1	1	1	1	1	1	1	1	1	1	1	1	1	1	high
G25140TA	6	0	0	0	1	0.333333	0.5	1	0.5	0.5	1	0.5	0.5	1	0.666667	0.5	1	0.666667	0.5	high
G25233TU	2	1	0.5	1	1	1	1	1	1	1	1	1	1	1	1	1	1	1	1	low
G25340RJ	7	1	0.142857	1	1	1	1	1	1	1	1	1	1	1	1	1	1	1	1	high
G25695ME	1	0	0	0	0	0	0	0	0	0	0	0	0	0	0	0	0	0	0	high
G25906YW	13	0	0	0	0	0	0	0	0	0	0	0	0	0	0	0	0	0	0	low
G26032DN	23	0	0	0	1	0.130435	0.2	1	0.130435	0.2	1	0.130435	0.2	1	0.173913	0.2	1	0.173913	0.2	low
G26080SE	2	0	0	0	1	1	0.5	1	1	0.5	1	1	0.5	1	1	0.5	1	1	0.5	high
G26295XE	43	1	0.0232558	1	1	0.0465116	1	1	0.0465116	1	1	0.0465116	1	1	0.0465116	1	1	0.0465116	1	high
G26551VB	2	0	0	0	0	0	0	0	0	0	0	0	0	0	0	0	0	0	0	low
G26744ZJ	7	1	0.142857	1	1	0.857143	1	1	0.857143	1	1	0.857143	1	1	1	1	1	1	1	low
G26993MC	1	0	0	0	0	0	0	0	0	0	0	0	0	0	0	0	0	0	0	high
G27165KO	3	1	0.333333	1	1	1	1	1	1	1	1	1	1	1	1	1	1	1	1	high
G27223CU	2	0	0	0	1	0.5	0.333333	1	1	0.333333	1	1	0.333333	1	1	0.333333	1	1	0.333333	high
G27776PG	2	0	0	0	1	0.5	0.2	1	1	0.2	1	1	0.2	1	1	0.2	1	1	0.2	high
G27893KR	5	1	0.2	1	1	0.6	1	1	0.6	1	1	0.6	1	1	0.6	1	1	0.6	1	low
G27967WE	5	1	0.2	1	1	1	1	1	1	1	1	1	1	1	1	1	1	1	1	low
G28663KH	23	1	0.0434783	1	1	0.26087	1	1	0.347826	1	1	0.347826	1	1	0.347826	1	1	0.347826	1	high
G28906TV	3	1	0.333333	1	1	1	1	1	1	1	1	1	1	1	1	1	1	1	1	high
G29011JC	10	0	0	0	0	0	0	0	0	0	0	0	0	0	0	0	0	0	0	high
G29078QN	1	0	0	0	0	0	0	0	0	0	0	0	0	0	0	0	0	0	0	high
G29191MN	5	1	0.2	1	1	1	1	1	1	1	1	1	1	1	1	1	1	1	1	high
G29434SO	7	1	0.142857	1	1	1	1	1	1	1	1	1	1	1	1	1	1	1	1	low
G29449JO	2	1	0.5	1	1	1	1	1	1	1	1	1	1	1	1	1	1	1	1	high
G29751MN	6	1	0.166667	1	1	1	1	1	1	1	1	1	1	1	1	1	1	1	1	low
G29905OR	13	1	0.0769231	1	1	0.538462	1	1	0.538462	1	1	0.538462	1	1	0.615385	1	1	0.615385	1	high
G29972ZX	2	1	0.5	1	1	0.5	1	1	0.5	1	1	0.5	1	1	0.5	1	1	0.5	1	high
G30159WR	59	1	0.0169491	1	1	0.118644	1	1	0.152542	1	1	0.20339	1	1	0.237288	1	1	0.305085	1	high
G30304IT	2	1	0.5	1	1	1	1	1	1	1	1	1	1	1	1	1	1	1	1	low
G30439IP	3	0	0	0	1	0.333333	0.111111	1	0.666667	0.111111	1	0.666667	0.111111	1	0.666667	0.111111	1	0.666667	0.111111	high
G30514JJ	4	0	0	0	1	0.75	0.5	1	0.75	0.5	1	0.75	0.5	1	0.75	0.5	1	0.75	0.5	high
G31213WS	2	1	0.5	1	1	1	1	1	1	1	1	1	1	1	1	1	1	1	1	high
G31263FF	6	1	0.166667	1	1	1	1	1	1	1	1	1	1	1	1	1	1	1	1	high
G31335UO	8	0	0	0	0	0	0	0	0	0	0	0	0	0	0	0	0	0	0	low
G32340DX	10	0	0	0	1	0.7	0.333333	1	0.8	0.333333	1	1	0.333333	1	1	0.333333	1	1	0.333333	high
G32473MI	2	1	0.5	1	1	1	1	1	1	1	1	1	1	1	1	1	1	1	1	high
G32847EI	3	0	0	0	1	1	0.25	1	1	0.25	1	1	0.25	1	1	0.25	1	1	0.25	high
G32986TN	13	0	0	0	0	0	0	0	0	0	0	0	0	0	0	0	0	0	0	low
G33202JT	5	0	0	0	0	0	0	0	0	0	0	0	0	0	0	0	0	0	0	low
G33262YZ	1	0	0	0	0	0	0	0	0	0	0	0	0	0	0	0	0	0	0	high
G33303XH	3	0	0	0	0	0	0	0	0	0	0	0	0	0	0	0	0	0	0	low
G33627YQ	2	1	0.5	1	1	1	1	1	1	1	1	1	1	1	1	1	1	1	1	low
G33913ZS	4	0	0	0	1	1	0.333333	1	1	0.333333	1	1	0.333333	1	1	0.333333	1	1	0.333333	high
G34427JE	3	1	0.333333	1	1	1	1	1	1	1	1	1	1	1	1	1	1	1	1	high
G34527RW	15	1	0.0666667	1	1	0.4	1	1	0.533333	1	1	0.533333	1	1	0.666667	1	1	0.8	1	high
G34672RF	3	1	0.333333	1	1	1	1	1	1	1	1	1	1	1	1	1	1	1	1	high
G34771DU	2	0	0	0	0	0	0	0	0	0	0	0	0	0	0	0	0	0	0	low
G35061TJ	2	0	0	0	0	0	0	0	0	0	0	0	0	0	0	0	0	0	0	high
G35242IF	5	0	0	0	0	0	0	0	0	0	0	0	0	0	0	0	0	0	0	high
G35766OV	1	0	0	0	0	0	0	0	0	0	0	0	0	0	0	0	0	0	0	high
G36159AI	3	0	0	0	1	1	0.25	1	1	0.25	1	1	0.25	1	1	0.25	1	1	0.25	low
G36437LH	4	1	0.25	1	1	1	1	1	1	1	1	1	1	1	1	1	1	1	1	low
G36581MF	3	1	0.333333	1	1	1	1	1	1	1	1	1	1	1	1	1	1	1	1	high
G37135JQ	19	0	0	0	1	0.105263	0.333333	1	0.105263	0.333333	1	0.105263	0.333333	1	0.157895	0.333333	1	0.157895	0.333333	low
G37282LW	3	1	0.333333	1	1	1	1	1	1	1	1	1	1	1	1	1	1	1	1	high
G37385TT	2	1	0.5	1	1	1	1	1	1	1	1	1	1	1	1	1	1	1	1	high
G37427AX	10	0	0	0	1	0.8	0.5	1	0.9	0.5	1	1	0.5	1	1	0.5	1	1	0.5	high
G37492KF	1	0	0	0	0	0	0	0	0	0	0	0	0	0	0	0	0	0	0	high
G37653KL	1	0	0	0	1	1	0.142857	1	1	0.142857	1	1	0.142857	1	1	0.142857	1	1	0.142857	low
G38238ZW	1	0	0	0	0	0	0	0	0	0	0	0	0	0	0	0	0	0	0	high
G38351JR	8	0	0	0	1	0.375	0.142857	1	0.5	0.142857	1	0.625	0.142857	1	0.625	0.142857	1	0.625	0.142857	low
G38462TG	3	1	0.333333	1	1	1	1	1	1	1	1	1	1	1	1	1	1	1	1	high
G38624RV	1	0	0	0	0	0	0	0	0	0	0	0	0	0	0	0	0	0	0	high
G38899PV	4	1	0.25	1	1	1	1	1	1	1	1	1	1	1	1	1	1	1	1	high
G39294YF	6	0	0	0	0	0	0	0	0	0	0	0	0	0	0	0	0	0	0	low
G39389UU	3	1	0.333333	1	1	1	1	1	1	1	1	1	1	1	1	1	1	1	1	high
G39716GO	1	0	0	0	0	0	0	0	0	0	1	1	0.0555556	1	1	0.0555556	1	1	0.0555556	high
G40097PQ	2	0	0	0	1	0.5	0.333333	1	1	0.333333	1	1	0.333333	1	1	0.333333	1	1	0.333333	high
G40194MN	15	1	0.0666667	1	1	0.666667	1	1	0.933333	1	1	1	1	1	1	1	1	1	1	high
G40702WU	91	0	0	0	1	0.010989	0.2	1	0.021978	0.2	1	0.032967	0.2	1	0.032967	0.2	1	0.032967	0.2	low
G40707RU	5	0	0	0	1	1	0.5	1	1	0.5	1	1	0.5	1	1	0.5	1	1	0.5	high
G40894EI	32	0	0	0	0	0	0	1	0.03125	0.0769231	1	0.03125	0.0769231	1	0.0625	0.0769231	1	0.09375	0.0769231	low
G41575BQ	5	1	0.2	1	1	0.6	1	1	1	1	1	1	1	1	1	1	1	1	1	high
G41708PN	1	0	0	0	0	0	0	0	0	0	0	0	0	0	0	0	1	1	0.0357143	low
G41964LZ	8	1	0.125	1	1	0.625	1	1	0.875	1	1	0.875	1	1	0.875	1	1	0.875	1	low
G42398CG	5	0	0	0	1	1	0.5	1	1	0.5	1	1	0.5	1	1	0.5	1	1	0.5	low
G42436GS	15	1	0.0666667	1	1	0.6	1	1	0.8	1	1	0.866667	1	1	0.866667	1	1	0.866667	1	low
G42440OJ	5	0	0	0	0	0	0	0	0	0	0	0	0	0	0	0	0	0	0	high
G42666HT	1133	0	0	0	0	0	0	1	0.00264784	0.0833333	1	0.00441306	0.0833333	1	0.00441306	0.0833333	1	0.00441306	0.0833333	low
G42769XG	4	1	0.25	1	1	0.25	1	1	0.5	1	1	0.5	1	1	0.5	1	1	0.5	1	low
G43299SD	7	0	0	0	0	0	0	0	0	0	0	0	0	0	0	0	0	0	0	high
G43402RG	1	0	0	0	0	0	0	0	0	0	0	0	0	0	0	0	0	0	0	high
G43438SM	8	0	0	0	1	0.25	0.2	1	0.25	0.2	1	0.25	0.2	1	0.25	0.2	1	0.25	0.2	low
G43476MN	3	0	0	0	0	0	0	0	0	0	0	0	0	0	0	0	0	0	0	low
G43665PB	1	0	0	0	0	0	0	1	1	0.0714286	1	1	0.0714286	1	1	0.0714286	1	1	0.0714286	high
G43761WH	15	0	0	0	0	0	0	0	0	0	0	0	0	0	0	0	0	0	0	high
G44073EJ	1	0	0	0	0	0	0	0	0	0	0	0	0	0	0	0	0	0	0	high
G44147IO	2	0	0	0	0	0	0	0	0	0	0	0	0	0	0	0	0	0	0	low
G44411RJ	6	1	0.166667	1	1	0.833333	1	1	0.833333	1	1	0.833333	1	1	0.833333	1	1	1	1	low
G44504WW	3	1	0.333333	1	1	1	1	1	1	1	1	1	1	1	1	1	1	1	1	low
G44923ZR	3	1	0.333333	1	1	1	1	1	1	1	1	1	1	1	1	1	1	1	1	high
G45300SB	9	1	0.111111	1	1	0.777778	1	1	0.777778	1	1	0.777778	1	1	0.888889	1	1	0.888889	1	high
G45333LE	1	0	0	0	0	0	0	0	0	0	0	0	0	0	0	0	0	0	0	low
G45359RY	75	0	0	0	1	0.0133333	0.111111	1	0.04	0.111111	1	0.0666667	0.111111	1	0.08	0.111111	1	0.12	0.111111	high
G45939NL	2	1	0.5	1	1	1	1	1	1	1	1	1	1	1	1	1	1	1	1	low
G46406BL	3	1	0.333333	1	1	0.666667	1	1	1	1	1	1	1	1	1	1	1	1	1	high
G46568MX	2	1	0.5	1	1	1	1	1	1	1	1	1	1	1	1	1	1	1	1	high
G46700WH	4	0	0	0	0	0	0	0	0	0	0	0	0	0	0	0	0	0	0	high
G47279LF	15	1	0.0666667	1	1	0.666667	1	1	0.933333	1	1	1	1	1	1	1	1	1	1	high
G47385JB	8	0	0	0	0	0	0	0	0	0	0	0	0	0	0	0	0	0	0	high
G47410OF	13	1	0.0769231	1	1	0.230769	1	1	0.230769	1	1	0.230769	1	1	0.230769	1	1	0.307692	1	low
G47773BX	5	1	0.2	1	1	1	1	1	1	1	1	1	1	1	1	1	1	1	1	low
G48296OD	4	1	0.25	1	1	0.75	1	1	0.75	1	1	0.75	1	1	0.75	1	1	0.75	1	high
G48648VZ	3	0	0	0	0	0	0	0	0	0	0	0	0	0	0	0	0	0	0	high
G48954CA	2	0	0	0	0	0	0	0	0	0	0	0	0	0	0	0	0	0	0	high
G49299ZV	12	0	0	0	0	0	0	0	0	0	1	0.166667	0.0555556	1	0.25	0.0555556	1	0.25	0.0555556	high
G49319MR	1	0	0	0	0	0	0	0	0	0	0	0	0	0	0	0	0	0	0	high
G49445EF	5	0	0	0	0	0	0	0	0	0	0	0	0	0	0	0	0	0	0	low
G49527BY	9	1	0.111111	1	1	0.777778	1	1	1	1	1	1	1	1	1	1	1	1	1	low
G49632WD	22	0	0	0	0	0	0	0	0	0	0	0	0	1	0.0454546	0.0416667	1	0.0454546	0.0416667	low
G49664YG	24	1	0.0416667	1	1	0.375	1	1	0.458333	1	1	0.583333	1	1	0.708333	1	1	0.833333	1	high
G50068TE	3	1	0.333333	1	1	0.333333	1	1	0.333333	1	1	0.333333	1	1	0.333333	1	1	0.333333	1	low
G50131RA	1	0	0	0	0	0	0	0	0	0	0	0	0	0	0	0	0	0	0	high
G50166FV	5	1	0.2	1	1	1	1	1	1	1	1	1	1	1	1	1	1	1	1	high
G50251EH	2	0	0	0	0	0	0	0	0	0	0	0	0	0	0	0	1	0.5	0.0384615	low
G50393WI	1	0	0	0	0	0	0	0	0	0	0	0	0	0	0	0	0	0	0	high
G50489VC	17	1	0.0588235	1	1	0.470588	1	1	0.764706	1	1	0.941176	1	1	1	1	1	1	1	high
G50608CI	3	0	0	0	0	0	0	0	0	0	0	0	0	0	0	0	1	0.333333	0.0333333	low
G50709EY	3	1	0.333333	1	1	1	1	1	1	1	1	1	1	1	1	1	1	1	1	high
G50755IT	1	0	0	0	0	0	0	0	0	0	0	0	0	0	0	0	0	0	0	low
G51057KO	15	0	0	0	1	0.0666667	0.25	1	0.333333	0.25	1	0.466667	0.25	1	0.466667	0.25	1	0.533333	0.25	high
G51084WS	4	0	0	0	1	1	0.25	1	1	0.25	1	1	0.25	1	1	0.25	1	1	0.25	high
G51794WV	6	1	0.166667	1	1	1	1	1	1	1	1	1	1	1	1	1	1	1	1	high
G52080WL	7	0	0	0	1	0.714286	0.5	1	0.857143	0.5	1	0.857143	0.5	1	0.857143	0.5	1	0.857143	0.5	high
G52187WF	5	0	0	0	1	0.8	0.5	1	1	0.5	1	1	0.5	1	1	0.5	1	1	0.5	high
G52260VY	23	0	0	0	1	0.130435	0.5	1	0.217391	0.5	1	0.304348	0.5	1	0.347826	0.5	1	0.347826	0.5	low
G52428MJ	17	1	0.0588235	1	1	0.529412	1	1	0.705882	1	1	0.705882	1	1	0.705882	1	1	0.705882	1	high
G52706RS	3	0	0	0	0	0	0	0	0	0	0	0	0	0	0	0	0	0	0	low
G52770HR	4	1	0.25	1	1	1	1	1	1	1	1	1	1	1	1	1	1	1	1	high
G53031QB	5	0	0	0	0	0	0	0	0	0	0	0	0	0	0	0	0	0	0	low
G53173PI	1	0	0	0	0	0	0	0	0	0	0	0	0	0	0	0	0	0	0	high
G53181SO	1	0	0	0	0	0	0	0	0	0	0	0	0	0	0	0	0	0	0	high
G53208AY	1	0	0	0	0	0	0	0	0	0	0	0	0	0	0	0	0	0	0	low
G53225BR	3	1	0.333333	1	1	1	1	1	1	1	1	1	1	1	1	1	1	1	1	high
G53372OG	3	1	0.333333	1	1	1	1	1	1	1	1	1	1	1	1	1	1	1	1	high
G53667CH	1	1	1	1	1	1	1	1	1	1	1	1	1	1	1	1	1	1	1	high
G53840EW	1	0	0	0	0	0	0	0	0	0	0	0	0	0	0	0	0	0	0	high
G54442GQ	3	0	0	0	1	0.666667	0.125	1	1	0.125	1	1	0.125	1	1	0.125	1	1	0.125	low
G55282VK	2	1	0.5	1	1	1	1	1	1	1	1	1	1	1	1	1	1	1	1	high
G55396DW	1	0	0	0	0	0	0	0	0	0	0	0	0	0	0	0	0	0	0	high
G55925JJ	8	0	0	0	1	0.125	0.1	1	0.125	0.1	1	0.25	0.1	1	0.375	0.1	1	0.5	0.1	high
G56236GF	1	0	0	0	0	0	0	0	0	0	0	0	0	0	0	0	0	0	0	high
G56329KE	3	1	0.333333	1	1	1	1	1	1	1	1	1	1	1	1	1	1	1	1	low
G56549DH	1	0	0	0	0	0	0	0	0	0	1	1	0.0588235	1	1	0.0588235	1	1	0.0588235	high
G56591LC	4	1	0.25	1	1	1	1	1	1	1	1	1	1	1	1	1	1	1	1	high
G57081YJ	2	1	0.5	1	1	1	1	1	1	1	1	1	1	1	1	1	1	1	1	high
G57458TO	1	0	0	0	0	0	0	0	0	0	0	0	0	0	0	0	0	0	0	high
G57920AK	7	0	0	0	0	0	0	0	0	0	0	0	0	0	0	0	0	0	0	low
G57955DP	3	0	0	0	1	0.666667	0.5	1	1	0.5	1	1	0.5	1	1	0.5	1	1	0.5	high
G58454DM	2	0	0	0	1	1	0.5	1	1	0.5	1	1	0.5	1	1	0.5	1	1	0.5	high
G59471TH	42	1	0.0238095	1	1	0.214286	1	1	0.285714	1	1	0.309524	1	1	0.309524	1	1	0.309524	1	high
G59655SA	9	0	0	0	0	0	0	1	0.111111	0.0666667	1	0.222222	0.0666667	1	0.222222	0.0666667	1	0.222222	0.0666667	high
G59969VC	3	1	0.333333	1	1	1	1	1	1	1	1	1	1	1	1	1	1	1	1	low
G60437DK	1	0	0	0	1	1	0.142857	1	1	0.142857	1	1	0.142857	1	1	0.142857	1	1	0.142857	low
G60884PS	2	0	0	0	1	0.5	0.125	1	1	0.125	1	1	0.125	1	1	0.125	1	1	0.125	high
G60926LS	1	0	0	0	0	0	0	0	0	0	0	0	0	0	0	0	0	0	0	high
G61158LP	3	1	0.333333	1	1	1	1	1	1	1	1	1	1	1	1	1	1	1	1	high
G61207RZ	27	0	0	0	1	0.111111	0.333333	1	0.185185	0.333333	1	0.259259	0.333333	1	0.259259	0.333333	1	0.259259	0.333333	high
G61302NC	5	1	0.2	1	1	0.4	1	1	0.8	1	1	0.8	1	1	0.8	1	1	0.8	1	high
G61602PD	5	0	0	0	1	0.2	0.25	1	0.6	0.25	1	0.8	0.25	1	1	0.25	1	1	0.25	high
G61887VA	2	1	0.5	1	1	0.5	1	1	1	1	1	1	1	1	1	1	1	1	1	low
G62081IR	3	1	0.333333	1	1	1	1	1	1	1	1	1	1	1	1	1	1	1	1	high
G62167DK	3	1	0.333333	1	1	1	1	1	1	1	1	1	1	1	1	1	1	1	1	low
G62326NX	1	0	0	0	0	0	0	0	0	0	0	0	0	0	0	0	0	0	0	high
G62592GA	6	0	0	0	0	0	0	0	0	0	0	0	0	0	0	0	0	0	0	low
G62946XF	2	1	0.5	1	1	1	1	1	1	1	1	1	1	1	1	1	1	1	1	high
G63110FE	10	0	0	0	1	0.2	0.5	1	0.4	0.5	1	0.4	0.5	1	0.4	0.5	1	0.4	0.5	low
G63166WT	2	1	0.5	1	1	1	1	1	1	1	1	1	1	1	1	1	1	1	1	high
G63334FZ	18	0	0	0	1	0.166667	0.333333	1	0.277778	0.333333	1	0.333333	0.333333	1	0.333333	0.333333	1	0.333333	0.333333	low
G63443GA	8	1	0.125	1	1	0.375	1	1	0.375	1	1	0.5	1	1	0.5	1	1	0.5	1	low
G63763SS	1	0	0	0	0	0	0	0	0	0	0	0	0	0	0	0	0	0	0	low
G63813EJ	8	1	0.125	1	1	0.25	1	1	0.25	1	1	0.25	1	1	0.375	1	1	0.5	1	low
G63830GM	10	1	0.1	1	1	0.6	1	1	0.8	1	1	0.8	1	1	0.9	1	1	0.9	1	low
G64061QG	8	0	0	0	1	0.375	0.333333	1	0.625	0.333333	1	0.625	0.333333	1	0.625	0.333333	1	0.75	0.333333	low
G64102JR	2	1	0.5	1	1	1	1	1	1	1	1	1	1	1	1	1	1	1	1	low
G64652EG	52	0	0	0	1	0.0576923	0.333333	1	0.0576923	0.333333	1	0.0769231	0.333333	1	0.0769231	0.333333	1	0.0769231	0.333333	high
G64780OA	21	1	0.0476191	1	1	0.238095	1	1	0.238095	1	1	0.285714	1	1	0.333333	1	1	0.380952	1	high
G65249DN	3	1	0.333333	1	1	1	1	1	1	1	1	1	1	1	1	1	1	1	1	high
G65449BO	3	1	0.333333	1	1	1	1	1	1	1	1	1	1	1	1	1	1	1	1	high
G66227UG	1	0	0	0	1	1	0.5	1	1	0.5	1	1	0.5	1	1	0.5	1	1	0.5	high
G66328QF	1	0	0	0	0	0	0	0	0	0	0	0	0	0	0	0	0	0	0	low
G66419SM	4	0	0	0	0	0	0	0	0	0	1	0.25	0.0588235	1	0.5	0.0588235	1	0.5	0.0588235	low
G66991YE	5	1	0.2	1	1	0.8	1	1	0.8	1	1	1	1	1	1	1	1	1	1	low
G67306YE	4	0	0	0	0	0	0	0	0	0	0	0	0	0	0	0	0	0	0	low
G67561OD	7	1	0.142857	1	1	1	1	1	1	1	1	1	1	1	1	1	1	1	1	low
G67579EM	2	1	0.5	1	1	1	1	1	1	1	1	1	1	1	1	1	1	1	1	high
G67849DJ	17	1	0.0588235	1	1	0.294118	1	1	0.352941	1	1	0.352941	1	1	0.352941	1	1	0.352941	1	low
G68004HS	1	0	0	0	0	0	0	0	0	0	0	0	0	0	0	0	0	0	0	high
G68110IF	28	0	0	0	0	0	0	0	0	0	1	0.0357143	0.0588235	1	0.0357143	0.0588235	1	0.0357143	0.0588235	low
G69030ZC	5	0	0	0	0	0	0	0	0	0	0	0	0	0	0	0	0	0	0	low
G69118GP	3	1	0.333333	1	1	1	1	1	1	1	1	1	1	1	1	1	1	1	1	low
G69233PF	2	1	0.5	1	1	1	1	1	1	1	1	1	1	1	1	1	1	1	1	low
G69982RY	1	0	0	0	0	0	0	0	0	0	0	0	0	0	0	0	0	0	0	high
G70115XG	10	1	0.1	1	1	0.8	1	1	0.9	1	1	0.9	1	1	0.9	1	1	1	1	low
G70263JI	5	1	0.2	1	1	1	1	1	1	1	1	1	1	1	1	1	1	1	1	low
G70528XB	5	0	0	0	1	1	0.5	1	1	0.5	1	1	0.5	1	1	0.5	1	1	0.5	low
G70670FB	3	1	0.333333	1	1	1	1	1	1	1	1	1	1	1	1	1	1	1	1	low
G70871YH	1	0	0	0	0	0	0	0	0	0	0	0	0	0	0	0	0	0	0	low
G70885YM	4	0	0	0	0	0	0	0	0	0	0	0	0	0	0	0	0	0	0	low
G71085CJ	1	0	0	0	0	0	0	0	0	0	0	0	0	0	0	0	0	0	0	high
G71835BN	1	0	0	0	0	0	0	1	1	0.0769231	1	1	0.0769231	1	1	0.0769231	1	1	0.0769231	high
G72221XM	4	0	0	0	1	0.5	0.166667	1	0.75	0.166667	1	0.75	0.166667	1	1	0.166667	1	1	0.166667	high
G72309KR	6	0	0	0	0	0	0	0	0	0	0	0	0	0	0	0	0	0	0	high
G73276UD	3	0	0	0	1	0.333333	0.5	1	0.333333	0.5	1	0.333333	0.5	1	0.666667	0.5	1	0.666667	0.5	high
G73410LR	2	1	0.5	1	1	1	1	1	1	1	1	1	1	1	1	1	1	1	1	low
G73898DK	1	1	1	1	1	1	1	1	1	1	1	1	1	1	1	1	1	1	1	high
G74130BZ	5	1	0.2	1	1	0.6	1	1	0.6	1	1	0.8	1	1	1	1	1	1	1	low
G74251RU	1	0	0	0	0	0	0	0	0	0	0	0	0	0	0	0	0	0	0	high
G74378SU	1	0	0	0	0	0	0	0	0	0	0	0	0	0	0	0	0	0	0	high
G74578MX	8	0	0	0	1	0.5	0.333333	1	0.5	0.333333	1	0.625	0.333333	1	0.625	0.333333	1	0.625	0.333333	low
G74656JE	4	1	0.25	1	1	1	1	1	1	1	1	1	1	1	1	1	1	1	1	low
G74784VI	3	1	0.333333	1	1	1	1	1	1	1	1	1	1	1	1	1	1	1	1	high
G74916CC	11	0	0	0	1	0.272727	0.333333	1	0.272727	0.333333	1	0.454545	0.333333	1	0.545455	0.333333	1	0.545455	0.333333	high
G75030WH	1	0	0	0	0	0	0	0	0	0	0	0	0	0	0	0	0	0	0	low
G75143LK	9	1	0.111111	1	1	0.666667	1	1	0.777778	1	1	0.777778	1	1	0.888889	1	1	0.888889	1	high
G75372BZ	3	0	0	0	0	0	0	0	0	0	0	0	0	0	0	0	0	0	0	low
G75650VY	10	1	0.1	1	1	1	1	1	1	1	1	1	1	1	1	1	1	1	1	high
G75850OP	16	1	0.0625	1	1	0.3125	1	1	0.3125	1	1	0.375	1	1	0.4375	1	1	0.5	1	high
G76242WH	5	0	0	0	1	1	0.5	1	1	0.5	1	1	0.5	1	1	0.5	1	1	0.5	high
G76285RN	2	0	0	0	0	0	0	0	0	0	0	0	0	0	0	0	0	0	0	high
G76312OL	1	0	0	0	0	0	0	0	0	0	0	0	0	0	0	0	0	0	0	high
G76387IG	3	1	0.333333	1	1	1	1	1	1	1	1	1	1	1	1	1	1	1	1	low
G76675AB	28	0	0	0	1	0.0714286	0.5	1	0.0714286	0.5	1	0.142857	0.5	1	0.214286	0.5	1	0.214286	0.5	high
G76855CI	8	0	0	0	1	0.375	0.2	1	0.75	0.2	1	0.75	0.2	1	0.75	0.2	1	0.875	0.2	high
G77141OA	3	1	0.333333	1	1	1	1	1	1	1	1	1	1	1	1	1	1	1	1	high
G77199IL	3	1	0.333333	1	1	1	1	1	1	1	1	1	1	1	1	1	1	1	1	low
G77259GO	10	1	0.1	1	1	0.7	1	1	0.8	1	1	0.8	1	1	0.9	1	1	1	1	low
G78231ZN	1	0	0	0	0	0	0	0	0	0	0	0	0	0	0	0	0	0	0	high
G78607HP	7	1	0.142857	1	1	0.857143	1	1	0.857143	1	1	0.857143	1	1	0.857143	1	1	0.857143	1	high
G78959US	8	0	0	0	0	0	0	0	0	0	0	0	0	0	0	0	0	0	0	low
G79167DN	1	0	0	0	0	0	0	0	0	0	0	0	0	0	0	0	0	0	0	high
G79214AG	8	0	0	0	0	0	0	0	0	0	0	0	0	0	0	0	0	0	0	low
G79562FE	1	0	0	0	0	0	0	0	0	0	0	0	0	0	0	0	0	0	0	low
G79565XA	3	1	0.333333	1	1	1	1	1	1	1	1	1	1	1	1	1	1	1	1	high
G79896CK	2	1	0.5	1	1	1	1	1	1	1	1	1	1	1	1	1	1	1	1	high
G80005YU	6	0	0	0	1	0.166667	0.333333	1	0.166667	0.333333	1	0.166667	0.333333	1	0.166667	0.333333	1	0.166667	0.333333	high
G80155BS	7	0	0	0	0	0	0	0	0	0	0	0	0	0	0	0	0	0	0	high
G80276TH	1	0	0	0	0	0	0	0	0	0	0	0	0	0	0	0	0	0	0	low
G80690PN	6	0	0	0	1	1	0.5	1	1	0.5	1	1	0.5	1	1	0.5	1	1	0.5	low
G80960YD	3	1	0.333333	1	1	1	1	1	1	1	1	1	1	1	1	1	1	1	1	low
G81315DD	298	1	0.0033557	1	1	0.0134228	1	1	0.0134228	1	1	0.0134228	1	1	0.0134228	1	1	0.0134228	1	low
G81356NS	5	0	0	0	1	0.6	0.5	1	0.8	0.5	1	0.8	0.5	1	0.8	0.5	1	0.8	0.5	high
G81581UV	1	0	0	0	0	0	0	0	0	0	0	0	0	0	0	0	0	0	0	high
G81649FJ	3	1	0.333333	1	1	1	1	1	1	1	1	1	1	1	1	1	1	1	1	high
G81853KM	3	0	0	0	1	1	0.5	1	1	0.5	1	1	0.5	1	1	0.5	1	1	0.5	low
G81874LD	33	1	0.030303	1	1	0.121212	1	1	0.121212	1	1	0.121212	1	1	0.121212	1	1	0.121212	1	low
G82092PV	3	0	0	0	1	0.666667	0.5	1	0.666667	0.5	1	0.666667	0.5	1	1	0.5	1	1	0.5	low
G82320NZ	2	0	0	0	0	0	0	0	0	0	0	0	0	0	0	0	0	0	0	high
G82388RB	5	1	0.2	1	1	1	1	1	1	1	1	1	1	1	1	1	1	1	1	high
G82753OZ	3	1	0.333333	1	1	1	1	1	1	1	1	1	1	1	1	1	1	1	1	high
G82779CI	2	0	0	0	0	0	0	0	0	0	0	0	0	0	0	0	0	0	0	high
G82793FY	2	1	0.5	1	1	1	1	1	1	1	1	1	1	1	1	1	1	1	1	high
G82811EP	3	1	0.333333	1	1	1	1	1	1	1	1	1	1	1	1	1	1	1	1	high
G83206VX	2	1	0.5	1	1	0.5	1	1	1	1	1	1	1	1	1	1	1	1	1	high
G83461WR	17	1	0.0588235	1	1	0.294118	1	1	0.352941	1	1	0.352941	1	1	0.470588	1	1	0.470588	1	high
G83710ZZ	5	0	0	0	1	0.2	0.25	1	0.2	0.25	1	0.4	0.25	1	0.6	0.25	1	0.6	0.25	low
G83790BM	3	1	0.333333	1	1	1	1	1	1	1	1	1	1	1	1	1	1	1	1	high
G84330VA	1	0	0	0	0	0	0	0	0	0	0	0	0	0	0	0	0	0	0	high
G84461UO	1	0	0	0	0	0	0	0	0	0	0	0	0	0	0	0	0	0	0	high
G84552CD	3	0	0	0	0	0	0	0	0	0	0	0	0	0	0	0	0	0	0	high
G84676UY	3	1	0.333333	1	1	1	1	1	1	1	1	1	1	1	1	1	1	1	1	low
G84795TT	6	1	0.166667	1	1	1	1	1	1	1	1	1	1	1	1	1	1	1	1	high
G84917IA	1	0	0	0	0	0	0	0	0	0	0	0	0	0	0	0	0	0	0	high
G85016IG	3	0	0	0	0	0	0	0	0	0	0	0	0	0	0	0	0	0	0	low
G85041WE	7	1	0.142857	1	1	1	1	1	1	1	1	1	1	1	1	1	1	1	1	high
G85313YF	2	1	0.5	1	1	1	1	1	1	1	1	1	1	1	1	1	1	1	1	low
G85507NU	32	0	0	0	1	0.09375	0.2	1	0.125	0.2	1	0.1875	0.2	1	0.28125	0.2	1	0.34375	0.2	high
G85709JZ	3	1	0.333333	1	1	1	1	1	1	1	1	1	1	1	1	1	1	1	1	high
G86282DQ	3	1	0.333333	1	1	1	1	1	1	1	1	1	1	1	1	1	1	1	1	high
G86723LO	2	1	0.5	1	1	1	1	1	1	1	1	1	1	1	1	1	1	1	1	low
G86821NY	7	1	0.142857	1	1	0.857143	1	1	1	1	1	1	1	1	1	1	1	1	1	high
G87138HL	3	1	0.333333	1	1	1	1	1	1	1	1	1	1	1	1	1	1	1	1	low
G87457SB	2	0	0	0	1	0.5	0.25	1	0.5	0.25	1	1	0.25	1	1	0.25	1	1	0.25	high
G87492XO	7	0	0	0	0	0	0	0	0	0	0	0	0	0	0	0	0	0	0	low
G87633UQ	3	0	0	0	1	0.666667	0.5	1	0.666667	0.5	1	0.666667	0.5	1	0.666667	0.5	1	1	0.5	high
G87655FC	6	1	0.166667	1	1	0.5	1	1	0.666667	1	1	0.666667	1	1	0.833333	1	1	0.833333	1	high
G87655FE	3	1	0.333333	1	1	1	1	1	1	1	1	1	1	1	1	1	1	1	1	high
G88219FI	52	1	0.0192308	1	1	0.134615	1	1	0.134615	1	1	0.173077	1	1	0.173077	1	1	0.173077	1	high
G88449YB	3	0	0	0	1	1	0.333333	1	1	0.333333	1	1	0.333333	1	1	0.333333	1	1	0.333333	low
G88461FF	7	0	0	0	0	0	0	0	0	0	0	0	0	0	0	0	1	0.142857	0.037037	high
G88509SO	1	0	0	0	0	0	0	0	0	0	0	0	0	0	0	0	0	0	0	high
G88673AA	9	0	0	0	1	0.333333	0.5	1	0.333333	0.5	1	0.333333	0.5	1	0.333333	0.5	1	0.333333	0.5	high
G88679SS	2	1	0.5	1	1	1	1	1	1	1	1	1	1	1	1	1	1	1	1	high
G88696BY	9	1	0.111111	1	1	0.333333	1	1	0.444444	1	1	0.444444	1	1	0.444444	1	1	0.555556	1	low
G88948CY	1	0	0	0	0	0	0	0	0	0	0	0	0	0	0	0	0	0	0	high
G89181JW	3	0	0	0	0	0	0	0	0	0	0	0	0	0	0	0	0	0	0	high
G89206JP	3	0	0	0	0	0	0	0	0	0	0	0	0	0	0	0	0	0	0	high
G89253ZV	4	1	0.25	1	1	1	1	1	1	1	1	1	1	1	1	1	1	1	1	low
G89417VQ	2	1	0.5	1	1	1	1	1	1	1	1	1	1	1	1	1	1	1	1	high
G89877QI	33	1	0.030303	1	1	0.242424	1	1	0.333333	1	1	0.333333	1	1	0.333333	1	1	0.363636	1	high
G90017UO	4	0	0	0	1	0.25	0.125	1	0.5	0.125	1	0.5	0.125	1	0.5	0.125	1	0.5	0.125	high
G90130AG	4	1	0.25	1	1	1	1	1	1	1	1	1	1	1	1	1	1	1	1	high
G90348RI	10	0	0	0	1	0.2	0.2	1	0.3	0.2	1	0.5	0.2	1	0.5	0.2	1	0.5	0.2	high
G90575VK	3	0	0	0	0	0	0	0	0	0	0	0	0	0	0	0	0	0	0	low
G90725ZC	21	0	0	0	1	0.285714	0.5	1	0.333333	0.5	1	0.333333	0.5	1	0.333333	0.5	1	0.333333	0.5	high
G90743AT	6	0	0	0	1	0.5	0.25	1	0.666667	0.25	1	0.666667	0.25	1	0.666667	0.25	1	0.833333	0.25	high
G90974PL	1	0	0	0	0	0	0	0	0	0	0	0	0	0	0	0	0	0	0	high
G91028VZ	2	0	0	0	0	0	0	0	0	0	0	0	0	0	0	0	0	0	0	low
G91337ZP	5	0	0	0	1	0.2	0.333333	1	0.6	0.333333	1	0.6	0.333333	1	0.6	0.333333	1	0.6	0.333333	high
G91368RN	2	1	0.5	1	1	1	1	1	1	1	1	1	1	1	1	1	1	1	1	low
G91519IS	2	1	0.5	1	1	1	1	1	1	1	1	1	1	1	1	1	1	1	1	high
G91562NO	8	1	0.125	1	1	0.875	1	1	1	1	1	1	1	1	1	1	1	1	1	low
G92681HQ	3	1	0.333333	1	1	1	1	1	1	1	1	1	1	1	1	1	1	1	1	high
G92953ND	17	0	0	0	0	0	0	0	0	0	0	0	0	1	0.0588235	0.0434783	1	0.176471	0.0434783	low
G93227IM	7	0	0	0	1	0.142857	0.2	1	0.142857	0.2	1	0.285714	0.2	1	0.285714	0.2	1	0.285714	0.2	high
G93279DZ	4	1	0.25	1	1	0.25	1	1	0.25	1	1	0.25	1	1	0.25	1	1	0.25	1	high
G93351GM	2	1	0.5	1	1	1	1	1	1	1	1	1	1	1	1	1	1	1	1	high
G93692RJ	8	1	0.125	1	1	1	1	1	1	1	1	1	1	1	1	1	1	1	1	high
G93777VW	3	0	0	0	0	0	0	0	0	0	0	0	0	0	0	0	0	0	0	low
G93860XO	15	0	0	0	0	0	0	0	0	0	0	0	0	1	0.0666667	0.0476191	1	0.0666667	0.0476191	high
G93975QL	2	1	0.5	1	1	1	1	1	1	1	1	1	1	1	1	1	1	1	1	high
G94156YI	6	0	0	0	0	0	0	0	0	0	0	0	0	0	0	0	0	0	0	high
G94229IA	1	0	0	0	0	0	0	0	0	0	0	0	0	0	0	0	0	0	0	high
G94296FS	5	1	0.2	1	1	1	1	1	1	1	1	1	1	1	1	1	1	1	1	low
G94506PU	3	0	0	0	1	0.666667	0.25	1	1	0.25	1	1	0.25	1	1	0.25	1	1	0.25	high
G95148LK	1	0	0	0	1	1	0.142857	1	1	0.142857	1	1	0.142857	1	1	0.142857	1	1	0.142857	high
G95560ML	3	1	0.333333	1	1	1	1	1	1	1	1	1	1	1	1	1	1	1	1	low
G95861KV	7	0	0	0	0	0	0	0	0	0	0	0	0	0	0	0	0	0	0	high
G95901MC	1	0	0	0	1	1	0.25	1	1	0.25	1	1	0.25	1	1	0.25	1	1	0.25	high
G95963DM	4	0	0	0	0	0	0	0	0	0	0	0	0	0	0	0	0	0	0	low
G96370EB	2	1	0.5	1	1	1	1	1	1	1	1	1	1	1	1	1	1	1	1	high
G96719MC	15	0	0	0	1	0.466667	0.25	1	0.666667	0.25	1	0.733333	0.25	1	0.8	0.25	1	0.933333	0.25	high
G97501MA	6	1	0.166667	1	1	0.666667	1	1	0.666667	1	1	0.666667	1	1	0.666667	1	1	0.666667	1	low
G97693ZT	3	1	0.333333	1	1	1	1	1	1	1	1	1	1	1	1	1	1	1	1	high
G97720QM	4	0	0	0	0	0	0	0	0	0	0	0	0	0	0	0	1	0.25	0.0384615	high
G97800PC	3	1	0.333333	1	1	1	1	1	1	1	1	1	1	1	1	1	1	1	1	high
G97831CJ	4	1	0.25	1	1	1	1	1	1	1	1	1	1	1	1	1	1	1	1	high
G97832IV	5	1	0.2	1	1	1	1	1	1	1	1	1	1	1	1	1	1	1	1	high
G98157CW	5	1	0.2	1	1	1	1	1	1	1	1	1	1	1	1	1	1	1	1	low
G98535LH	4	0	0	0	1	0.25	0.125	1	0.25	0.125	1	0.25	0.125	1	0.25	0.125	1	0.25	0.125	low
G98559XP	1	0	0	0	0	0	0	0	0	0	0	0	0	0	0	0	0	0	0	high
G98621JL	4	1	0.25	1	1	1	1	1	1	1	1	1	1	1	1	1	1	1	1	low
G99039KB	4	1	0.25	1	1	1	1	1	1	1	1	1	1	1	1	1	1	1	1	low
G99074EO	10	0	0	0	0	0	0	0	0	0	0	0	0	0	0	0	0	0	0	high
G99354MR	4	0	0	0	0	0	0	0	0	0	0	0	0	0	0	0	0	0	0	high
G99356PZ	1	0	0	0	0	0	0	0	0	0	0	0	0	0	0	0	0	0	0	high
G99510WI	3	1	0.333333	1	1	1	1	1	1	1	1	1	1	1	1	1	1	1	1	high
G99897FQ	8	1	0.125	1	1	0.75	1	1	1	1	1	1	1	1	1	1	1	1	1	high
G99905JV	1	0	0	0	0	0	0	0	0	0	0	0	0	0	0	0	0	0	0	high
