## Supplementary Tables for "GlycoMeSH: linking glycan structures to biomedical context for systematic enrichment analysis": Supplementary_Table_6.xlsx

### Sheet: eval_sum_merged
Supplementary Table 6: Performance metrics of non-ocntrastive basline models for glycan–MeSH prediction across multiple evaluation measures
metric	mean	std	comp
hit@1	0.556926	0.0269867	Glycan
recall@1	0.212893	0.0173213	Glycan
precision@1	0.556926	0.0269867	Glycan
mrr@1	0.556926	0.0269867	Glycan
hit@10	0.847785	0.0101851	Glycan
recall@10	0.635562	0.00977218	Glycan
precision@10	0.274356	0.00758952	Glycan
mrr@10	0.64548	0.0203392	Glycan
hit@15	0.890933	0.00961526	Glycan
recall@15	0.696188	0.0100044	Glycan
precision@15	0.219873	0.00588402	Glycan
mrr@15	0.64893	0.0203039	Glycan
hit@20	0.915701	0.00851932	Glycan
recall@20	0.736984	0.00425851	Glycan
precision@20	0.1855	0.0050107	Glycan
mrr@20	0.650301	0.0201974	Glycan
hit@25	0.935676	0.00655534	Glycan
recall@25	0.770943	0.00490071	Glycan
precision@25	0.161951	0.0042428	Glycan
mrr@25	0.65118	0.0200948	Glycan
hit@30	0.94127	0.00540453	Glycan
recall@30	0.790046	0.00526983	Glycan
precision@30	0.143868	0.00408852	Glycan
mrr@30	0.65138	0.0200794	Glycan
hit@1	0.574105	0.0107854	Glycan + MeSH
recall@1	0.221071	0.0149162	Glycan + MeSH
precision@1	0.574105	0.0107854	Glycan + MeSH
mrr@1	0.574105	0.0107854	Glycan + MeSH
hit@10	0.863368	0.00747383	Glycan + MeSH
recall@10	0.647127	0.00947	Glycan + MeSH
precision@10	0.276232	0.00548835	Glycan + MeSH
mrr@10	0.661102	0.00988285	Glycan + MeSH
hit@15	0.897729	0.012539	Glycan + MeSH
recall@15	0.707821	0.00859879	Glycan + MeSH
precision@15	0.220912	0.00479595	Glycan + MeSH
mrr@15	0.663827	0.00998541	Glycan + MeSH
hit@20	0.920101	0.0125223	Glycan + MeSH
recall@20	0.748436	0.00794604	Glycan + MeSH
precision@20	0.18592	0.00538781	Glycan + MeSH
mrr@20	0.665101	0.0100707	Glycan + MeSH
hit@25	0.93448	0.0107899	Glycan + MeSH
recall@25	0.77879	0.00837935	Glycan + MeSH
precision@25	0.161777	0.00527993	Glycan + MeSH
mrr@25	0.665739	0.0100449	Glycan + MeSH
hit@30	0.941669	0.0107041	Glycan + MeSH
recall@30	0.796355	0.00802876	Glycan + MeSH
precision@30	0.143602	0.0038153	Glycan + MeSH
mrr@30	0.665998	0.0100223	Glycan + MeSH
hit@1	0.524556	0.021372	kNN_10
recall@1	0.205836	0.0117285	kNN_10
precision@1	0.524556	0.021372	kNN_10
mrr@1	0.524556	0.021372	kNN_10
hit@10	0.805043	0.0183804	kNN_10
recall@10	0.607074	0.0234936	kNN_10
precision@10	0.261488	0.0077109	kNN_10
mrr@10	0.606159	0.00902268	kNN_10
hit@15	0.839004	0.0182177	kNN_10
recall@15	0.666959	0.0184737	kNN_10
precision@15	0.211431	0.00693859	kNN_10
mrr@15	0.608865	0.00907051	kNN_10
hit@20	0.870165	0.014227	kNN_10
recall@20	0.705689	0.0180622	kNN_10
precision@20	0.177689	0.0032421	kNN_10
mrr@20	0.610608	0.00912543	kNN_10
hit@25	0.884947	0.0149664	kNN_10
recall@25	0.731596	0.0126789	kNN_10
precision@25	0.153833	0.00235167	kNN_10
mrr@25	0.611251	0.00918431	kNN_10
hit@30	0.896533	0.0123319	kNN_10
recall@30	0.75216	0.0127854	kNN_10
precision@30	0.13677	0.00263488	kNN_10
mrr@30	0.611674	0.00915427	kNN_10
hit@1	0.490607	0.0110146	kNN_20
recall@1	0.191312	0.0107282	kNN_20
precision@1	0.490607	0.0110146	kNN_20
mrr@1	0.490607	0.0110146	kNN_20
hit@10	0.784663	0.0107779	kNN_20
recall@10	0.570437	0.0148716	kNN_20
precision@10	0.247786	0.00639541	kNN_20
mrr@10	0.576017	0.00859795	kNN_20
hit@15	0.837799	0.0160671	kNN_20
recall@15	0.645092	0.0151995	kNN_20
precision@15	0.204505	0.00607354	kNN_20
mrr@15	0.580217	0.00829833	kNN_20
hit@20	0.87216	0.0147992	kNN_20
recall@20	0.698295	0.0137885	kNN_20
precision@20	0.176471	0.00420564	kNN_20
mrr@20	0.58218	0.00819524	kNN_20
hit@25	0.894533	0.017434	kNN_20
recall@25	0.734115	0.0156439	kNN_20
precision@25	0.155255	0.00249901	kNN_20
mrr@25	0.583174	0.00816865	kNN_20
hit@30	0.907317	0.0143894	kNN_20
recall@30	0.754024	0.014234	kNN_20
precision@30	0.138449	0.00281663	kNN_20
mrr@30	0.583633	0.00813175	kNN_20
hit@1	0.433469	0.0149561	kNN_50
recall@1	0.160727	0.0127818	kNN_50
precision@1	0.433469	0.0149561	kNN_50
mrr@1	0.433469	0.0149561	kNN_50
hit@10	0.746319	0.0214885	kNN_50
recall@10	0.51414	0.0101461	kNN_50
precision@10	0.223177	0.00776102	kNN_50
mrr@10	0.520735	0.00985671	kNN_50
hit@15	0.78787	0.0246795	kNN_50
recall@15	0.577884	0.0140914	kNN_50
precision@15	0.184983	0.00649086	kNN_50
mrr@15	0.524088	0.00989792	kNN_50
hit@20	0.833813	0.0227523	kNN_50
recall@20	0.631838	0.0140214	kNN_50
precision@20	0.159893	0.00637339	kNN_50
mrr@20	0.526693	0.00983251	kNN_50
hit@25	0.86058	0.021883	kNN_50
recall@25	0.673061	0.0168363	kNN_50
precision@25	0.142425	0.00528771	kNN_50
mrr@25	0.527859	0.00963814	kNN_50
hit@30	0.884548	0.0218713	kNN_50
recall@30	0.712438	0.015646	kNN_50
precision@30	0.129367	0.00300858	kNN_50
mrr@30	0.528723	0.00971004	kNN_50
