## Supplementary Tables for "GlycoMeSH: linking glycan structures to biomedical context for systematic enrichment analysis": Supplementary_Table_7.xlsx

### Sheet: test_summary
Supplementary Table 7: Performance comparison of non-contrastive basline models on the independent test dataset
metric	mean	comp
hit@1	0.638009	Glycan
recall@1	0.24969	Glycan
precision@1	0.638009	Glycan
mrr@1	0.638009	Glycan
hit@10	0.850679	Glycan
recall@10	0.653027	Glycan
precision@10	0.289593	Glycan
mrr@10	0.704636	Glycan
hit@15	0.868778	Glycan
recall@15	0.702831	Glycan
precision@15	0.231674	Glycan
mrr@15	0.705961	Glycan
hit@20	0.891403	Glycan
recall@20	0.743653	Glycan
precision@20	0.195928	Glycan
mrr@20	0.707224	Glycan
hit@25	0.909502	Glycan
recall@25	0.772342	Glycan
precision@25	0.169774	Glycan
mrr@25	0.708022	Glycan
hit@30	0.920814	Glycan
recall@30	0.790368	Glycan
precision@30	0.149925	Glycan
mrr@30	0.70843	Glycan
hit@1	0.61086	Glycan + MeSH
recall@1	0.233474	Glycan + MeSH
precision@1	0.61086	Glycan + MeSH
mrr@1	0.61086	Glycan + MeSH
hit@10	0.839367	Glycan + MeSH
recall@10	0.647908	Glycan + MeSH
precision@10	0.288009	Glycan + MeSH
mrr@10	0.677634	Glycan + MeSH
hit@15	0.88009	Glycan + MeSH
recall@15	0.70947	Glycan + MeSH
precision@15	0.230769	Glycan + MeSH
mrr@15	0.680955	Glycan + MeSH
hit@20	0.909502	Glycan + MeSH
recall@20	0.752654	Glycan + MeSH
precision@20	0.19457	Glycan + MeSH
mrr@20	0.682585	Glycan + MeSH
hit@25	0.914027	Glycan + MeSH
recall@25	0.771939	Glycan + MeSH
precision@25	0.166606	Glycan + MeSH
mrr@25	0.682783	Glycan + MeSH
hit@30	0.925339	Glycan + MeSH
recall@30	0.787235	Glycan + MeSH
precision@30	0.146531	Glycan + MeSH
mrr@30	0.683196	Glycan + MeSH
hit@1	0.536199	kNN_10
recall@1	0.211705	kNN_10
precision@1	0.536199	kNN_10
mrr@1	0.536199	kNN_10
hit@10	0.80543	kNN_10
recall@10	0.621261	kNN_10
precision@10	0.275792	kNN_10
mrr@10	0.620055	kNN_10
hit@15	0.841629	kNN_10
recall@15	0.685659	kNN_10
precision@15	0.225038	kNN_10
mrr@15	0.62295	kNN_10
hit@20	0.868778	kNN_10
recall@20	0.722246	kNN_10
precision@20	0.190724	kNN_10
mrr@20	0.624416	kNN_10
hit@25	0.88914	kNN_10
recall@25	0.746635	kNN_10
precision@25	0.164163	kNN_10
mrr@25	0.62529	kNN_10
hit@30	0.893665	kNN_10
recall@30	0.759412	kNN_10
precision@30	0.145098	kNN_10
mrr@30	0.625458	kNN_10
hit@1	0.524887	kNN_20
recall@1	0.19586	kNN_20
precision@1	0.524887	kNN_20
mrr@1	0.524887	kNN_20
hit@10	0.789593	kNN_20
recall@10	0.59432	kNN_20
precision@10	0.266063	kNN_20
mrr@10	0.604097	kNN_20
hit@15	0.812217	kNN_20
recall@15	0.654819	kNN_20
precision@15	0.217949	kNN_20
mrr@15	0.606016	kNN_20
hit@20	0.850679	kNN_20
recall@20	0.706259	kNN_20
precision@20	0.187557	kNN_20
mrr@20	0.608207	kNN_20
hit@25	0.871041	kNN_20
recall@25	0.732718	kNN_20
precision@25	0.162624	kNN_20
mrr@25	0.609105	kNN_20
hit@30	0.884615	kNN_20
recall@30	0.754939	kNN_20
precision@30	0.144419	kNN_20
mrr@30	0.609591	kNN_20
hit@1	0.457014	kNN_50
recall@1	0.166873	kNN_50
precision@1	0.457014	kNN_50
mrr@1	0.457014	kNN_50
hit@10	0.755656	kNN_50
recall@10	0.535409	kNN_50
precision@10	0.24276	kNN_50
mrr@10	0.536024	kNN_50
hit@15	0.798643	kNN_50
recall@15	0.616426	kNN_50
precision@15	0.207692	kNN_50
mrr@15	0.539548	kNN_50
hit@20	0.848416	kNN_50
recall@20	0.675057	kNN_50
precision@20	0.178959	kNN_50
mrr@20	0.542428	kNN_50
hit@25	0.866516	kNN_50
recall@25	0.709373	kNN_50
precision@25	0.156471	kNN_50
mrr@25	0.543222	kNN_50
hit@30	0.88009	kNN_50
recall@30	0.73493	kNN_50
precision@30	0.139668	kNN_50
mrr@30	0.543707	kNN_50
