## Supplementary Tables for "GlycoMeSH: linking glycan structures to biomedical context for systematic enrichment analysis": Supplementary_Table_10.xlsx

### Sheet: Supplementary_Table_10
Supplementary Table 10: Manually curated glycan motif annotations from Essentials of Glycobiology
Chapter	Topic	Glycan_Structure_verbatim	IUPAC_condensed_motif	Gene_Enzyme	Physiological_Role	Physiological_short_name	Disease_Association	Disease_name	Source_Sentence_verbatim
Ch39	ER glycoprotein quality control	misfolded glycoproteins marked with specific truncated N-glycans; GII MRH domain higher affinity for Man9GlcNAc2 (M9), lower for truncated	Man(a1-2)Man(a1-3)[Man(a1-2)Man(a1-6)]Man(a1-6)[Man(a1-2)Man(a1-2)Man(a1-3)]Man(b1-4)GlcNAc(b1-4)GlcNAc	GANAB(GII)/UGGT	N-glycan trimming state reports folding status; targets misfolds to ERAD	ERAD glycan trimming	—	—	Glycoproteins that fail to fold, or to oligomerize properly, are marked with specific truncated N-glycans, and eventually retrotranslocated into the cytoplasm in which they are destroyed by N-deglycosylation and proteasomal degradation, a process called ER-associated degradation (ERAD). The affinity of the GII MRH domain is higher for the Man9GlcNAc2 (M9) N-glycan and decreases for truncated N-gl…
Ch39	ERAD overload	accumulation of misfolded glycoproteins in the ER overloads the folding machinery	N/A	—	Quality-control capacity is finite	ER quality control capacity	Lysosomal storage diseases overload ER	Lysosomal storage diseases (broad category)	Many congenital diseases such as lysosomal storage diseases also result in the accumulation of misfolded glycoproteins in the ER, thus overloading the folding machinery.
Ch40	Human milk oligosaccharides	2'-fucosyllactose (~30% of HMOs in human milk)	Fuc(a1-2)Gal(b1-4)Glc	fucosyltransferases	Decoy receptor; competes for microbe binding to mucosal surfaces	Mucosal decoy receptor	Protects infants from enteropathogen infection	Enteropathogen infection (protective context)	For example, 2'-fucosyllactose, representing ~30% of HMOs in human milk, has been shown to inhibit binding and infection of distinct enteropathogens by competing for binding of microbes to mucosal surface human receptors terminating in α1-2-linked fucose, thereby inhibiting the first step of pathogenesis.
Ch40	Free glycan toxicity	abnormal/mislocalized free glycans; accumulation of GlcNAc-proteins	N/A	TREX1 (safeguard)	TREX1 prevents ER free-glycan buildup	TREX1 free glycan clearance	Free-glycan buildup -> immune disorders; aggregates interfere with signaling	Immune disorders (broad)	Thus, TREX1 may safeguard the cell against free glycan buildup in the ER and thereby prevent glycan and glycosylation defects that can lead to immune disorders. The accumulation of these GlcNAc-proteins may result in the formation of aggregates that are harmful to the cell or they may interfere with intracellular signaling processes.
Ch40	Self-associated molecular patterns	endogenous sialylated glycoconjugates recognized as SAMPs	Neu5Ac(a2-3)Gal, Neu5Ac(a2-6)Gal	inhibitory Siglecs	Siglecs dampen unwanted innate immune reactions to self	Siglec self tolerance	Loss of SAMP recognition -> inappropriate inflammation	Immune dysregulation (mechanism; no specific disease)	In contrast to PAMPs and DAMPs, inhibitory Siglec receptors on mammal innate immune cells recognize endogenous sialylated glycoconjugates as self-associated molecular patterns (SAMPs) and dampen unwanted immune reactions against the host.
Ch42	Bacterial sialic acid mimicry	homopolymeric sialic acid capsules; GBS and E. coli K1 mimic host sialic acid	Neu5Ac	bacterial sialyltransferases	—	—	Capsular mimicry -> complement evasion; GBS Sia engages Siglec-9 to blunt neutrophils	Neonatal infection (GBS / E. coli K1 sepsis-meningitis)	Some bacteria mimic the anionic host molecule sialic acid in their capsules, including the neonatal pathogens GBS and Escherichia coli K1. Independent of the complement system, GBS sialic acids also reduce neutrophil bactericidal activities by directly engaging the sialic acid-binding receptor Siglec-9.
Ch42	Gonococcal Sia scavenging	surface sialyltransferase scavenges host CMP-Neu5Ac	Neu5Ac	N. gonorrhoeae SiaT	—	—	Self-coating with host Sia -> immune evasion	Gonorrhea	N. gonorrhoeae uses a surface sialyltransferase and scavenges the activated form of sialic acid (CMP-Neu5Ac) from the host.
Ch42	Typhoid toxin	A2B5 typhoid toxin binds preferentially to Neu5Ac (enriched in humans)	Neu5Ac	—	—	—	Human-specific Sia binding drives typhoid illness	Typhoid fever (Salmonella Typhi)	Once invasion has occurred, the secreted A2B5 typhoid toxin mediates illness by first binding preferentially to the sialic acid Neu5Ac, which is enriched in humans.
Ch42	Influenza entry	hemagglutinin recognizes sialic acid for binding and entry	Neu5Ac(a2-3)Gal, Neu5Ac(a2-6)Gal	viral HA	—	—	Sia recognition -> influenza infection (tropism by α2-3/α2-6)	Influenza	Influenza viruses use a sialic acid-recognizing protein (hemagglutinin) for binding and entry.
Ch42	HSV-1 entry	envelope proteins bind heparan sulfate; 3-O-sulfation of HS GlcNAc required	GlcN3S	HS 3-O-sulfotransferase	—	—	HS (3-O-sulfated) is entry receptor for HSV-1	Herpes simplex (HSV-1) infection	Genetic evidence of a role of 3-O-sulfation of HS GlcNAc in HSV-1 infection was obtained by altering the expression of 3-O-sulfotransferase genes in cells and living organisms.
Ch42	HIV gp120	surface glycans co-opt host C-type lectins (DC-SIGN on DCs)	Man(a1-2)Man(a1-3)[Man(a1-2)Man(a1-6)]Man(a1-6)[Man(a1-2)Man(a1-2)Man(a1-3)]Man(b1-4)GlcNAc(b1-4)GlcNAc	gp120 glycosylation	—	—	Glycan shield + lectin hijack -> dissemination/immune evasion	HIV infection	However, gp120 glycans also actively support infection by co-opting host lectins, including C-type lectins on DCs.
Ch42	Coronavirus O-acetyl-Sia	hemagglutinin-esterase binds O-acetylated sialic acids; esterase cleaves O-acetyl	Neu5,9Ac2	viral HE	—	—	O-acetyl-Sia receptor usage; SARS switched to ACE2 protein receptor	Coronavirus infection (incl. SARS-CoV-2)	Many of these viruses have a hemagglutinin-esterase (HE) that binds to specific O-acetylated sialic acids and they possess an esterase that cleaves the O-acetyl group. Some coronaviruses have eliminated the HE protein entirely and switched to sialic acid-binding via a spike protein.
Ch43	Malaria GPI virulence	free glycosylphosphatidylinositols (GPIs) released on merozoite eruption	Man(a1-2)Man(a1-6)Man(a1-4)GlcN(a1-6)Ino	parasite GPI	—	—	GPIs are prominent virulence factors in malaria pathogenesis	Malaria	Eruption of the merozoites from infected erythrocytes releases free glycosylphosphatidylinositols (GPIs), which are prominent virulence factors contributing to malaria pathogenesis.
Ch43	Leishmania LPG capping	β1-3Gal-modified phosphoglycans capped by α1-2 arabinosyl residues in metacyclic stage	Ara(a1-2)Gal(b1-3)-	parasite arabinosyltransferase	Stage-specific LPG remodeling enables midgut detachment / infectivity	Leishmania LPG remodeling	—	Leishmaniasis	As parasites differentiate in the sandfly from amastigotes into procyclic promastigotes, and finally to infective metacyclic stages, the β1-3Gal-modified PGs are capped by α1-2 arabinosyl residues, giving rise to a structure that does not bind to PpGalec and thus facilitating detachment of the parasite from the sandfly midgut.
Ch43	Schistosome glycan antigens	highly antigenic glycoproteins from tegument, gut, and eggs in host circulation	GalNAc(b1-4)GlcNAc, Gal(b1-4)[Fuc(a1-3)]GlcNAc	—	—	—	Anti-glycan antibodies (partial protection); urine/blood glycan antigens for diagnostics	Schistosomiasis	Many glycoproteins derived from the tegument, gut, and eggs of the parasite are highly antigenic and occur in the circulation of the infected mammalian host. Individuals infected with Schistosoma species develop a wide variety of antibodies to glycan antigens, which may provide partial protection against subsequent infections.
Ch43	Chagas diagnostics	T. cruzi cell-surface mucins	N/A	—	—	—	Mucin glycans used in serological assays for Chagas disease	Chagas disease	cruzi cell surface mucins that are being utilized to develop serological assays to improve Chagas disease diagnostics, and the detection by lateral flow assay of secretory glycan antigens of Schistosoma in urine or blood allows sensitive diagnosis of active infections in the field.
Ch44	M6P targeting defect	defective mannose 6-phosphate-mediated targeting of lysosomal hydrolases	Man6P	GNPTAB/GNPTG	M6P normally routes hydrolases to lysosome	Mannose 6-phosphate lysosomal targeting	I-cell disease (ML II) / pseudo-Hurler polydystrophy (ML III)	I-cell disease (mucolipidosis II); pseudo-Hurler polydystrophy (mucolipidosis III)	If there is a defect on mannose 6-phosphate-mediated targeting of lysosomal hydrolases, it will also lead to a lysosomal storage disease such as I-cell disease (mucolipidosis II) or pseudo-Hurler polydystrophy (mucolipidosis III).
Ch44	Mucopolysaccharidoses	defects in glycosaminoglycan (GAG) degradation; dermatan sulfate predominates in connective tissue	IdoA(a1-3)GalNAc4S(b1-4)-	specific sulfatases/glycosidases	Lysosomal GAG turnover	Lysosomal glycosaminoglycan degradation	MPS I, II, VI, VII -> bone, joint, skin problems	Mucopolysaccharidoses (MPS I, II, VI, VII)	For instance, dermatan sulfate (DS), a GAG, predominates in connective tissue, which might explain the bone, joint, and skin problems in mucopolysaccharidosis (MPS) I, II, VI, and VII.
Ch44	Tay-Sachs / Sandhoff	GM2 ganglioside not cleaved (β-N-acetylhexosaminidase cleaves βGlcNAc and βGalNAc)	GalNAc(b1-4)[Neu5Ac(a2-3)]Gal(b1-4)Glc(b1-1)Cer	HEXA/HEXB	Stepwise glycolipid catabolism	Lysosomal glycolipid degradation	GM2 accumulation -> neurodegeneration	Tay-Sachs disease; Sandhoff disease (GM2 gangliosidosis)	β-N-acetylhexosaminidase cleaves both βGlcNAc and βGalNAc residues. When this compound was given to Sandhoff disease mice, the accumulation of GM2 in the brain was blocked and the amount of stored ganglioside reduced.
Ch44	Pompe disease	glycogen not degraded; α-glucosidase important for glycogen degradation	Glc(a1-4)Glc, Glc(a1-6)Glc	GAA	Lysosomal glycogen turnover (important for muscle)	Lysosomal glycogen degradation	Glycogen storage -> heart and diaphragm failure, rapid lethality	Pompe disease	The importance of glycogen for muscle explains the impact of Pompe disease, a lysosomal disease caused by a mutation of GAA gene encoding α-glucosidase important for glycogen degradation, on the heart and diaphragm, leading to rapid lethality in that disease.
Ch44	Schindler disease	cannot cleave αGalNAc; accumulate GalNAc-containing glycopeptides in urine	GalNAc(a1-	α-N-acetylgalactosaminidase (NAGA)	Removal of terminal αGalNAc	Terminal alpha-GalNAc removal	Schindler disease (neuroaxonal)	Schindler disease	Patients with Schindler disease lack the α-N-acetylgalactosaminidase specific for αGalNAc and will not cleave αGlcNAc. Patients lacking α-N-acetylgalactosaminidase accumulate GalNAc-containing glycopeptides in their urine.
Ch44	Galactosialidosis	simultaneous β-galactosidase and sialidase deficiency secondary to defective cathepsin A	Neu5Ac(a2-3)Gal(b1-	CTSA	Cathepsin A protects β-gal/sialidase complex	Cathepsin A protective complex	Galactosialidosis (combined deficiency)	Galactosialidosis	Mutations in this protective protein lead to galactosialidosis in which the simultaneous deficiencies in β-galactosidase and sialidase are secondary effects of defective cathepsin A.
Ch44	Aspartylglucosaminuria	accumulation of GlcNAcβ1-4GlcNAcβAsn / GlcNAcβAsn linkage uncleaved	GlcNAc(b1-4)GlcNAc(b1-	AGA	Cleavage of GlcNAc-Asn during N-glycan turnover	GlcNAc-Asn cleavage	Aspartylglucosaminuria	Aspartylglucosaminuria	The accumulation of GlcNAcβ1-4GlcNAcβAsn in cells that cannot cleave the GlcNAcβAsn linkage clearly shows that degradation of the sugar chain does not require advanced cleavage of the Asn.
Ch44	Fucosidosis	core fucose (Fucα1-6GlcNAc) and peripheral fucose (Fucα1-3GlcNAc) removal is first degradation step	Fuc(a1-6)GlcNAc, Fuc(a1-3)GlcNAc	α-fucosidase (FUCA1)	Fucose removal initiates chain degradation	Fucose chain degradation	Fucosidosis	Fucosidosis	Removal of core fucose (Fucα1-6GlcNAc) and probably any peripheral fucose residues linked to the outer branches of the chain (e.g., Fucα1-3GlcNAc) appears to be the first step in degradation, because patients lacking α-fucosidase still have intact N-glycans bound to asparagine.
Ch46	Atherosclerosis (LDL sialylation)	reduced sialylation of LDL	Neu5Ac(a2-3)Gal(b1-4)GlcNAc, Neu5Ac(a2-6)Gal(b1-4)GlcNAc	—	—	—	Reduced LDL sialylation correlates with coronary artery disease	Coronary artery disease (atherosclerosis)	Reduced sialylation of LDL in patients also correlates with coronary artery disease.
Ch46	Atherosclerosis (Neu5Gc)	dietary Neu5Gc metabolically incorporated into plaques	Neu5Gc(a2-3)Gal, Neu5Gc(a2-6)Gal	CMAH-null (human)	—	—	Anti-Neu5Gc antibodies accelerate plaque inflammation	Atherosclerosis	(see Chapter 15) can be metabolically incorporated into plaques, and recognition by circulating antibodies against Neu5Gc glycans may accelerate disease progression via chronic inflammation.
Ch46	Diabetic complications (O-GlcNAc)	excess glucose raises UDP-GlcNAc via GFAT, enhancing hyaluronan and O-GlcNAcylation	GlcNAc(b1-	GFAT/OGT	O-GlcNAc as nutrient/stress sensor	O-GlcNAc nutrient sensing	Diabetic cardiomyopathy, erectile dysfunction, PAI-1 up (Sp1)	Diabetic complications (cardiomyopathy, erectile dysfunction)	Excess glucose increases UDP-GlcNAc through the glucosamine:fructose aminotransferase (GFAT) pathway, enhancing hyaluronan production and O-GlcNAcylation of multiple proteins. In animal models, altered O-GlcNAcylation correlates with complications, such as diabetic cardiomyopathy and erectile dysfunction.
Ch46	Protein-losing enteropathy (PLE)	HS lost from basolateral surface of intestinal epithelial cells; returns when PLE subsides	GlcA(b1-4)GlcNAc(a1-4)-	heparan sulfate	Basolateral HS maintains epithelial barrier	Basolateral heparan sulfate barrier	PLE in CDG-Ib/Ic and post-Fontan surgery	Protein-losing enteropathy	Some patients with congenital disorder of glycosylation type Ib (CDG-Ib or MPI-CDG) and CDG-Ic (ALG6-CDG) develop PLE. In both the N-glycosylation disorders and post-Fontan surgery patients, HS is lost from the basolateral surface of intestinal epithelial cells and returns when PLE subsides.
Ch46	Fibrinogen sialylation	altered sialylation / increased branching and number of N-glycans on fibrinogen	Neu5Ac(a2-3)Gal(b1-4)GlcNAc, Neu5Ac(a2-6)Gal(b1-4)GlcNAc	ST/MGAT	N-glycan sialylation tunes clotting function	N-glycan sialylation coagulation	Bleeding disorder with prolonged thrombin time; liver disease/hepatoma	Dysfibrinogenemia (bleeding disorder)	Certain genetic disorders of fibrinogen are associated with altered sialylation of its N-glycans, which causes altered function in clotting. This altered fibrinogen sialylation can present clinically as a bleeding disorder associated with a prolonged thrombin time.
Ch46	Paroxysmal nocturnal hemoglobinuria	inactivation of PIGA (first stage of GPI-anchor biosynthesis)	Man(a1-2)Man(a1-6)Man(a1-4)GlcN(a1-6)Ino	PIGA	GPI anchors display complement-regulatory proteins	GPI anchored complement regulators	Acquired PNH -> complement-mediated hemolysis	Paroxysmal nocturnal hemoglobinuria	The defect is an inactivation of the single active copy of the PIGA gene, an X-linked locus involved in the first stage of biosynthesis of glycosylphosphatidylinositol (GPI) anchors.
Ch46	Cold agglutinin disease	autoimmune IgM against glycan epitopes (I/i antigens) on erythrocytes	Gal(b1-4)GlcNAc(b1-3)Gal	—	—	—	Autoantibody-mediated hemolysis	Cold agglutinin disease	Cold agglutinin disease is caused by autoimmune IgM antibodies directed against glycan epitopes on erythrocytes.
