## Supplementary Tables for "GlycoMeSH: linking glycan structures to biomedical context for systematic enrichment analysis": Supplementary_Table_11.xlsx

### Sheet: Sheet1
Supplementary Table 11: Source data for motif-based semantic evaluation using textbook-curated glycan motif annotations
Description_type	source_column	rank_cutoff	reference_model	reference_model_label	baseline_model	baseline_model_label	Comparator	n_paired_motif_records	reference_median_best_cosine	baseline_median_best_cosine	median_paired_difference	mean_paired_difference	wilcoxon_statistic	raw_P_value	test_note	adjusted_P_value
disease association	Disease_Association	1	cl	GlycoMeSH-BERT	mlp	Glycan	GlycoMeSH-BERT vs Glycan	19	0.484332	0.484332	0	-0.01967	26	0.878482	Two-sided Wilcoxon signed-rank test	0.929795
disease association	Disease_Association	1	cl	GlycoMeSH-BERT	both	Glycan + MeSH	GlycoMeSH-BERT vs Glycan + MeSH	19	0.484332	0.45183	0.012797	0.018125	38	0.120839	Two-sided Wilcoxon signed-rank test	0.256324
disease association	Disease_Association	1	cl	GlycoMeSH-BERT	k10	kNN_10	GlycoMeSH-BERT vs kNN_10	19	0.484332	0.463194	0.021138	0.00118	46	0.085389	Two-sided Wilcoxon signed-rank test	0.213472
disease association	Disease_Association	1	cl	GlycoMeSH-BERT	k20	kNN_20	GlycoMeSH-BERT vs kNN_20	19	0.484332	0.435109	0.024228	0.004396	44	0.070709	Two-sided Wilcoxon signed-rank test	0.206236
disease association	Disease_Association	1	cl	GlycoMeSH-BERT	k50	kNN_50	GlycoMeSH-BERT vs kNN_50	19	0.484332	0.43028	0.033416	0.015633	35	0.027857	Two-sided Wilcoxon signed-rank test	0.139285
disease association	Disease_Association	5	cl	GlycoMeSH-BERT	mlp	Glycan	GlycoMeSH-BERT vs Glycan	19	0.519187	0.505442	0.012461	0.00153	25	0.151956	Two-sided Wilcoxon signed-rank test	0.311271
disease association	Disease_Association	5	cl	GlycoMeSH-BERT	both	Glycan + MeSH	GlycoMeSH-BERT vs Glycan + MeSH	19	0.519187	0.480345	0.013745	0.008176	28	0.069144	Two-sided Wilcoxon signed-rank test	0.206236
disease association	Disease_Association	5	cl	GlycoMeSH-BERT	k10	kNN_10	GlycoMeSH-BERT vs kNN_10	19	0.519187	0.505442	0.013745	0.008959	33	0.070326	Two-sided Wilcoxon signed-rank test	0.206236
disease association	Disease_Association	5	cl	GlycoMeSH-BERT	k20	kNN_20	GlycoMeSH-BERT vs kNN_20	19	0.519187	0.491732	0.013745	0.0082	45	0.077767	Two-sided Wilcoxon signed-rank test	0.206411
disease association	Disease_Association	5	cl	GlycoMeSH-BERT	k50	kNN_50	GlycoMeSH-BERT vs kNN_50	19	0.519187	0.476074	0.028762	0.017903	35	0.027857	Two-sided Wilcoxon signed-rank test	0.139285
disease association	Disease_Association	10	cl	GlycoMeSH-BERT	mlp	Glycan	GlycoMeSH-BERT vs Glycan	19	0.522655	0.505442	0.011136	0.008207	35	0.155635	Two-sided Wilcoxon signed-rank test	0.311271
disease association	Disease_Association	10	cl	GlycoMeSH-BERT	both	Glycan + MeSH	GlycoMeSH-BERT vs Glycan + MeSH	19	0.522655	0.484332	0.024256	0.020275	27	0.034001	Two-sided Wilcoxon signed-rank test	0.148754
disease association	Disease_Association	10	cl	GlycoMeSH-BERT	k10	kNN_10	GlycoMeSH-BERT vs kNN_10	19	0.522655	0.513435	0.011136	-0.00621	49	0.32587	Two-sided Wilcoxon signed-rank test	0.493496
disease association	Disease_Association	10	cl	GlycoMeSH-BERT	k20	kNN_20	GlycoMeSH-BERT vs kNN_20	19	0.522655	0.505442	0.011136	0.005868	42	0.17881	Two-sided Wilcoxon signed-rank test	0.338289
disease association	Disease_Association	10	cl	GlycoMeSH-BERT	k50	kNN_50	GlycoMeSH-BERT vs kNN_50	19	0.522655	0.491732	0.026616	0.019733	38	0.068377	Two-sided Wilcoxon signed-rank test	0.206236
disease association	Disease_Association	20	cl	GlycoMeSH-BERT	mlp	Glycan	GlycoMeSH-BERT vs Glycan	19	0.560632	0.505442	0.021915	0.044433	15	0.010594	Two-sided Wilcoxon signed-rank test	0.092053
disease association	Disease_Association	20	cl	GlycoMeSH-BERT	both	Glycan + MeSH	GlycoMeSH-BERT vs Glycan + MeSH	19	0.560632	0.492626	0.028194	0.042433	13	0.01315	Two-sided Wilcoxon signed-rank test	0.092053
disease association	Disease_Association	20	cl	GlycoMeSH-BERT	k10	kNN_10	GlycoMeSH-BERT vs kNN_10	19	0.560632	0.513435	0.013745	0.029139	31	0.09954	Two-sided Wilcoxon signed-rank test	0.239014
disease association	Disease_Association	20	cl	GlycoMeSH-BERT	k20	kNN_20	GlycoMeSH-BERT vs kNN_20	19	0.560632	0.513435	0.009559	0.027253	43	0.112779	Two-sided Wilcoxon signed-rank test	0.253425
disease association	Disease_Association	20	cl	GlycoMeSH-BERT	k50	kNN_50	GlycoMeSH-BERT vs kNN_50	19	0.560632	0.513435	0.009559	0.033389	26	0.029873	Two-sided Wilcoxon signed-rank test	0.139408
disease association	Disease_Association	30	cl	GlycoMeSH-BERT	mlp	Glycan	GlycoMeSH-BERT vs Glycan	19	0.5655	0.505442	0.054323	0.04575	19	0.019878	Two-sided Wilcoxon signed-rank test	0.116497
disease association	Disease_Association	30	cl	GlycoMeSH-BERT	both	Glycan + MeSH	GlycoMeSH-BERT vs Glycan + MeSH	19	0.5655	0.505442	0.036415	0.046628	13	0.01315	Two-sided Wilcoxon signed-rank test	0.092053
disease association	Disease_Association	30	cl	GlycoMeSH-BERT	k10	kNN_10	GlycoMeSH-BERT vs kNN_10	19	0.5655	0.513435	0.028194	0.036766	34	0.078731	Two-sided Wilcoxon signed-rank test	0.206411
disease association	Disease_Association	30	cl	GlycoMeSH-BERT	k20	kNN_20	GlycoMeSH-BERT vs kNN_20	19	0.5655	0.520668	0.013745	0.028461	42	0.102434	Two-sided Wilcoxon signed-rank test	0.239014
disease association	Disease_Association	30	cl	GlycoMeSH-BERT	k50	kNN_50	GlycoMeSH-BERT vs kNN_50	19	0.5655	0.513435	0.033871	0.041112	23	0.019971	Two-sided Wilcoxon signed-rank test	0.116497
disease association	Disease_Association	50	cl	GlycoMeSH-BERT	mlp	Glycan	GlycoMeSH-BERT vs Glycan	19	0.571592	0.505442	0.061658	0.053236	18	0.009726	Two-sided Wilcoxon signed-rank test	0.092053
disease association	Disease_Association	50	cl	GlycoMeSH-BERT	both	Glycan + MeSH	GlycoMeSH-BERT vs Glycan + MeSH	19	0.571592	0.513435	0.058535	0.049683	18	0.009726	Two-sided Wilcoxon signed-rank test	0.092053
disease association	Disease_Association	50	cl	GlycoMeSH-BERT	k10	kNN_10	GlycoMeSH-BERT vs kNN_10	19	0.571592	0.518241	0.038983	0.039301	35	0.049468	Two-sided Wilcoxon signed-rank test	0.203418
disease association	Disease_Association	50	cl	GlycoMeSH-BERT	k20	kNN_20	GlycoMeSH-BERT vs kNN_20	19	0.571592	0.520668	0.036415	0.036209	41	0.052624	Two-sided Wilcoxon signed-rank test	0.203418
disease association	Disease_Association	50	cl	GlycoMeSH-BERT	k50	kNN_50	GlycoMeSH-BERT vs kNN_50	19	0.571592	0.520668	0.036415	0.036305	36	0.055213	Two-sided Wilcoxon signed-rank test	0.203418
disease association	Disease_Association	100	cl	GlycoMeSH-BERT	mlp	Glycan	GlycoMeSH-BERT vs Glycan	19	0.574766	0.529345	0.045421	0.063473	20	0.007482	Two-sided Wilcoxon signed-rank test	0.092053
disease association	Disease_Association	100	cl	GlycoMeSH-BERT	both	Glycan + MeSH	GlycoMeSH-BERT vs Glycan + MeSH	19	0.574766	0.513435	0.054098	0.070093	5	0.000713	Two-sided Wilcoxon signed-rank test	0.049884
disease association	Disease_Association	100	cl	GlycoMeSH-BERT	k10	kNN_10	GlycoMeSH-BERT vs kNN_10	19	0.574766	0.518241	0.056525	0.067618	18	0.005618	Two-sided Wilcoxon signed-rank test	0.092053
disease association	Disease_Association	100	cl	GlycoMeSH-BERT	k20	kNN_20	GlycoMeSH-BERT vs kNN_20	19	0.574766	0.520668	0.054098	0.064357	23	0.006491	Two-sided Wilcoxon signed-rank test	0.092053
disease association	Disease_Association	100	cl	GlycoMeSH-BERT	k50	kNN_50	GlycoMeSH-BERT vs kNN_50	19	0.574766	0.520668	0.038983	0.060109	19	0.011286	Two-sided Wilcoxon signed-rank test	0.092053
physiological role	Physiological_Role	1	cl	GlycoMeSH-BERT	mlp	Glycan	GlycoMeSH-BERT vs Glycan	10	0.544626	0.552834	0	-0.03564	4	0.345231	Two-sided Wilcoxon signed-rank test	0.493496
physiological role	Physiological_Role	1	cl	GlycoMeSH-BERT	both	Glycan + MeSH	GlycoMeSH-BERT vs Glycan + MeSH	10	0.544626	0.511521	0.014561	0.018872	6	0.176296	Two-sided Wilcoxon signed-rank test	0.338289
physiological role	Physiological_Role	1	cl	GlycoMeSH-BERT	k10	kNN_10	GlycoMeSH-BERT vs kNN_10	10	0.544626	0.520606	0	-0.01613	10	0.916512	Two-sided Wilcoxon signed-rank test	0.929795
physiological role	Physiological_Role	1	cl	GlycoMeSH-BERT	k20	kNN_20	GlycoMeSH-BERT vs kNN_20	10	0.544626	0.520606	0	-0.01978	10	0.916512	Two-sided Wilcoxon signed-rank test	0.929795
physiological role	Physiological_Role	1	cl	GlycoMeSH-BERT	k50	kNN_50	GlycoMeSH-BERT vs kNN_50	10	0.544626	0.520606	0.002902	-0.02164	13	0.865772	Two-sided Wilcoxon signed-rank test	0.929795
physiological role	Physiological_Role	5	cl	GlycoMeSH-BERT	mlp	Glycan	GlycoMeSH-BERT vs Glycan	10	0.552834	0.557716	0	-0.01884	6	0.345448	Two-sided Wilcoxon signed-rank test	0.493496
physiological role	Physiological_Role	5	cl	GlycoMeSH-BERT	both	Glycan + MeSH	GlycoMeSH-BERT vs Glycan + MeSH	10	0.552834	0.52572	0	0.000697	14	1	Two-sided Wilcoxon signed-rank test	1
physiological role	Physiological_Role	5	cl	GlycoMeSH-BERT	k10	kNN_10	GlycoMeSH-BERT vs kNN_10	10	0.552834	0.557716	0	-0.01753	6	0.345448	Two-sided Wilcoxon signed-rank test	0.493496
physiological role	Physiological_Role	5	cl	GlycoMeSH-BERT	k20	kNN_20	GlycoMeSH-BERT vs kNN_20	10	0.552834	0.532646	-3e-08	-0.0053	10	0.498962	Two-sided Wilcoxon signed-rank test	0.67168
physiological role	Physiological_Role	5	cl	GlycoMeSH-BERT	k50	kNN_50	GlycoMeSH-BERT vs kNN_50	10	0.552834	0.52572	0	0.000241	17	0.888638	Two-sided Wilcoxon signed-rank test	0.929795
physiological role	Physiological_Role	10	cl	GlycoMeSH-BERT	mlp	Glycan	GlycoMeSH-BERT vs Glycan	10	0.562076	0.557716	0	0.000374	7	0.892738	Two-sided Wilcoxon signed-rank test	0.929795
physiological role	Physiological_Role	10	cl	GlycoMeSH-BERT	both	Glycan + MeSH	GlycoMeSH-BERT vs Glycan + MeSH	10	0.562076	0.552834	0	0.008767	9	0.398025	Two-sided Wilcoxon signed-rank test	0.557235
physiological role	Physiological_Role	10	cl	GlycoMeSH-BERT	k10	kNN_10	GlycoMeSH-BERT vs kNN_10	10	0.562076	0.557716	0	0.000374	10	0.916512	Two-sided Wilcoxon signed-rank test	0.929795
physiological role	Physiological_Role	10	cl	GlycoMeSH-BERT	k20	kNN_20	GlycoMeSH-BERT vs kNN_20	10	0.562076	0.557716	0	0.000374	7	0.892738	Two-sided Wilcoxon signed-rank test	0.929795
physiological role	Physiological_Role	10	cl	GlycoMeSH-BERT	k50	kNN_50	GlycoMeSH-BERT vs kNN_50	10	0.562076	0.532646	0	0.019554	8	0.310494	Two-sided Wilcoxon signed-rank test	0.493496
physiological role	Physiological_Role	20	cl	GlycoMeSH-BERT	mlp	Glycan	GlycoMeSH-BERT vs Glycan	10	0.562076	0.568989	0	-0.00194	6	0.68583	Two-sided Wilcoxon signed-rank test	0.857288
physiological role	Physiological_Role	20	cl	GlycoMeSH-BERT	both	Glycan + MeSH	GlycoMeSH-BERT vs Glycan + MeSH	10	0.562076	0.552834	0.012622	0.012198	8	0.310494	Two-sided Wilcoxon signed-rank test	0.493496
physiological role	Physiological_Role	20	cl	GlycoMeSH-BERT	k10	kNN_10	GlycoMeSH-BERT vs kNN_10	10	0.562076	0.568989	0	-0.00201	8	0.600179	Two-sided Wilcoxon signed-rank test	0.763865
physiological role	Physiological_Role	20	cl	GlycoMeSH-BERT	k20	kNN_20	GlycoMeSH-BERT vs kNN_20	10	0.562076	0.568989	0	-0.00392	8	0.600179	Two-sided Wilcoxon signed-rank test	0.763865
physiological role	Physiological_Role	20	cl	GlycoMeSH-BERT	k50	kNN_50	GlycoMeSH-BERT vs kNN_50	10	0.562076	0.557716	0	0.002923	9	0.753152	Two-sided Wilcoxon signed-rank test	0.908977
physiological role	Physiological_Role	30	cl	GlycoMeSH-BERT	mlp	Glycan	GlycoMeSH-BERT vs Glycan	10	0.568248	0.568989	0	0.000431	13	0.865772	Two-sided Wilcoxon signed-rank test	0.929795
physiological role	Physiological_Role	30	cl	GlycoMeSH-BERT	both	Glycan + MeSH	GlycoMeSH-BERT vs Glycan + MeSH	10	0.568248	0.552834	0.026841	0.0175	9	0.207578	Two-sided Wilcoxon signed-rank test	0.382381
physiological role	Physiological_Role	30	cl	GlycoMeSH-BERT	k10	kNN_10	GlycoMeSH-BERT vs kNN_10	10	0.568248	0.568989	0	0.001314	13	0.865772	Two-sided Wilcoxon signed-rank test	0.929795
physiological role	Physiological_Role	30	cl	GlycoMeSH-BERT	k20	kNN_20	GlycoMeSH-BERT vs kNN_20	10	0.568248	0.568989	0	0.001314	10	0.916512	Two-sided Wilcoxon signed-rank test	0.929795
physiological role	Physiological_Role	30	cl	GlycoMeSH-BERT	k50	kNN_50	GlycoMeSH-BERT vs kNN_50	10	0.568248	0.557716	0	0.005298	12	0.735317	Two-sided Wilcoxon signed-rank test	0.90302
physiological role	Physiological_Role	50	cl	GlycoMeSH-BERT	mlp	Glycan	GlycoMeSH-BERT vs Glycan	10	0.582067	0.568989	0	0.007349	8	0.600179	Two-sided Wilcoxon signed-rank test	0.763865
physiological role	Physiological_Role	50	cl	GlycoMeSH-BERT	both	Glycan + MeSH	GlycoMeSH-BERT vs Glycan + MeSH	10	0.582067	0.557716	0	0.015342	4	0.345231	Two-sided Wilcoxon signed-rank test	0.493496
physiological role	Physiological_Role	50	cl	GlycoMeSH-BERT	k10	kNN_10	GlycoMeSH-BERT vs kNN_10	10	0.582067	0.568989	0	0.008232	6	0.345448	Two-sided Wilcoxon signed-rank test	0.493496
physiological role	Physiological_Role	50	cl	GlycoMeSH-BERT	k20	kNN_20	GlycoMeSH-BERT vs kNN_20	10	0.582067	0.568989	0	0.008232	4	0.345231	Two-sided Wilcoxon signed-rank test	0.493496
physiological role	Physiological_Role	50	cl	GlycoMeSH-BERT	k50	kNN_50	GlycoMeSH-BERT vs kNN_50	10	0.582067	0.557716	0	0.011789	7	0.463071	Two-sided Wilcoxon signed-rank test	0.635588
physiological role	Physiological_Role	100	cl	GlycoMeSH-BERT	mlp	Glycan	GlycoMeSH-BERT vs Glycan	10	0.588306	0.568989	0	0.018352	2	0.273322	Two-sided Wilcoxon signed-rank test	0.490577
physiological role	Physiological_Role	100	cl	GlycoMeSH-BERT	both	Glycan + MeSH	GlycoMeSH-BERT vs Glycan + MeSH	10	0.588306	0.557716	0	0.025803	0	0.067889	Two-sided Wilcoxon signed-rank test	0.206236
physiological role	Physiological_Role	100	cl	GlycoMeSH-BERT	k10	kNN_10	GlycoMeSH-BERT vs kNN_10	10	0.588306	0.568989	0	0.021413	1	0.079616	Two-sided Wilcoxon signed-rank test	0.206411
physiological role	Physiological_Role	100	cl	GlycoMeSH-BERT	k20	kNN_20	GlycoMeSH-BERT vs kNN_20	10	0.588306	0.568989	0	0.021413	3	0.115851	Two-sided Wilcoxon signed-rank test	0.253425
physiological role	Physiological_Role	100	cl	GlycoMeSH-BERT	k50	kNN_50	GlycoMeSH-BERT vs kNN_50	10	0.588306	0.568989	0	0.01867	4	0.345231	Two-sided Wilcoxon signed-rank test	0.493496
