## Supplementary Tables for "GlycoMeSH: linking glycan structures to biomedical context for systematic enrichment analysis": Supplementary_Table_15.xlsx

### Sheet: group_glycan
Supplementary Table 15: Identified glycans from human brain glycoproteomics data
glytoucan_ac	Diagnosis
G36581MF	Asymptomatic
G22098NU	Asymptomatic
G41943OZ	Asymptomatic
G25700EP	Asymptomatic
G71156OO	Asymptomatic
G11249YX	Asymptomatic
G53605PF	Asymptomatic
G22117HL	Asymptomatic
G20455AW	Asymptomatic
G27293OK	Asymptomatic
G06432WK	Asymptomatic
G37476QB	Asymptomatic
G01342FO	Asymptomatic
G47606XQ	Asymptomatic
G49357ZK	Asymptomatic
G77922WZ	Asymptomatic
G08551YA	Asymptomatic
G90000WS	Asymptomatic
G98795XC	Asymptomatic
G05368PM	Asymptomatic
G09255AF	Asymptomatic
G21109OS	Asymptomatic
G60605VB	Asymptomatic
G41504VL	Asymptomatic
G56499YQ	Asymptomatic
G13592VY	Asymptomatic
G89561DW	Asymptomatic
G36581MF	Normal
G26298FT	Normal
G25700EP	Normal
G41943OZ	Normal
G11249YX	Normal
G22098NU	Normal
G27293OK	Normal
G53605PF	Normal
G71156OO	Normal
G37476QB	Normal
G05368PM	Normal
G13592VY	Normal
G32283ZK	Normal
G49357ZK	Normal
G19242QH	Normal
G45229AI	Normal
G08551YA	Normal
G91847ME	Normal
G98795XC	Normal
G21109OS	Normal
G09255AF	Normal
G07162IJ	Normal
G01342FO	Normal
G40289RO	Normal
G77922WZ	Normal
G20966TZ	Normal
G39906AT	Normal
G89561DW	Normal
G98371UI	Normal
G56499YQ	Normal
G24896TK	Normal
G25505NO	Normal
G05143WC	Normal
G36108HO	Normal
G76073FF	Normal
G47606XQ	Normal
G22117HL	Normal
G19615BB	Normal
G41504VL	Normal
G41670EF	Normal
G50135PA	Normal
G21359NQ	Normal
G20455AW	Normal
G27946NT	Normal
G16849PF	Normal
G22361XJ	Normal
G24888ZY	Normal
G34483UH	Normal
G60605VB	Normal
G91847ME	Asymptomatic
G41670EF	Asymptomatic
G24888ZY	Asymptomatic
G00767OE	Asymptomatic
G40289RO	Asymptomatic
G20966TZ	Asymptomatic
G19242QH	Asymptomatic
G46763GM	Asymptomatic
G86555OF	Asymptomatic
G98371UI	Asymptomatic
G21359NQ	Asymptomatic
G99411XJ	Asymptomatic
G07162IJ	Asymptomatic
G25505NO	Asymptomatic
G50135PA	Asymptomatic
G16441MS	Asymptomatic
G96919WB	Normal
G45155FK	Normal
G34050MQ	Normal
G05766GK	Normal
G55157XP	Normal
G06645JS	Normal
G38849GM	Normal
G06432WK	Normal
G36225RM	Normal
G44704YB	Normal
G18280TN	Normal
G80144TK	Normal
G41943OZ	Symptomatic
G25700EP	Symptomatic
G71156OO	Symptomatic
G11249YX	Symptomatic
G22098NU	Symptomatic
G53605PF	Symptomatic
G27293OK	Symptomatic
G37476QB	Symptomatic
G41670EF	Symptomatic
G36581MF	Symptomatic
G41504VL	Symptomatic
G01342FO	Symptomatic
G19242QH	Symptomatic
G08551YA	Symptomatic
G09255AF	Symptomatic
G34483UH	Symptomatic
G07162IJ	Symptomatic
G22117HL	Symptomatic
G25505NO	Symptomatic
G05368PM	Symptomatic
G05143WC	Symptomatic
G01378OV	Symptomatic
G60605VB	Symptomatic
G89561DW	Symptomatic
G13592VY	Symptomatic
G32283ZK	Symptomatic
G77922WZ	Symptomatic
G49357ZK	Symptomatic
G20966TZ	Symptomatic
G45229AI	Symptomatic
G21109OS	Symptomatic
G52056FF	Symptomatic
G46763GM	Normal
G22107KA	Normal
G07262RR	Normal
G83945MQ	Normal
G98795XC	Symptomatic
G20455AW	Symptomatic
G40289RO	Symptomatic
G03595ET	Symptomatic
G39906AT	Symptomatic
G91847ME	Symptomatic
G56499YQ	Symptomatic
G50135PA	Symptomatic
G24888ZY	Symptomatic
G45229AI	Asymptomatic
G14443OE	Asymptomatic
G55157XP	Asymptomatic
G23601EL	Asymptomatic
G52056FF	Asymptomatic
G96919WB	Symptomatic
G49426WD	Symptomatic
G16849PF	Symptomatic
G27281KS	Symptomatic
G38849GM	Symptomatic
G30293NE	Symptomatic
G83945MQ	Symptomatic
G00767OE	Symptomatic
G86555OF	Symptomatic
G86002PC	Symptomatic
G09095MV	Normal
G16441MS	Normal
G86555OF	Normal
G14068WV	Normal
G01378OV	Normal
G47606XQ	Symptomatic
G05766GK	Asymptomatic
G05143WC	Asymptomatic
G18280TN	Asymptomatic
G06645JS	Asymptomatic
G34050MQ	Asymptomatic
G42058RF	Normal
G14492PU	Normal
G02310VX	Normal
G16441MS	Symptomatic
G10240SH	Asymptomatic
G22107KA	Asymptomatic
G36316RB	Asymptomatic
G32283ZK	Asymptomatic
G36066DO	Asymptomatic
G16849PF	Asymptomatic
G01378OV	Asymptomatic
G36108HO	Asymptomatic
G76073FF	Asymptomatic
G19615BB	Asymptomatic
G25835MT	Asymptomatic
G36108HO	Symptomatic
G43330ZT	Symptomatic
G98371UI	Symptomatic
G21359NQ	Symptomatic
G01244DB	Symptomatic
G06152YZ	Normal
G06432WK	Symptomatic
G25835MT	Symptomatic
G19615BB	Symptomatic
G52956BX	Symptomatic
G14443OE	Symptomatic
