## Supplementary Tables for "GlycoMeSH: linking glycan structures to biomedical context for systematic enrichment analysis": Supplementary_Table_17.xlsx

### Sheet: group_glycan (1)
Supplementary Table 17: Identified glycans from mouse hippocampal glycoproteomics data
glytoucan_ac	iupac	disease
G41943OZ	Man(a1-3)[Man(b1-4)][Man(a1-6)]Man(b1-4)GlcNAc(b1-4)GlcNAc	AD
G20966TZ	GlcNAc(b1-2)Man(a1-3)[GlcNAc(b1-4)][Man(a1-3)[Man(a1-6)]Man(a1-6)]Man(b1-4)GlcNAc(b1-4)GlcNAc	AD
G09095MV	Gal(b1-4)Gal(b1-4)[Fuc(a1-3)]GlcNAc(b1-2)Man(a1-3)[Gal(b1-4)Gal(b1-4)[Fuc(a1-3)]GlcNAc(b1-2)Man(a1-6)]Man(b1-4)GlcNAc(b1-4)[Fuc(a1-6)]GlcNAc	AD
G53605PF	GalNAc(b1-4)GlcNAc(b1-2)Man(a1-3)[GlcNAc(b1-4)][Man(a1-6)]Man(b1-4)GlcNAc(b1-4)GlcNAc	AD
G27946NT	Gal(a1-3)Gal(b1-4)GlcNAc(b1-2)[GlcNAc(b1-4)]Man(a1-3)[Man(a1-6)]Man(b1-4)GlcNAc(b1-4)GlcNAc	AD
G03595ET	Man(a1-3)[GlcNAc(b1-4)][Man(a1-3)[Man(a1-6)]Man(a1-6)]Man(b1-4)GlcNAc(b1-4)GlcNAc	AD
G27293OK	Man(a1-3)[GlcNAc(b1-4)][Gal(b1-4)[Fuc(a1-3)]GlcNAc(b1-2)Man(a1-6)]Man(b1-4)GlcNAc(b1-4)[Fuc(a1-6)]GlcNAc	AD
G40289RO	GlcNAc(b1-2)Man(a1-3)[GlcNAc(b1-4)][Man(a1-3)[Man(a1-6)]Man(a1-6)]Man(b1-4)GlcNAc(b1-4)[Fuc(a1-6)]GlcNAc	AD
G22098NU	Gal(b1-4)GlcNAc(b1-2)Man(a1-3)[GlcNAc(b1-4)][Fuc(a1-3)GlcNAc(b1-2)Man(a1-6)]Man(b1-4)GlcNAc(b1-4)[Fuc(a1-6)]GlcNAc	AD
G19242QH	Neu5Ac(a2-6)Gal(b1-4)GlcNAc(b1-2)Man(a1-3)[Man(a1-2)Man(a1-3)Man(a1-6)]Man(b1-4)GlcNAc(b1-4)GlcNAc	AD
G21109OS	Neu5Ac(a2-6)Gal(b1-4)GlcNAc(b1-2)Man(a1-3)[Man(a1-2)Man(a1-3)Man(a1-6)]Man(b1-4)GlcNAc(b1-4)[Fuc(a1-6)]GlcNAc	AD
G19615BB	Fuc(a1-2)Gal(b1-4)GlcNAc(b1-2)Man(a1-3)[Gal(a1-3)[Fuc(a1-2)]Gal(b1-4)GlcNAc(b1-2)Man(a1-6)]Man(b1-4)GlcNAc(b1-4)[Fuc(a1-6)]GlcNAc	AD
G24896TK	GalNAc(a1-3)[Fuc(a1-2)]Gal(b1-4)GlcNAc(b1-2)Man(a1-3)[GalNAc(a1-3)[Fuc(a1-2)]Gal(b1-4)GlcNAc(b1-2)Man(a1-6)]Man(b1-4)GlcNAc(b1-4)[Fuc(a1-6)]GlcNAc	AD
G05143WC	Gal(b1-4)[Fuc(a1-3)]GlcNAc(b1-2)[Gal(b1-4)[Fuc(a1-3)]GlcNAc(b1-4)]Man(a1-3)[GlcNAc(b1-2)Man(a1-6)]Man(b1-4)GlcNAc(b1-4)GlcNAc	AD
G34050MQ	Neu5Ac(a2-8)Neu5Ac(a2-6)Gal(b1-4)GlcNAc(b1-2)Man(a1-3)[Man(a1-3)Man(a1-6)]Man(b1-4)GlcNAc(b1-4)[D-Fuc(a1-6)]GlcNAc	AD
G01342FO	Gal(b1-4)[Fuc(a1-3)]GlcNAc(b1-3)Gal(b1-4)[Fuc(a1-3)]GlcNAc(b1-2)Man(a1-3)[Gal(b1-4)[Fuc(a1-3)]GlcNAc(b1-3)Gal(b1-4)[Fuc(a1-3)]GlcNAc(b1-2)Man(a1-6)]Man(b1-4)GlcNAc(b1-4)[Fuc(a1-6)]GlcNAc	AD
G16441MS	Gal(b1-4)[Fuc(a1-3)]GlcNAc(b1-2)Man(a1-3)[Fuc(a1-2)Gal(b1-4)[Fuc(a1-3)]GlcNAc(b1-2)Man(a1-6)]Man(b1-4)GlcNAc(b1-4)[Fuc(a1-6)]GlcNAc	AD
G09576QH	Gal(b1-4)GlcNAc(b1-3)Gal(b1-4)GlcNAc(b1-2)[Gal(b1-4)GlcNAc(b1-4)]Man(a1-3)[Gal(b1-4)GlcNAc(b1-3)Gal(b1-4)GlcNAc(b1-2)[Gal(b1-4)GlcNAc(b1-3)Gal(b1-4)GlcNAc(b1-6)]Man(a1-6)]Man(b1-4)GlcNAc(b1-4)[Fuc(a1-6)]GlcNAc	AD
G77922WZ	Man(a1-3)[GlcNAc(b1-4)][GlcNAc(b1-2)Man(a1-3)[Man(a1-6)]Man(a1-6)]Man(b1-4)GlcNAc(b1-4)GlcNAc	AD
G24888ZY	Gal(b1-4)[Fuc(a1-3)]GlcNAc(b1-2)Man(a1-3)[GlcNAc(b1-4)][Man(a1-3)Man(a1-6)]Man(b1-4)GlcNAc(b1-4)GlcNAc	AD
G47782UT	Gal(b1-4)[Fuc(a1-3)]GlcNAc(b1-2)[GlcNAc(b1-4)]Man(a1-3)[Gal(b1-4)GlcNAc(b1-2)Man(a1-6)]Man(b1-4)GlcNAc(b1-4)[Fuc(a1-6)]GlcNAc	AD
G56499YQ	Neu5Ac(a2-6)Gal(b1-4)GlcNAc(b1-2)[Neu5Ac(a2-3)[GlcNAc(b1-4)]Gal(b1-4)GlcNAc(b1-4)]Man(a1-3)[Neu5Ac(a2-3)Gal(b1-4)GlcNAc(b1-2)Man(a1-6)]Man(b1-4)GlcNAc(b1-4)[Fuc(a1-6)]GlcNAc	AD
G16600BL	Neu5Ac(a2-6)Gal(b1-4)GlcNAc(b1-2)[Gal(b1-4)[Fuc(a1-3)]GlcNAc(b1-4)]Man(a1-3)[Gal(b1-4)[Fuc(a1-3)]GlcNAc(b1-2)[Gal(b1-4)[Fuc(a1-3)]GlcNAc(b1-6)]Man(a1-6)]Man(b1-4)GlcNAc(b1-4)[Fuc(a1-6)]GlcNAc	AD
G11249YX	GalNAc(a1-3)[D-Fuc(a1-2)]Gal(b1-4)GlcNAc(b1-2)Man(a1-3)[Neu5Ac(a2-3)Gal(b1-4)GlcNAc(b1-2)Man(a1-6)]Man(b1-4)GlcNAc(b1-4)[D-Fuc(a1-6)]GlcNAc	AD
G36581MF	GalNAc(a1-3)[Fuc(a1-2)]Gal(b1-4)GlcNAc(b1-2)Man(a1-3)[GlcNAc(b1-2)Man(a1-6)]Man(b1-4)GlcNAc(b1-4)[Fuc(a1-6)]GlcNAc	AD
G08551YA	Man(a1-3)[Man(a1-6)]Man(b1-4)GlcNAc(b1-4)[Gal(b1-4)Fuc(a1-6)]GlcNAc	AD
G39906AT	Gal(b1-4)[Fuc(a1-3)]GlcNAc(b1-2)[GlcNAc(b1-4)]Man(a1-3)[Man(a1-3)[Man(a1-6)]Man(a1-6)]Man(b1-4)GlcNAc(b1-4)GlcNAc	AD
G21359NQ	Gal(b1-4)[Fuc(a1-3)]GlcNAc(b1-2)[GlcNAc(b1-4)]Man(a1-3)[GlcNAc(b1-2)Man(a1-6)]Man(b1-4)GlcNAc(b1-4)[Fuc(a1-6)]GlcNAc	AD
G80144TK	Gal(b1-4)GlcNAc(b1-3)Gal(b1-4)GlcNAc(b1-2)[GlcNAc(b1-4)]Man(a1-3)[GalNAc(b1-4)GlcNAc(b1-2)[GlcNAc(b1-6)]Man(a1-6)]Man(b1-4)GlcNAc(b1-4)GlcNAc	AD
G98795XC	Man(a1-3)[Gal(b1-4)][Man(a1-6)]Man(b1-4)GlcNAc(b1-4)[Gal(b1-4)Fuc(a1-6)]GlcNAc	AD
G90000WS	Gal(b1-3)GlcNAc(b1-2)Man(a1-3)[Man(a1-6)]Man(b1-4)GlcNAc(b1-4)[Gal(b1-4)Fuc(a1-6)]GlcNAc	AD
G47606XQ	Gal(a1-3)[Fuc(a1-2)]Gal(b1-4)GlcNAc(b1-2)Man(a1-3)[GlcNAc(b1-2)Man(a1-6)]Man(b1-4)GlcNAc(b1-4)[Fuc(a1-6)]GlcNAc	AD
G85292WS	Man(a1-2)Man(a1-2)Man(a1-3)[Man(a1-2)Man(a1-3)[GlcNAc(a1-4)][Man(a1-2)Man(a1-6)]Man(a1-6)]Man(b1-4)GlcNAc(b1-4)GlcNAc	AD
G63596DU	GlcNAc(b1-2)Man(a1-3)[GlcNAc(b1-3)[GlcNAc(b1-6)]Gal(b1-4)GlcNAc(b1-2)Man(a1-6)]Man(b1-4)GlcNAc(b1-4)GlcNAc	AD
G07162IJ	Neu5Ac(a2-6)Gal(b1-4)GlcNAc(b1-3)Gal(b1-4)GlcNAc(b1-2)Man(a1-3)[Gal(b1-4)[Fuc(a1-3)]GlcNAc(b1-2)Man(a1-6)]Man(b1-4)GlcNAc(b1-4)[Fuc(a1-6)]GlcNAc	AD
G00380ZN	Fuc(a1-2)Gal(b1-4)[Fuc(a1-3)]GlcNAc(b1-2)Man(a1-3)[GalNAc(b1-4)[Fuc(a1-3)]GlcNAc(b1-2)Man(a1-6)]Man(b1-4)GlcNAc(b1-4)[Fuc(a1-6)]GlcNAc	AD
G36225RM	Gal(b1-4)GlcNAc(b1-2)Man(a1-3)[Gal(b1-4)[Fuc(a1-3)]GlcNAc(b1-3)Gal(b1-4)[Fuc(a1-3)]GlcNAc(b1-2)Man(a1-6)]Man(b1-4)GlcNAc(b1-4)GlcNAc	AD
G32113KE	GlcNAc(b1-2)[Gal(b1-4)GlcNAc(b1-4)Gal(b1-4)GlcNAc(b1-4)]Man(a1-3)[GlcNAc(b1-4)][Man(a1-3)[Man(a1-6)]Man(a1-6)]Man(b1-4)GlcNAc(b1-4)GlcNAc	AD
G25700EP	Gal(b1-4)GlcNAc(b1-2)Man(a1-3)[Neu5Ac(a2-6)Gal(b1-4)Glc(b1-2)Man(a1-6)]Man(b1-4)GlcNAc(b1-4)GlcNAc	AD
G05801RW	Gal(b1-4)GlcNAc(b1-2)[GlcNAc(b1-4)]Man(a1-3)[Fuc(a1-2)Gal(b1-4)GlcNAc(b1-2)[GlcNAc(b1-6)]Man(a1-6)]Man(b1-4)GlcNAc(b1-4)GlcNAc	AD
G04467BX	Fuc(a1-2)Gal(b1-4)GlcNAc(b1-2)[Fuc(a1-2)Gal(b1-4)GlcNAc(b1-4)]Man(a1-3)[GlcNAc(b1-2)[GlcNAc(b1-6)]Man(a1-6)]Man(b1-4)GlcNAc(b1-4)GlcNAc	AD
G22117HL	Fuc(a1-2)Gal(b1-4)[Fuc(a1-3)]GlcNAc(b1-2)Man(a1-3)[Gal(b1-4)GlcNAc(b1-2)Man(a1-6)]Man(b1-4)GlcNAc(b1-4)[Fuc(a1-6)]GlcNAc	AD
G32283ZK	GalNAc(b1-4)GlcNAc(b1-2)[GlcNAc(b1-4)]Man(a1-3)[Man(a1-6)]Man(b1-4)GlcNAc(b1-4)[Fuc(a1-6)]GlcNAc	AD
G20455AW	Gal(b1-4)GlcNAc(b1-2)Man(a1-3)[GalNAc(a1-3)[D-Fuc(a1-2)]Gal(b1-4)GlcNAc(b1-2)Man(a1-6)]Man(b1-4)GlcNAc(b1-4)[D-Fuc(a1-6)]GlcNAc	AD
G26069FK	Gal(a1-3)Gal(b1-4)GlcNAc(b1-2)Man(a1-3)[GlcNAc(b1-4)][Man(a1-3)[Man(a1-6)]Man(a1-6)]Man(b1-4)GlcNAc(b1-4)GlcNAc	AD
G30844CL	Neu5Ac(a2-6)Gal(b1-4)GlcNAc(b1-2)[GlcNAc(b1-4)]Man(a1-3)[Man(a1-6)]Man(b1-4)GlcNAc(b1-4)GlcNAc	AD
G13592VY	Gal(a1-3)Gal(b1-4)GlcNAc(b1-2)Man(a1-3)[Man(a1-6)]Man(b1-4)GlcNAc(b1-4)GlcNAc	AD
G98371UI	Gal(b1-4)GlcNAc(b1-2)Man(a1-3)Man(a1-3)[Gal(b1-4)GlcNAc(b1-2)Man(a1-6)]Man(b1-4)GlcNAc(b1-4)[Fuc(a1-6)]GlcNAc	AD
G86556JH	Gal(a1-3)Gal(b1-4)GlcNAc(b1-2)[Gal(b1-4)GlcNAc(b1-4)]Man(a1-3)[GlcNAc(b1-4)][Man(a1-3)[Man(a1-6)]Man(a1-6)]Man(b1-4)GlcNAc(b1-4)[Fuc(a1-6)]GlcNAc	AD
G44202VY	GlcNAc(b1-3)[GlcNAc(b1-6)]Gal(b1-4)GlcNAc(b1-2)[GlcNAc(b1-3)[GlcNAc(b1-6)]Gal(b1-4)GlcNAc(b1-4)]Man(a1-3)[GlcNAc(b1-3)[GlcNAc(b1-6)]Gal(b1-4)GlcNAc(b1-2)[GlcNAc(b1-3)[GlcNAc(b1-6)]Gal(b1-4)GlcNAc(b1-6)]Man(a1-6)]Man(b1-4)GlcNAc(b1-4)GlcNAc	AD
G10385EY	Gal(b1-4)GlcNAc(b1-3)Gal(b1-4)GlcNAc(b1-3)Gal(b1-4)GlcNAc(b1-3)Gal(b1-4)GlcNAc(b1-2)Man(a1-3)[Gal(b1-3)Gal(b1-4)GlcNAc(b1-2)Man(a1-6)]Man(b1-4)GlcNAc(b1-4)GlcNAc	AD
G99411XJ	Gal(b1-4)[Fuc(a1-3)]GlcNAc(b1-2)[Gal(b1-4)GlcNAc(b1-4)]Man(a1-3)[Neu5Ac(a2-6)Gal(b1-4)GlcNAc(b1-2)Man(a1-6)]Man(b1-4)GlcNAc(b1-4)[Fuc(a1-6)]GlcNAc	AD
G05368PM	GlcNAc(b1-2)Man(a1-3)[Gal(b1-4)[Fuc(a1-3)]GlcNAc(b1-2)Man(a1-6)]Man(b1-4)GlcNAc(b1-4)GlcNAc	AD
G45155FK	GlcNAc(b1-2)[Neu5Ac(a2-6)Gal(b1-4)GlcNAc(b1-4)]Man(a1-3)[GlcNAc(b1-2)[GlcNAc(b1-6)]Man(a1-6)]Man(b1-4)GlcNAc(b1-4)GlcNAc	AD
G48945UO	Neu5Ac(a2-6)Gal(b1-4)GlcNAc(b1-2)[GlcNAc(b1-4)]Man(a1-3)[GlcNAc(b1-2)Man(a1-6)]Man(b1-4)GlcNAc(b1-4)[Fuc(a1-6)]GlcNAc	AD
G71102UV	GlcNAc(b1-2)[GlcNAc(b1-4)]Man(a1-3)[GlcNAc(b1-4)][Man(a1-3)[Man(a1-6)]Man(a1-6)]Man(b1-4)GlcNAc(b1-4)[Fuc(a1-6)]GlcNAc	AD
G00817BI	Gal(b1-4)GlcNAc(b1-2)[Gal(b1-4)GlcNAc(b1-4)]Man(a1-3)[GlcNAc(b1-4)][Gal(b1-4)GlcNAc(b1-2)[GlcNAc(b1-6)]Man(a1-6)]Man(b1-4)GlcNAc(b1-4)GlcNAc	AD
G29348ES	GlcNAc(b1-2)Man(a1-3)[GlcNAc(b1-3)[GlcNAc(b1-6)]Gal(b1-4)GlcNAc(b1-3)[GlcNAc(b1-6)]Gal(b1-4)GlcNAc(b1-2)Man(a1-6)]Man(b1-4)GlcNAc(b1-4)GlcNAc	AD
G05766GK	Neu5Ac(a2-8)Neu5Ac(a2-3)Gal(b1-4)GlcNAc(b1-2)Man(a1-3)[Man(a1-6)]Man(b1-4)GlcNAc(b1-4)[D-Fuc(a1-6)]GlcNAc	AD
G16849PF	Fuc(a1-2)Gal(b1-4)[Fuc(a1-3)]GlcNAc(b1-2)Man(a1-3)[GlcNAc(b1-4)][GlcNAc(b1-2)Man(a1-6)]Man(b1-4)GlcNAc(b1-4)[Fuc(a1-6)]GlcNAc	AD
G74012OU	Fuc(a1-2)Gal(b1-4)[Fuc(a1-3)]GlcNAc(b1-2)Man(a1-3)[Man(a1-6)]Man(b1-4)GlcNAc(b1-4)[Fuc(a1-6)]GlcNAc	AD
G06432WK	GalNAc(b1-4)[Fuc(a1-3)]GlcNAc(b1-2)Man(a1-3)[GlcNAc(b1-4)][GlcNAc(b1-2)Man(a1-6)]Man(b1-4)GlcNAc(b1-4)[Fuc(a1-6)]GlcNAc	AD
G89561DW	GlcNAc(b1-2)Man(a1-3)[Fuc(a1-6)GlcNAc(b1-2)Man(a1-6)]Man(b1-4)GlcNAc(b1-4)GlcNAc	AD
G34483UH	GlcNAc(b1-2)[GlcNAc(b1-4)]Man(a1-3)[Man(a1-3)[GlcNAc(b1-4)]Man(a1-6)]Man(b1-4)GlcNAc(b1-4)GlcNAc	AD
G41943OZ	Man(a1-3)[Man(b1-4)][Man(a1-6)]Man(b1-4)GlcNAc(b1-4)GlcNAc	Normal
G20966TZ	GlcNAc(b1-2)Man(a1-3)[GlcNAc(b1-4)][Man(a1-3)[Man(a1-6)]Man(a1-6)]Man(b1-4)GlcNAc(b1-4)GlcNAc	Normal
G09095MV	Gal(b1-4)Gal(b1-4)[Fuc(a1-3)]GlcNAc(b1-2)Man(a1-3)[Gal(b1-4)Gal(b1-4)[Fuc(a1-3)]GlcNAc(b1-2)Man(a1-6)]Man(b1-4)GlcNAc(b1-4)[Fuc(a1-6)]GlcNAc	Normal
G22098NU	Gal(b1-4)GlcNAc(b1-2)Man(a1-3)[GlcNAc(b1-4)][Fuc(a1-3)GlcNAc(b1-2)Man(a1-6)]Man(b1-4)GlcNAc(b1-4)[Fuc(a1-6)]GlcNAc	Normal
G03595ET	Man(a1-3)[GlcNAc(b1-4)][Man(a1-3)[Man(a1-6)]Man(a1-6)]Man(b1-4)GlcNAc(b1-4)GlcNAc	Normal
G98795XC	Man(a1-3)[Gal(b1-4)][Man(a1-6)]Man(b1-4)GlcNAc(b1-4)[Gal(b1-4)Fuc(a1-6)]GlcNAc	Normal
G21109OS	Neu5Ac(a2-6)Gal(b1-4)GlcNAc(b1-2)Man(a1-3)[Man(a1-2)Man(a1-3)Man(a1-6)]Man(b1-4)GlcNAc(b1-4)[Fuc(a1-6)]GlcNAc	Normal
G39906AT	Gal(b1-4)[Fuc(a1-3)]GlcNAc(b1-2)[GlcNAc(b1-4)]Man(a1-3)[Man(a1-3)[Man(a1-6)]Man(a1-6)]Man(b1-4)GlcNAc(b1-4)GlcNAc	Normal
G19615BB	Fuc(a1-2)Gal(b1-4)GlcNAc(b1-2)Man(a1-3)[Gal(a1-3)[Fuc(a1-2)]Gal(b1-4)GlcNAc(b1-2)Man(a1-6)]Man(b1-4)GlcNAc(b1-4)[Fuc(a1-6)]GlcNAc	Normal
G27293OK	Man(a1-3)[GlcNAc(b1-4)][Gal(b1-4)[Fuc(a1-3)]GlcNAc(b1-2)Man(a1-6)]Man(b1-4)GlcNAc(b1-4)[Fuc(a1-6)]GlcNAc	Normal
G21359NQ	Gal(b1-4)[Fuc(a1-3)]GlcNAc(b1-2)[GlcNAc(b1-4)]Man(a1-3)[GlcNAc(b1-2)Man(a1-6)]Man(b1-4)GlcNAc(b1-4)[Fuc(a1-6)]GlcNAc	Normal
G53605PF	GalNAc(b1-4)GlcNAc(b1-2)Man(a1-3)[GlcNAc(b1-4)][Man(a1-6)]Man(b1-4)GlcNAc(b1-4)GlcNAc	Normal
G40289RO	GlcNAc(b1-2)Man(a1-3)[GlcNAc(b1-4)][Man(a1-3)[Man(a1-6)]Man(a1-6)]Man(b1-4)GlcNAc(b1-4)[Fuc(a1-6)]GlcNAc	Normal
G01342FO	Gal(b1-4)[Fuc(a1-3)]GlcNAc(b1-3)Gal(b1-4)[Fuc(a1-3)]GlcNAc(b1-2)Man(a1-3)[Gal(b1-4)[Fuc(a1-3)]GlcNAc(b1-3)Gal(b1-4)[Fuc(a1-3)]GlcNAc(b1-2)Man(a1-6)]Man(b1-4)GlcNAc(b1-4)[Fuc(a1-6)]GlcNAc	Normal
G77922WZ	Man(a1-3)[GlcNAc(b1-4)][GlcNAc(b1-2)Man(a1-3)[Man(a1-6)]Man(a1-6)]Man(b1-4)GlcNAc(b1-4)GlcNAc	Normal
G20455AW	Gal(b1-4)GlcNAc(b1-2)Man(a1-3)[GalNAc(a1-3)[D-Fuc(a1-2)]Gal(b1-4)GlcNAc(b1-2)Man(a1-6)]Man(b1-4)GlcNAc(b1-4)[D-Fuc(a1-6)]GlcNAc	Normal
G24888ZY	Gal(b1-4)[Fuc(a1-3)]GlcNAc(b1-2)Man(a1-3)[GlcNAc(b1-4)][Man(a1-3)Man(a1-6)]Man(b1-4)GlcNAc(b1-4)GlcNAc	Normal
G47606XQ	Gal(a1-3)[Fuc(a1-2)]Gal(b1-4)GlcNAc(b1-2)Man(a1-3)[GlcNAc(b1-2)Man(a1-6)]Man(b1-4)GlcNAc(b1-4)[Fuc(a1-6)]GlcNAc	Normal
G16441MS	Gal(b1-4)[Fuc(a1-3)]GlcNAc(b1-2)Man(a1-3)[Fuc(a1-2)Gal(b1-4)[Fuc(a1-3)]GlcNAc(b1-2)Man(a1-6)]Man(b1-4)GlcNAc(b1-4)[Fuc(a1-6)]GlcNAc	Normal
G07262RR	GalNAc(a1-3)[Fuc(a1-2)]Gal(b1-4)GlcNAc(b1-2)Man(a1-3)[GlcNAc(b1-4)][GlcNAc(b1-2)Man(a1-6)]Man(b1-4)GlcNAc(b1-4)[Fuc(a1-6)]GlcNAc	Normal
G90000WS	Gal(b1-3)GlcNAc(b1-2)Man(a1-3)[Man(a1-6)]Man(b1-4)GlcNAc(b1-4)[Gal(b1-4)Fuc(a1-6)]GlcNAc	Normal
G26069FK	Gal(a1-3)Gal(b1-4)GlcNAc(b1-2)Man(a1-3)[GlcNAc(b1-4)][Man(a1-3)[Man(a1-6)]Man(a1-6)]Man(b1-4)GlcNAc(b1-4)GlcNAc	Normal
G16600BL	Neu5Ac(a2-6)Gal(b1-4)GlcNAc(b1-2)[Gal(b1-4)[Fuc(a1-3)]GlcNAc(b1-4)]Man(a1-3)[Gal(b1-4)[Fuc(a1-3)]GlcNAc(b1-2)[Gal(b1-4)[Fuc(a1-3)]GlcNAc(b1-6)]Man(a1-6)]Man(b1-4)GlcNAc(b1-4)[Fuc(a1-6)]GlcNAc	Normal
G98371UI	Gal(b1-4)GlcNAc(b1-2)Man(a1-3)Man(a1-3)[Gal(b1-4)GlcNAc(b1-2)Man(a1-6)]Man(b1-4)GlcNAc(b1-4)[Fuc(a1-6)]GlcNAc	Normal
G37476QB	GalNAc(b1-4)[Fuc(a1-3)]GlcNAc(b1-2)Man(a1-3)[Man(a1-6)]Man(b1-4)GlcNAc(b1-4)GlcNAc	Normal
G08551YA	Man(a1-3)[Man(a1-6)]Man(b1-4)GlcNAc(b1-4)[Gal(b1-4)Fuc(a1-6)]GlcNAc	Normal
G89561DW	GlcNAc(b1-2)Man(a1-3)[Fuc(a1-6)GlcNAc(b1-2)Man(a1-6)]Man(b1-4)GlcNAc(b1-4)GlcNAc	Normal
G71156OO	Gal(b1-4)[Fuc(a1-3)]GlcNAc(b1-2)Man(a1-3)[GalNAc(b1-4)[Fuc(a1-3)]GlcNAc(b1-2)Man(a1-6)]Man(b1-4)GlcNAc(b1-4)GlcNAc	Normal
G41981MA	Neu5Ac(a2-6)Gal(b1-4)GlcNAc(b1-2)[Neu5Ac(a2-3)[GalNAc(b1-4)]Gal(b1-4)GlcNAc(b1-4)]Man(a1-3)[Gal(b1-4)GlcNAc(b1-2)Man(a1-6)]Man(b1-4)GlcNAc(b1-4)[Fuc(a1-6)]GlcNAc	Normal
G60605VB	Neu5Ac(a2-6)Gal(b1-4)GlcNAc(b1-2)Man(a1-3)[Fuc(a1-6)GlcNAc(b1-2)Man(a1-6)]Man(b1-4)GlcNAc(b1-4)GlcNAc	Normal
G99411XJ	Gal(b1-4)[Fuc(a1-3)]GlcNAc(b1-2)[Gal(b1-4)GlcNAc(b1-4)]Man(a1-3)[Neu5Ac(a2-6)Gal(b1-4)GlcNAc(b1-2)Man(a1-6)]Man(b1-4)GlcNAc(b1-4)[Fuc(a1-6)]GlcNAc	Normal
G19242QH	Neu5Ac(a2-6)Gal(b1-4)GlcNAc(b1-2)Man(a1-3)[Man(a1-2)Man(a1-3)Man(a1-6)]Man(b1-4)GlcNAc(b1-4)GlcNAc	Normal
G93707PO	Neu5Ac(a2-6)Gal(b1-4)GlcNAc(b1-2)[GlcNAc(b1-4)]Man(a1-3)[Man(a1-3)[Man(a1-6)]Man(a1-6)]Man(b1-4)GlcNAc(b1-4)[Fuc(a1-6)]GlcNAc	Normal
G24896TK	GalNAc(a1-3)[Fuc(a1-2)]Gal(b1-4)GlcNAc(b1-2)Man(a1-3)[GalNAc(a1-3)[Fuc(a1-2)]Gal(b1-4)GlcNAc(b1-2)Man(a1-6)]Man(b1-4)GlcNAc(b1-4)[Fuc(a1-6)]GlcNAc	Normal
G48945UO	Neu5Ac(a2-6)Gal(b1-4)GlcNAc(b1-2)[GlcNAc(b1-4)]Man(a1-3)[GlcNAc(b1-2)Man(a1-6)]Man(b1-4)GlcNAc(b1-4)[Fuc(a1-6)]GlcNAc	Normal
G05143WC	Gal(b1-4)[Fuc(a1-3)]GlcNAc(b1-2)[Gal(b1-4)[Fuc(a1-3)]GlcNAc(b1-4)]Man(a1-3)[GlcNAc(b1-2)Man(a1-6)]Man(b1-4)GlcNAc(b1-4)GlcNAc	Normal
G34050MQ	Neu5Ac(a2-8)Neu5Ac(a2-6)Gal(b1-4)GlcNAc(b1-2)Man(a1-3)[Man(a1-3)Man(a1-6)]Man(b1-4)GlcNAc(b1-4)[D-Fuc(a1-6)]GlcNAc	Normal
G05801RW	Gal(b1-4)GlcNAc(b1-2)[GlcNAc(b1-4)]Man(a1-3)[Fuc(a1-2)Gal(b1-4)GlcNAc(b1-2)[GlcNAc(b1-6)]Man(a1-6)]Man(b1-4)GlcNAc(b1-4)GlcNAc	Normal
G36521AS	GlcNAc(b1-2)[Gal(b1-4)[Fuc(a1-3)]GlcNAc(b1-4)]Man(a1-3)[GlcNAc(b1-2)Man(a1-6)]Man(b1-4)GlcNAc(b1-4)GlcNAc	Normal
G36581MF	GalNAc(a1-3)[Fuc(a1-2)]Gal(b1-4)GlcNAc(b1-2)Man(a1-3)[GlcNAc(b1-2)Man(a1-6)]Man(b1-4)GlcNAc(b1-4)[Fuc(a1-6)]GlcNAc	Normal
G03404VQ	Fuc(a1-2)Gal(b1-4)[Fuc(a1-3)]GlcNAc(b1-2)Man(a1-3)[GlcNAc(b1-4)][Fuc(a1-2)Gal(b1-4)[Fuc(a1-3)]GlcNAc(b1-2)Man(a1-6)]Man(b1-4)GlcNAc(b1-4)GlcNAc	Normal
G08076GP	GlcNAc(b1-2)[Gal(b1-4)GlcNAc(b1-4)]Man(a1-3)[GlcNAc(b1-4)][Man(a1-3)Man(a1-6)]Man(b1-4)GlcNAc(b1-4)GlcNAc	Normal
G08187GM	Gal(b1-4)GlcNAc(b1-2)[GlcNAc(b1-4)]Man(a1-3)[Man(a1-3)[Man(a1-6)]Man(a1-6)]Man(b1-4)GlcNAc(b1-4)GlcNAc	Normal
G47782UT	Gal(b1-4)[Fuc(a1-3)]GlcNAc(b1-2)[GlcNAc(b1-4)]Man(a1-3)[Gal(b1-4)GlcNAc(b1-2)Man(a1-6)]Man(b1-4)GlcNAc(b1-4)[Fuc(a1-6)]GlcNAc	Normal
G07162IJ	Neu5Ac(a2-6)Gal(b1-4)GlcNAc(b1-3)Gal(b1-4)GlcNAc(b1-2)Man(a1-3)[Gal(b1-4)[Fuc(a1-3)]GlcNAc(b1-2)Man(a1-6)]Man(b1-4)GlcNAc(b1-4)[Fuc(a1-6)]GlcNAc	Normal
G63596DU	GlcNAc(b1-2)Man(a1-3)[GlcNAc(b1-3)[GlcNAc(b1-6)]Gal(b1-4)GlcNAc(b1-2)Man(a1-6)]Man(b1-4)GlcNAc(b1-4)GlcNAc	Normal
G61640TZ	Neu5Ac(a2-6)GlcNAc(b1-2)Man(a1-3)[Neu5Ac(a2-6)Gal(b1-4)GlcNAc(b1-2)Man(a1-6)]Man(b1-4)GlcNAc(b1-4)GlcNAc	Normal
G30060ZO	Gal(b1-4)[Fuc(a1-3)]GlcNAc(b1-2)[Gal(b1-4)GlcNAc(b1-4)]Man(a1-3)[Gal(b1-4)GlcNAc(b1-3)Gal(b1-4)GlcNAc(b1-2)[Gal(b1-4)GlcNAc(b1-6)]Man(a1-6)]Man(b1-4)GlcNAc(b1-4)[Fuc(a1-6)]GlcNAc	Normal
G36316RB	Neu5Ac(a2-6)Gal(b1-4)GlcNAc(b1-3)Gal(b1-4)[Fuc(a1-3)]GlcNAc(b1-2)Man(a1-3)[Gal(b1-4)[Fuc(a1-3)]GlcNAc(b1-3)Gal(b1-4)[Fuc(a1-3)]GlcNAc(b1-2)Man(a1-6)]Man(b1-4)GlcNAc(b1-4)[Fuc(a1-6)]GlcNAc	Normal
G25505NO	Neu5Ac(a2-3)Gal(b1-4)GlcNAc(b1-2)[GlcNAc(b1-4)]Man(a1-3)[Neu5Ac(a2-3)Gal(b1-4)GlcNAc(b1-2)[GlcNAc(b1-6)]Man(a1-6)]Man(b1-4)GlcNAc(b1-4)[D-Fuc(a1-6)]GlcNAc	Normal
G68080UR	Neu5Ac(a2-3)Gal(b1-4)GlcNAc(b1-2)[Neu5Ac(a2-3)Gal(b1-4)GlcNAc(b1-4)]Man(a1-3)[Neu5Ac(a2-3)Gal(b1-4)GlcNAc(b1-3)Gal(b1-4)GlcNAc(b1-2)Man(a1-6)]Man(b1-4)GlcNAc(b1-4)[Fuc(a1-6)]GlcNAc	Normal
G56499YQ	Neu5Ac(a2-6)Gal(b1-4)GlcNAc(b1-2)[Neu5Ac(a2-3)[GlcNAc(b1-4)]Gal(b1-4)GlcNAc(b1-4)]Man(a1-3)[Neu5Ac(a2-3)Gal(b1-4)GlcNAc(b1-2)Man(a1-6)]Man(b1-4)GlcNAc(b1-4)[Fuc(a1-6)]GlcNAc	Normal
G00380ZN	Fuc(a1-2)Gal(b1-4)[Fuc(a1-3)]GlcNAc(b1-2)Man(a1-3)[GalNAc(b1-4)[Fuc(a1-3)]GlcNAc(b1-2)Man(a1-6)]Man(b1-4)GlcNAc(b1-4)[Fuc(a1-6)]GlcNAc	Normal
G45229AI	Fuc(a1-2)Man(a1-2)Man(a1-2)Man(a1-3)[Man(a1-6)]Man(b1-4)GlcNAc(b1-4)GlcNAc	Normal
G11249YX	GalNAc(a1-3)[D-Fuc(a1-2)]Gal(b1-4)GlcNAc(b1-2)Man(a1-3)[Neu5Ac(a2-3)Gal(b1-4)GlcNAc(b1-2)Man(a1-6)]Man(b1-4)GlcNAc(b1-4)[D-Fuc(a1-6)]GlcNAc	Normal
G22117HL	Fuc(a1-2)Gal(b1-4)[Fuc(a1-3)]GlcNAc(b1-2)Man(a1-3)[Gal(b1-4)GlcNAc(b1-2)Man(a1-6)]Man(b1-4)GlcNAc(b1-4)[Fuc(a1-6)]GlcNAc	Normal
G26298FT	GalNAc(a1-3)[Fuc(a1-2)]Gal(b1-4)GlcNAc(b1-2)Man(a1-3)[GalNAc(a1-3)[Fuc(a1-2)]Gal(b1-4)GlcNAc(b1-2)Man(a1-6)]Man(b1-4)GlcNAc(b1-4)GlcNAc	Normal
G09576QH	Gal(b1-4)GlcNAc(b1-3)Gal(b1-4)GlcNAc(b1-2)[Gal(b1-4)GlcNAc(b1-4)]Man(a1-3)[Gal(b1-4)GlcNAc(b1-3)Gal(b1-4)GlcNAc(b1-2)[Gal(b1-4)GlcNAc(b1-3)Gal(b1-4)GlcNAc(b1-6)]Man(a1-6)]Man(b1-4)GlcNAc(b1-4)[Fuc(a1-6)]GlcNAc	Normal
G49357ZK	Gal(a1-3)Gal(b1-4)[Fuc(a1-3)]GlcNAc(b1-2)Man(a1-3)[Man(a1-6)]Man(b1-4)GlcNAc(b1-4)GlcNAc	Normal
G74012OU	Fuc(a1-2)Gal(b1-4)[Fuc(a1-3)]GlcNAc(b1-2)Man(a1-3)[Man(a1-6)]Man(b1-4)GlcNAc(b1-4)[Fuc(a1-6)]GlcNAc	Normal
G32283ZK	GalNAc(b1-4)GlcNAc(b1-2)[GlcNAc(b1-4)]Man(a1-3)[Man(a1-6)]Man(b1-4)GlcNAc(b1-4)[Fuc(a1-6)]GlcNAc	Normal
G54395QH	Gal(b1-4)[Fuc(a1-3)]GlcNAc(b1-3)Gal(b1-4)GlcNAc(b1-2)[GlcNAc(b1-4)]Man(a1-3)[GlcNAc(b1-4)][GalNAc(b1-4)GlcNAc(b1-2)[Gal(b1-4)GlcNAc(b1-6)]Man(a1-6)]Man(b1-4)GlcNAc(b1-4)[Fuc(a1-6)]GlcNAc	Normal
G00817BI	Gal(b1-4)GlcNAc(b1-2)[Gal(b1-4)GlcNAc(b1-4)]Man(a1-3)[GlcNAc(b1-4)][Gal(b1-4)GlcNAc(b1-2)[GlcNAc(b1-6)]Man(a1-6)]Man(b1-4)GlcNAc(b1-4)GlcNAc	Normal
G05766GK	Neu5Ac(a2-8)Neu5Ac(a2-3)Gal(b1-4)GlcNAc(b1-2)Man(a1-3)[Man(a1-6)]Man(b1-4)GlcNAc(b1-4)[D-Fuc(a1-6)]GlcNAc	Normal
G06432WK	GalNAc(b1-4)[Fuc(a1-3)]GlcNAc(b1-2)Man(a1-3)[GlcNAc(b1-4)][GlcNAc(b1-2)Man(a1-6)]Man(b1-4)GlcNAc(b1-4)[Fuc(a1-6)]GlcNAc	Normal
G41504VL	Gal(b1-4)GlcNAc(b1-2)[Fuc(a1-3)]Man(a1-3)[Gal(b1-4)GlcNAc(b1-2)[Fuc(a1-3)]Man(a1-6)]Man(b1-4)GlcNAc(b1-4)GlcNAc	Normal
G10650SI	Gal(b1-4)[Fuc(a1-3)]GlcNAc(b1-3)Gal(b1-4)GlcNAc(b1-2)[Gal(b1-4)GlcNAc(b1-3)Gal(b1-4)GlcNAc(b1-4)]Man(a1-3)[Man(a1-3)[Man(a1-6)]Man(a1-6)]Man(b1-4)GlcNAc(b1-4)GlcNAc	Normal
G46763GM	Fuc(a1-2)Gal(b1-4)[Fuc(a1-3)]GlcNAc(b1-2)Man(a1-3)[Man(a1-3)[Man(a1-6)]Man(a1-6)]Man(b1-4)GlcNAc(b1-4)[Fuc(a1-6)]GlcNAc	Normal
G13413XO	Fuc(a1-2)Gal(b1-4)[Fuc(a1-3)]GlcNAc(b1-2)[Fuc(a1-2)Gal(b1-4)[Fuc(a1-3)]GlcNAc(b1-4)]Man(a1-3)[Fuc(a1-2)Gal(b1-4)[Fuc(a1-3)]GlcNAc(b1-2)Man(a1-6)]Man(b1-4)GlcNAc(b1-4)GlcNAc	Normal
G74645JE	Gal(b1-4)[Fuc(a1-3)]GlcNAc(b1-2)[Fuc(a1-2)Gal(b1-4)[Fuc(a1-3)]GlcNAc(b1-4)]Man(a1-3)[Gal(b1-4)[Fuc(a1-3)]GlcNAc(b1-2)[Gal(b1-4)[Fuc(a1-3)]GlcNAc(b1-6)]Man(a1-6)]Man(b1-4)GlcNAc(b1-4)[Fuc(a1-6)]GlcNAc	Normal
G49842UJ	Gal(b1-3)Gal(b1-4)GlcNAc(b1-2)[Gal(b1-3)Gal(b1-4)GlcNAc(b1-4)]Man(a1-3)[Gal(b1-4)GlcNAc(b1-3)Gal(b1-4)GlcNAc(b1-2)[Gal(b1-4)GlcNAc(b1-3)Gal(b1-4)GlcNAc(b1-6)]Man(a1-6)]Man(b1-4)GlcNAc(b1-4)[Fuc(a1-6)]GlcNAc	Normal
G27946NT	Gal(a1-3)Gal(b1-4)GlcNAc(b1-2)[GlcNAc(b1-4)]Man(a1-3)[Man(a1-6)]Man(b1-4)GlcNAc(b1-4)GlcNAc	Normal
G50235EW	Gal(b1-4)[Fuc(a1-3)]GlcNAc(b1-2)[Gal(a1-3)Gal(b1-4)GlcNAc(b1-4)]Man(a1-3)[Gal(b1-4)GlcNAc(b1-3)Gal(b1-4)GlcNAc(b1-2)[Gal(b1-4)[Fuc(a1-3)]GlcNAc(b1-6)]Man(a1-6)]Man(b1-4)GlcNAc(b1-4)GlcNAc	Normal
G41943OZ	Man(a1-3)[Man(b1-4)][Man(a1-6)]Man(b1-4)GlcNAc(b1-4)GlcNAc	AD_Ctl
G20966TZ	GlcNAc(b1-2)Man(a1-3)[GlcNAc(b1-4)][Man(a1-3)[Man(a1-6)]Man(a1-6)]Man(b1-4)GlcNAc(b1-4)GlcNAc	AD_Ctl
G09095MV	Gal(b1-4)Gal(b1-4)[Fuc(a1-3)]GlcNAc(b1-2)Man(a1-3)[Gal(b1-4)Gal(b1-4)[Fuc(a1-3)]GlcNAc(b1-2)Man(a1-6)]Man(b1-4)GlcNAc(b1-4)[Fuc(a1-6)]GlcNAc	AD_Ctl
G22098NU	Gal(b1-4)GlcNAc(b1-2)Man(a1-3)[GlcNAc(b1-4)][Fuc(a1-3)GlcNAc(b1-2)Man(a1-6)]Man(b1-4)GlcNAc(b1-4)[Fuc(a1-6)]GlcNAc	AD_Ctl
G03595ET	Man(a1-3)[GlcNAc(b1-4)][Man(a1-3)[Man(a1-6)]Man(a1-6)]Man(b1-4)GlcNAc(b1-4)GlcNAc	AD_Ctl
G98795XC	Man(a1-3)[Gal(b1-4)][Man(a1-6)]Man(b1-4)GlcNAc(b1-4)[Gal(b1-4)Fuc(a1-6)]GlcNAc	AD_Ctl
G21109OS	Neu5Ac(a2-6)Gal(b1-4)GlcNAc(b1-2)Man(a1-3)[Man(a1-2)Man(a1-3)Man(a1-6)]Man(b1-4)GlcNAc(b1-4)[Fuc(a1-6)]GlcNAc	AD_Ctl
G39906AT	Gal(b1-4)[Fuc(a1-3)]GlcNAc(b1-2)[GlcNAc(b1-4)]Man(a1-3)[Man(a1-3)[Man(a1-6)]Man(a1-6)]Man(b1-4)GlcNAc(b1-4)GlcNAc	AD_Ctl
G19615BB	Fuc(a1-2)Gal(b1-4)GlcNAc(b1-2)Man(a1-3)[Gal(a1-3)[Fuc(a1-2)]Gal(b1-4)GlcNAc(b1-2)Man(a1-6)]Man(b1-4)GlcNAc(b1-4)[Fuc(a1-6)]GlcNAc	AD_Ctl
G27293OK	Man(a1-3)[GlcNAc(b1-4)][Gal(b1-4)[Fuc(a1-3)]GlcNAc(b1-2)Man(a1-6)]Man(b1-4)GlcNAc(b1-4)[Fuc(a1-6)]GlcNAc	AD_Ctl
G21359NQ	Gal(b1-4)[Fuc(a1-3)]GlcNAc(b1-2)[GlcNAc(b1-4)]Man(a1-3)[GlcNAc(b1-2)Man(a1-6)]Man(b1-4)GlcNAc(b1-4)[Fuc(a1-6)]GlcNAc	AD_Ctl
G53605PF	GalNAc(b1-4)GlcNAc(b1-2)Man(a1-3)[GlcNAc(b1-4)][Man(a1-6)]Man(b1-4)GlcNAc(b1-4)GlcNAc	AD_Ctl
G40289RO	GlcNAc(b1-2)Man(a1-3)[GlcNAc(b1-4)][Man(a1-3)[Man(a1-6)]Man(a1-6)]Man(b1-4)GlcNAc(b1-4)[Fuc(a1-6)]GlcNAc	AD_Ctl
G01342FO	Gal(b1-4)[Fuc(a1-3)]GlcNAc(b1-3)Gal(b1-4)[Fuc(a1-3)]GlcNAc(b1-2)Man(a1-3)[Gal(b1-4)[Fuc(a1-3)]GlcNAc(b1-3)Gal(b1-4)[Fuc(a1-3)]GlcNAc(b1-2)Man(a1-6)]Man(b1-4)GlcNAc(b1-4)[Fuc(a1-6)]GlcNAc	AD_Ctl
G77922WZ	Man(a1-3)[GlcNAc(b1-4)][GlcNAc(b1-2)Man(a1-3)[Man(a1-6)]Man(a1-6)]Man(b1-4)GlcNAc(b1-4)GlcNAc	AD_Ctl
G20455AW	Gal(b1-4)GlcNAc(b1-2)Man(a1-3)[GalNAc(a1-3)[D-Fuc(a1-2)]Gal(b1-4)GlcNAc(b1-2)Man(a1-6)]Man(b1-4)GlcNAc(b1-4)[D-Fuc(a1-6)]GlcNAc	AD_Ctl
G24888ZY	Gal(b1-4)[Fuc(a1-3)]GlcNAc(b1-2)Man(a1-3)[GlcNAc(b1-4)][Man(a1-3)Man(a1-6)]Man(b1-4)GlcNAc(b1-4)GlcNAc	AD_Ctl
G47606XQ	Gal(a1-3)[Fuc(a1-2)]Gal(b1-4)GlcNAc(b1-2)Man(a1-3)[GlcNAc(b1-2)Man(a1-6)]Man(b1-4)GlcNAc(b1-4)[Fuc(a1-6)]GlcNAc	AD_Ctl
G16441MS	Gal(b1-4)[Fuc(a1-3)]GlcNAc(b1-2)Man(a1-3)[Fuc(a1-2)Gal(b1-4)[Fuc(a1-3)]GlcNAc(b1-2)Man(a1-6)]Man(b1-4)GlcNAc(b1-4)[Fuc(a1-6)]GlcNAc	AD_Ctl
G07262RR	GalNAc(a1-3)[Fuc(a1-2)]Gal(b1-4)GlcNAc(b1-2)Man(a1-3)[GlcNAc(b1-4)][GlcNAc(b1-2)Man(a1-6)]Man(b1-4)GlcNAc(b1-4)[Fuc(a1-6)]GlcNAc	AD_Ctl
G90000WS	Gal(b1-3)GlcNAc(b1-2)Man(a1-3)[Man(a1-6)]Man(b1-4)GlcNAc(b1-4)[Gal(b1-4)Fuc(a1-6)]GlcNAc	AD_Ctl
G26069FK	Gal(a1-3)Gal(b1-4)GlcNAc(b1-2)Man(a1-3)[GlcNAc(b1-4)][Man(a1-3)[Man(a1-6)]Man(a1-6)]Man(b1-4)GlcNAc(b1-4)GlcNAc	AD_Ctl
G16600BL	Neu5Ac(a2-6)Gal(b1-4)GlcNAc(b1-2)[Gal(b1-4)[Fuc(a1-3)]GlcNAc(b1-4)]Man(a1-3)[Gal(b1-4)[Fuc(a1-3)]GlcNAc(b1-2)[Gal(b1-4)[Fuc(a1-3)]GlcNAc(b1-6)]Man(a1-6)]Man(b1-4)GlcNAc(b1-4)[Fuc(a1-6)]GlcNAc	AD_Ctl
G98371UI	Gal(b1-4)GlcNAc(b1-2)Man(a1-3)Man(a1-3)[Gal(b1-4)GlcNAc(b1-2)Man(a1-6)]Man(b1-4)GlcNAc(b1-4)[Fuc(a1-6)]GlcNAc	AD_Ctl
G37476QB	GalNAc(b1-4)[Fuc(a1-3)]GlcNAc(b1-2)Man(a1-3)[Man(a1-6)]Man(b1-4)GlcNAc(b1-4)GlcNAc	AD_Ctl
G08551YA	Man(a1-3)[Man(a1-6)]Man(b1-4)GlcNAc(b1-4)[Gal(b1-4)Fuc(a1-6)]GlcNAc	AD_Ctl
G89561DW	GlcNAc(b1-2)Man(a1-3)[Fuc(a1-6)GlcNAc(b1-2)Man(a1-6)]Man(b1-4)GlcNAc(b1-4)GlcNAc	AD_Ctl
G71156OO	Gal(b1-4)[Fuc(a1-3)]GlcNAc(b1-2)Man(a1-3)[GalNAc(b1-4)[Fuc(a1-3)]GlcNAc(b1-2)Man(a1-6)]Man(b1-4)GlcNAc(b1-4)GlcNAc	AD_Ctl
G41981MA	Neu5Ac(a2-6)Gal(b1-4)GlcNAc(b1-2)[Neu5Ac(a2-3)[GalNAc(b1-4)]Gal(b1-4)GlcNAc(b1-4)]Man(a1-3)[Gal(b1-4)GlcNAc(b1-2)Man(a1-6)]Man(b1-4)GlcNAc(b1-4)[Fuc(a1-6)]GlcNAc	AD_Ctl
G60605VB	Neu5Ac(a2-6)Gal(b1-4)GlcNAc(b1-2)Man(a1-3)[Fuc(a1-6)GlcNAc(b1-2)Man(a1-6)]Man(b1-4)GlcNAc(b1-4)GlcNAc	AD_Ctl
G99411XJ	Gal(b1-4)[Fuc(a1-3)]GlcNAc(b1-2)[Gal(b1-4)GlcNAc(b1-4)]Man(a1-3)[Neu5Ac(a2-6)Gal(b1-4)GlcNAc(b1-2)Man(a1-6)]Man(b1-4)GlcNAc(b1-4)[Fuc(a1-6)]GlcNAc	AD_Ctl
G19242QH	Neu5Ac(a2-6)Gal(b1-4)GlcNAc(b1-2)Man(a1-3)[Man(a1-2)Man(a1-3)Man(a1-6)]Man(b1-4)GlcNAc(b1-4)GlcNAc	AD_Ctl
G93707PO	Neu5Ac(a2-6)Gal(b1-4)GlcNAc(b1-2)[GlcNAc(b1-4)]Man(a1-3)[Man(a1-3)[Man(a1-6)]Man(a1-6)]Man(b1-4)GlcNAc(b1-4)[Fuc(a1-6)]GlcNAc	AD_Ctl
G24896TK	GalNAc(a1-3)[Fuc(a1-2)]Gal(b1-4)GlcNAc(b1-2)Man(a1-3)[GalNAc(a1-3)[Fuc(a1-2)]Gal(b1-4)GlcNAc(b1-2)Man(a1-6)]Man(b1-4)GlcNAc(b1-4)[Fuc(a1-6)]GlcNAc	AD_Ctl
G48945UO	Neu5Ac(a2-6)Gal(b1-4)GlcNAc(b1-2)[GlcNAc(b1-4)]Man(a1-3)[GlcNAc(b1-2)Man(a1-6)]Man(b1-4)GlcNAc(b1-4)[Fuc(a1-6)]GlcNAc	AD_Ctl
G05143WC	Gal(b1-4)[Fuc(a1-3)]GlcNAc(b1-2)[Gal(b1-4)[Fuc(a1-3)]GlcNAc(b1-4)]Man(a1-3)[GlcNAc(b1-2)Man(a1-6)]Man(b1-4)GlcNAc(b1-4)GlcNAc	AD_Ctl
G34050MQ	Neu5Ac(a2-8)Neu5Ac(a2-6)Gal(b1-4)GlcNAc(b1-2)Man(a1-3)[Man(a1-3)Man(a1-6)]Man(b1-4)GlcNAc(b1-4)[D-Fuc(a1-6)]GlcNAc	AD_Ctl
G05801RW	Gal(b1-4)GlcNAc(b1-2)[GlcNAc(b1-4)]Man(a1-3)[Fuc(a1-2)Gal(b1-4)GlcNAc(b1-2)[GlcNAc(b1-6)]Man(a1-6)]Man(b1-4)GlcNAc(b1-4)GlcNAc	AD_Ctl
G36521AS	GlcNAc(b1-2)[Gal(b1-4)[Fuc(a1-3)]GlcNAc(b1-4)]Man(a1-3)[GlcNAc(b1-2)Man(a1-6)]Man(b1-4)GlcNAc(b1-4)GlcNAc	AD_Ctl
G36581MF	GalNAc(a1-3)[Fuc(a1-2)]Gal(b1-4)GlcNAc(b1-2)Man(a1-3)[GlcNAc(b1-2)Man(a1-6)]Man(b1-4)GlcNAc(b1-4)[Fuc(a1-6)]GlcNAc	AD_Ctl
G03404VQ	Fuc(a1-2)Gal(b1-4)[Fuc(a1-3)]GlcNAc(b1-2)Man(a1-3)[GlcNAc(b1-4)][Fuc(a1-2)Gal(b1-4)[Fuc(a1-3)]GlcNAc(b1-2)Man(a1-6)]Man(b1-4)GlcNAc(b1-4)GlcNAc	AD_Ctl
G08076GP	GlcNAc(b1-2)[Gal(b1-4)GlcNAc(b1-4)]Man(a1-3)[GlcNAc(b1-4)][Man(a1-3)Man(a1-6)]Man(b1-4)GlcNAc(b1-4)GlcNAc	AD_Ctl
G08187GM	Gal(b1-4)GlcNAc(b1-2)[GlcNAc(b1-4)]Man(a1-3)[Man(a1-3)[Man(a1-6)]Man(a1-6)]Man(b1-4)GlcNAc(b1-4)GlcNAc	AD_Ctl
G47782UT	Gal(b1-4)[Fuc(a1-3)]GlcNAc(b1-2)[GlcNAc(b1-4)]Man(a1-3)[Gal(b1-4)GlcNAc(b1-2)Man(a1-6)]Man(b1-4)GlcNAc(b1-4)[Fuc(a1-6)]GlcNAc	AD_Ctl
G07162IJ	Neu5Ac(a2-6)Gal(b1-4)GlcNAc(b1-3)Gal(b1-4)GlcNAc(b1-2)Man(a1-3)[Gal(b1-4)[Fuc(a1-3)]GlcNAc(b1-2)Man(a1-6)]Man(b1-4)GlcNAc(b1-4)[Fuc(a1-6)]GlcNAc	AD_Ctl
G63596DU	GlcNAc(b1-2)Man(a1-3)[GlcNAc(b1-3)[GlcNAc(b1-6)]Gal(b1-4)GlcNAc(b1-2)Man(a1-6)]Man(b1-4)GlcNAc(b1-4)GlcNAc	AD_Ctl
G61640TZ	Neu5Ac(a2-6)GlcNAc(b1-2)Man(a1-3)[Neu5Ac(a2-6)Gal(b1-4)GlcNAc(b1-2)Man(a1-6)]Man(b1-4)GlcNAc(b1-4)GlcNAc	AD_Ctl
G30060ZO	Gal(b1-4)[Fuc(a1-3)]GlcNAc(b1-2)[Gal(b1-4)GlcNAc(b1-4)]Man(a1-3)[Gal(b1-4)GlcNAc(b1-3)Gal(b1-4)GlcNAc(b1-2)[Gal(b1-4)GlcNAc(b1-6)]Man(a1-6)]Man(b1-4)GlcNAc(b1-4)[Fuc(a1-6)]GlcNAc	AD_Ctl
G36316RB	Neu5Ac(a2-6)Gal(b1-4)GlcNAc(b1-3)Gal(b1-4)[Fuc(a1-3)]GlcNAc(b1-2)Man(a1-3)[Gal(b1-4)[Fuc(a1-3)]GlcNAc(b1-3)Gal(b1-4)[Fuc(a1-3)]GlcNAc(b1-2)Man(a1-6)]Man(b1-4)GlcNAc(b1-4)[Fuc(a1-6)]GlcNAc	AD_Ctl
G25505NO	Neu5Ac(a2-3)Gal(b1-4)GlcNAc(b1-2)[GlcNAc(b1-4)]Man(a1-3)[Neu5Ac(a2-3)Gal(b1-4)GlcNAc(b1-2)[GlcNAc(b1-6)]Man(a1-6)]Man(b1-4)GlcNAc(b1-4)[D-Fuc(a1-6)]GlcNAc	AD_Ctl
G68080UR	Neu5Ac(a2-3)Gal(b1-4)GlcNAc(b1-2)[Neu5Ac(a2-3)Gal(b1-4)GlcNAc(b1-4)]Man(a1-3)[Neu5Ac(a2-3)Gal(b1-4)GlcNAc(b1-3)Gal(b1-4)GlcNAc(b1-2)Man(a1-6)]Man(b1-4)GlcNAc(b1-4)[Fuc(a1-6)]GlcNAc	AD_Ctl
G56499YQ	Neu5Ac(a2-6)Gal(b1-4)GlcNAc(b1-2)[Neu5Ac(a2-3)[GlcNAc(b1-4)]Gal(b1-4)GlcNAc(b1-4)]Man(a1-3)[Neu5Ac(a2-3)Gal(b1-4)GlcNAc(b1-2)Man(a1-6)]Man(b1-4)GlcNAc(b1-4)[Fuc(a1-6)]GlcNAc	AD_Ctl
G00380ZN	Fuc(a1-2)Gal(b1-4)[Fuc(a1-3)]GlcNAc(b1-2)Man(a1-3)[GalNAc(b1-4)[Fuc(a1-3)]GlcNAc(b1-2)Man(a1-6)]Man(b1-4)GlcNAc(b1-4)[Fuc(a1-6)]GlcNAc	AD_Ctl
G45229AI	Fuc(a1-2)Man(a1-2)Man(a1-2)Man(a1-3)[Man(a1-6)]Man(b1-4)GlcNAc(b1-4)GlcNAc	AD_Ctl
G11249YX	GalNAc(a1-3)[D-Fuc(a1-2)]Gal(b1-4)GlcNAc(b1-2)Man(a1-3)[Neu5Ac(a2-3)Gal(b1-4)GlcNAc(b1-2)Man(a1-6)]Man(b1-4)GlcNAc(b1-4)[D-Fuc(a1-6)]GlcNAc	AD_Ctl
G22117HL	Fuc(a1-2)Gal(b1-4)[Fuc(a1-3)]GlcNAc(b1-2)Man(a1-3)[Gal(b1-4)GlcNAc(b1-2)Man(a1-6)]Man(b1-4)GlcNAc(b1-4)[Fuc(a1-6)]GlcNAc	AD_Ctl
G26298FT	GalNAc(a1-3)[Fuc(a1-2)]Gal(b1-4)GlcNAc(b1-2)Man(a1-3)[GalNAc(a1-3)[Fuc(a1-2)]Gal(b1-4)GlcNAc(b1-2)Man(a1-6)]Man(b1-4)GlcNAc(b1-4)GlcNAc	AD_Ctl
G09576QH	Gal(b1-4)GlcNAc(b1-3)Gal(b1-4)GlcNAc(b1-2)[Gal(b1-4)GlcNAc(b1-4)]Man(a1-3)[Gal(b1-4)GlcNAc(b1-3)Gal(b1-4)GlcNAc(b1-2)[Gal(b1-4)GlcNAc(b1-3)Gal(b1-4)GlcNAc(b1-6)]Man(a1-6)]Man(b1-4)GlcNAc(b1-4)[Fuc(a1-6)]GlcNAc	AD_Ctl
G49357ZK	Gal(a1-3)Gal(b1-4)[Fuc(a1-3)]GlcNAc(b1-2)Man(a1-3)[Man(a1-6)]Man(b1-4)GlcNAc(b1-4)GlcNAc	AD_Ctl
G74012OU	Fuc(a1-2)Gal(b1-4)[Fuc(a1-3)]GlcNAc(b1-2)Man(a1-3)[Man(a1-6)]Man(b1-4)GlcNAc(b1-4)[Fuc(a1-6)]GlcNAc	AD_Ctl
G32283ZK	GalNAc(b1-4)GlcNAc(b1-2)[GlcNAc(b1-4)]Man(a1-3)[Man(a1-6)]Man(b1-4)GlcNAc(b1-4)[Fuc(a1-6)]GlcNAc	AD_Ctl
G54395QH	Gal(b1-4)[Fuc(a1-3)]GlcNAc(b1-3)Gal(b1-4)GlcNAc(b1-2)[GlcNAc(b1-4)]Man(a1-3)[GlcNAc(b1-4)][GalNAc(b1-4)GlcNAc(b1-2)[Gal(b1-4)GlcNAc(b1-6)]Man(a1-6)]Man(b1-4)GlcNAc(b1-4)[Fuc(a1-6)]GlcNAc	AD_Ctl
G00817BI	Gal(b1-4)GlcNAc(b1-2)[Gal(b1-4)GlcNAc(b1-4)]Man(a1-3)[GlcNAc(b1-4)][Gal(b1-4)GlcNAc(b1-2)[GlcNAc(b1-6)]Man(a1-6)]Man(b1-4)GlcNAc(b1-4)GlcNAc	AD_Ctl
G05766GK	Neu5Ac(a2-8)Neu5Ac(a2-3)Gal(b1-4)GlcNAc(b1-2)Man(a1-3)[Man(a1-6)]Man(b1-4)GlcNAc(b1-4)[D-Fuc(a1-6)]GlcNAc	AD_Ctl
G06432WK	GalNAc(b1-4)[Fuc(a1-3)]GlcNAc(b1-2)Man(a1-3)[GlcNAc(b1-4)][GlcNAc(b1-2)Man(a1-6)]Man(b1-4)GlcNAc(b1-4)[Fuc(a1-6)]GlcNAc	AD_Ctl
G41504VL	Gal(b1-4)GlcNAc(b1-2)[Fuc(a1-3)]Man(a1-3)[Gal(b1-4)GlcNAc(b1-2)[Fuc(a1-3)]Man(a1-6)]Man(b1-4)GlcNAc(b1-4)GlcNAc	AD_Ctl
G10650SI	Gal(b1-4)[Fuc(a1-3)]GlcNAc(b1-3)Gal(b1-4)GlcNAc(b1-2)[Gal(b1-4)GlcNAc(b1-3)Gal(b1-4)GlcNAc(b1-4)]Man(a1-3)[Man(a1-3)[Man(a1-6)]Man(a1-6)]Man(b1-4)GlcNAc(b1-4)GlcNAc	AD_Ctl
G46763GM	Fuc(a1-2)Gal(b1-4)[Fuc(a1-3)]GlcNAc(b1-2)Man(a1-3)[Man(a1-3)[Man(a1-6)]Man(a1-6)]Man(b1-4)GlcNAc(b1-4)[Fuc(a1-6)]GlcNAc	AD_Ctl
G13413XO	Fuc(a1-2)Gal(b1-4)[Fuc(a1-3)]GlcNAc(b1-2)[Fuc(a1-2)Gal(b1-4)[Fuc(a1-3)]GlcNAc(b1-4)]Man(a1-3)[Fuc(a1-2)Gal(b1-4)[Fuc(a1-3)]GlcNAc(b1-2)Man(a1-6)]Man(b1-4)GlcNAc(b1-4)GlcNAc	AD_Ctl
G74645JE	Gal(b1-4)[Fuc(a1-3)]GlcNAc(b1-2)[Fuc(a1-2)Gal(b1-4)[Fuc(a1-3)]GlcNAc(b1-4)]Man(a1-3)[Gal(b1-4)[Fuc(a1-3)]GlcNAc(b1-2)[Gal(b1-4)[Fuc(a1-3)]GlcNAc(b1-6)]Man(a1-6)]Man(b1-4)GlcNAc(b1-4)[Fuc(a1-6)]GlcNAc	AD_Ctl
G49842UJ	Gal(b1-3)Gal(b1-4)GlcNAc(b1-2)[Gal(b1-3)Gal(b1-4)GlcNAc(b1-4)]Man(a1-3)[Gal(b1-4)GlcNAc(b1-3)Gal(b1-4)GlcNAc(b1-2)[Gal(b1-4)GlcNAc(b1-3)Gal(b1-4)GlcNAc(b1-6)]Man(a1-6)]Man(b1-4)GlcNAc(b1-4)[Fuc(a1-6)]GlcNAc	AD_Ctl
G27946NT	Gal(a1-3)Gal(b1-4)GlcNAc(b1-2)[GlcNAc(b1-4)]Man(a1-3)[Man(a1-6)]Man(b1-4)GlcNAc(b1-4)GlcNAc	AD_Ctl
G50235EW	Gal(b1-4)[Fuc(a1-3)]GlcNAc(b1-2)[Gal(a1-3)Gal(b1-4)GlcNAc(b1-4)]Man(a1-3)[Gal(b1-4)GlcNAc(b1-3)Gal(b1-4)GlcNAc(b1-2)[Gal(b1-4)[Fuc(a1-3)]GlcNAc(b1-6)]Man(a1-6)]Man(b1-4)GlcNAc(b1-4)GlcNAc	AD_Ctl
