## Supplementary Tables for "GlycoMeSH: linking glycan structures to biomedical context for systematic enrichment analysis": Supplementary_Table_20.xlsx

### Sheet: シート1
Supplementary Table 20: SHPS1 glycoforms in human brain samples
glytoucan_ac	iupac	sample_id	Protein	Peptide	GlycoSite	Diagnosis
G41943OZ	Man(a1-3)[Man(b1-4)][Man(a1-6)]Man(b1-4)GlcNAc(b1-4)GlcNAc	110	sp|P78324|SHPS1_HUMAN(pre=R,post=K);sp|P78324-2|SHPS1_HUMAN(pre=R,post=K);sp|P78324-4|SHPS1_HUMAN(pre=R,post=K);sp|Q5TFQ8|SIRBL_HUMAN(pre=R,post=K);	AENQVNVTCQVR	270;270;269;269;	Normal
G22098NU	Gal(b1-4)GlcNAc(b1-2)Man(a1-3)[GlcNAc(b1-4)][Fuc(a1-3)GlcNAc(b1-2)Man(a1-6)]Man(b1-4)GlcNAc(b1-4)[Fuc(a1-6)]GlcNAc	110	sp|P78324|SHPS1_HUMAN(pre=R,post=V);sp|P78324-2|SHPS1_HUMAN(pre=R,post=V);sp|P78324-4|SHPS1_HUMAN(pre=R,post=V);sp|Q5TFQ8|SIRBL_HUMAN(pre=R,post=V);	GTANLSETIR	245;245;244;244;	Normal
G27293OK	Man(a1-3)[GlcNAc(b1-4)][Gal(b1-4)[Fuc(a1-3)]GlcNAc(b1-2)Man(a1-6)]Man(b1-4)GlcNAc(b1-4)[Fuc(a1-6)]GlcNAc	110	sp|P78324|SHPS1_HUMAN(pre=R,post=V);sp|P78324-2|SHPS1_HUMAN(pre=R,post=V);sp|P78324-4|SHPS1_HUMAN(pre=R,post=V);sp|Q5TFQ8|SIRBL_HUMAN(pre=R,post=V);	GTANLSETIR	245;245;244;244;	Normal
G53605PF	GalNAc(b1-4)GlcNAc(b1-2)Man(a1-3)[GlcNAc(b1-4)][Man(a1-6)]Man(b1-4)GlcNAc(b1-4)GlcNAc	110	sp|P78324|SHPS1_HUMAN(pre=R,post=V);sp|P78324-2|SHPS1_HUMAN(pre=R,post=V);sp|P78324-4|SHPS1_HUMAN(pre=R,post=V);sp|Q5TFQ8|SIRBL_HUMAN(pre=R,post=V);	GTANLSETIR	245;245;244;244;	Normal
G71156OO	Gal(b1-4)[Fuc(a1-3)]GlcNAc(b1-2)Man(a1-3)[GalNAc(b1-4)[Fuc(a1-3)]GlcNAc(b1-2)Man(a1-6)]Man(b1-4)GlcNAc(b1-4)GlcNAc	110	sp|P78324|SHPS1_HUMAN(pre=R,post=F);sp|P78324-2|SHPS1_HUMAN(pre=R,post=F);sp|P78324-4|SHPS1_HUMAN(pre=R,post=F);	IGNITPADAGTYYCVK	110;110;110;	Normal
G09255AF	Gal(b1-4)[Fuc(a1-3)]GlcNAc(b1-2)Man(a1-3)[GlcNAc(b1-4)][GalNAc(b1-4)[Fuc(a1-3)]GlcNAc(b1-2)Man(a1-6)]Man(b1-4)GlcNAc(b1-4)GlcNAc	110	sp|P78324|SHPS1_HUMAN(pre=R,post=F);sp|P78324-2|SHPS1_HUMAN(pre=R,post=F);sp|P78324-4|SHPS1_HUMAN(pre=R,post=F);	IGNITPADAGTYYCVK	110;110;110;	Normal
G41943OZ	Man(a1-3)[Man(b1-4)][Man(a1-6)]Man(b1-4)GlcNAc(b1-4)GlcNAc	118	sp|P78324|SHPS1_HUMAN(pre=R,post=K);sp|P78324-2|SHPS1_HUMAN(pre=R,post=K);sp|P78324-4|SHPS1_HUMAN(pre=R,post=K);sp|Q5TFQ8|SIRBL_HUMAN(pre=R,post=K);	AENQVNVTCQVR	270;270;269;269;	Normal
G22098NU	Gal(b1-4)GlcNAc(b1-2)Man(a1-3)[GlcNAc(b1-4)][Fuc(a1-3)GlcNAc(b1-2)Man(a1-6)]Man(b1-4)GlcNAc(b1-4)[Fuc(a1-6)]GlcNAc	118	sp|P78324|SHPS1_HUMAN(pre=R,post=V);sp|P78324-2|SHPS1_HUMAN(pre=R,post=V);sp|P78324-4|SHPS1_HUMAN(pre=R,post=V);sp|Q5TFQ8|SIRBL_HUMAN(pre=R,post=V);	GTANLSETIR	245;245;244;244;	Normal
G53605PF	GalNAc(b1-4)GlcNAc(b1-2)Man(a1-3)[GlcNAc(b1-4)][Man(a1-6)]Man(b1-4)GlcNAc(b1-4)GlcNAc	118	sp|P78324|SHPS1_HUMAN(pre=R,post=V);sp|P78324-2|SHPS1_HUMAN(pre=R,post=V);sp|P78324-4|SHPS1_HUMAN(pre=R,post=V);sp|Q5TFQ8|SIRBL_HUMAN(pre=R,post=V);	GTANLSETIR	245;245;244;244;	Normal
G36581MF	GalNAc(a1-3)[Fuc(a1-2)]Gal(b1-4)GlcNAc(b1-2)Man(a1-3)[GlcNAc(b1-2)Man(a1-6)]Man(b1-4)GlcNAc(b1-4)[Fuc(a1-6)]GlcNAc	118	sp|P78324|SHPS1_HUMAN(pre=R,post=T);sp|P78324-2|SHPS1_HUMAN(pre=R,post=T);sp|P78324-4|SHPS1_HUMAN(pre=R,post=T);sp|Q5TFQ8|SIRBL_HUMAN(pre=R,post=T);	LQLTWLENGNVSR	292;292;291;291;	Normal
G13592VY	Gal(a1-3)Gal(b1-4)GlcNAc(b1-2)Man(a1-3)[Man(a1-6)]Man(b1-4)GlcNAc(b1-4)GlcNAc	12	sp|P78324|SHPS1_HUMAN(pre=R,post=K);sp|P78324-2|SHPS1_HUMAN(pre=R,post=K);sp|P78324-4|SHPS1_HUMAN(pre=R,post=K);sp|Q5TFQ8|SIRBL_HUMAN(pre=R,post=K);	AENQVNVTCQVR	270;270;269;269;	Normal
G41943OZ	Man(a1-3)[Man(b1-4)][Man(a1-6)]Man(b1-4)GlcNAc(b1-4)GlcNAc	12	sp|P78324|SHPS1_HUMAN(pre=R,post=K);sp|P78324-2|SHPS1_HUMAN(pre=R,post=K);sp|P78324-4|SHPS1_HUMAN(pre=R,post=K);sp|Q5TFQ8|SIRBL_HUMAN(pre=R,post=K);	AENQVNVTCQVR	270;270;269;269;	Normal
G22098NU	Gal(b1-4)GlcNAc(b1-2)Man(a1-3)[GlcNAc(b1-4)][Fuc(a1-3)GlcNAc(b1-2)Man(a1-6)]Man(b1-4)GlcNAc(b1-4)[Fuc(a1-6)]GlcNAc	12	sp|P78324|SHPS1_HUMAN(pre=R,post=V);sp|P78324-2|SHPS1_HUMAN(pre=R,post=V);sp|P78324-4|SHPS1_HUMAN(pre=R,post=V);sp|Q5TFQ8|SIRBL_HUMAN(pre=R,post=V);	GTANLSETIR	245;245;244;244;	Normal
G53605PF	GalNAc(b1-4)GlcNAc(b1-2)Man(a1-3)[GlcNAc(b1-4)][Man(a1-6)]Man(b1-4)GlcNAc(b1-4)GlcNAc	12	sp|P78324|SHPS1_HUMAN(pre=R,post=V);sp|P78324-2|SHPS1_HUMAN(pre=R,post=V);sp|P78324-4|SHPS1_HUMAN(pre=R,post=V);sp|Q5TFQ8|SIRBL_HUMAN(pre=R,post=V);	GTANLSETIR	245;245;244;244;	Normal
G09255AF	Gal(b1-4)[Fuc(a1-3)]GlcNAc(b1-2)Man(a1-3)[GlcNAc(b1-4)][GalNAc(b1-4)[Fuc(a1-3)]GlcNAc(b1-2)Man(a1-6)]Man(b1-4)GlcNAc(b1-4)GlcNAc	12	sp|P78324|SHPS1_HUMAN(pre=R,post=F);sp|P78324-2|SHPS1_HUMAN(pre=R,post=F);sp|P78324-4|SHPS1_HUMAN(pre=R,post=F);	IGNITPADAGTYYCVK	110;110;110;	Normal
G71156OO	Gal(b1-4)[Fuc(a1-3)]GlcNAc(b1-2)Man(a1-3)[GalNAc(b1-4)[Fuc(a1-3)]GlcNAc(b1-2)Man(a1-6)]Man(b1-4)GlcNAc(b1-4)GlcNAc	12	sp|P78324|SHPS1_HUMAN(pre=R,post=F);sp|P78324-2|SHPS1_HUMAN(pre=R,post=F);sp|P78324-4|SHPS1_HUMAN(pre=R,post=F);	IGNITPADAGTYYCVK	110;110;110;	Normal
G21359NQ	Gal(b1-4)[Fuc(a1-3)]GlcNAc(b1-2)[GlcNAc(b1-4)]Man(a1-3)[GlcNAc(b1-2)Man(a1-6)]Man(b1-4)GlcNAc(b1-4)[Fuc(a1-6)]GlcNAc	12	sp|P78324|SHPS1_HUMAN(pre=R,post=T);sp|P78324-2|SHPS1_HUMAN(pre=R,post=T);sp|P78324-4|SHPS1_HUMAN(pre=R,post=T);sp|Q5TFQ8|SIRBL_HUMAN(pre=R,post=T);	LQLTWLENGNVSR	292;292;291;291;	Normal
G41943OZ	Man(a1-3)[Man(b1-4)][Man(a1-6)]Man(b1-4)GlcNAc(b1-4)GlcNAc	125	sp|P78324|SHPS1_HUMAN(pre=R,post=K);sp|P78324-2|SHPS1_HUMAN(pre=R,post=K);sp|P78324-4|SHPS1_HUMAN(pre=R,post=K);sp|Q5TFQ8|SIRBL_HUMAN(pre=R,post=K);	AENQVNVTCQVR	270;270;269;269;	Normal
G22098NU	Gal(b1-4)GlcNAc(b1-2)Man(a1-3)[GlcNAc(b1-4)][Fuc(a1-3)GlcNAc(b1-2)Man(a1-6)]Man(b1-4)GlcNAc(b1-4)[Fuc(a1-6)]GlcNAc	125	sp|P78324|SHPS1_HUMAN(pre=R,post=V);sp|P78324-2|SHPS1_HUMAN(pre=R,post=V);sp|P78324-4|SHPS1_HUMAN(pre=R,post=V);sp|Q5TFQ8|SIRBL_HUMAN(pre=R,post=V);	GTANLSETIR	245;245;244;244;	Normal
G53605PF	GalNAc(b1-4)GlcNAc(b1-2)Man(a1-3)[GlcNAc(b1-4)][Man(a1-6)]Man(b1-4)GlcNAc(b1-4)GlcNAc	125	sp|P78324|SHPS1_HUMAN(pre=R,post=V);sp|P78324-2|SHPS1_HUMAN(pre=R,post=V);sp|P78324-4|SHPS1_HUMAN(pre=R,post=V);sp|Q5TFQ8|SIRBL_HUMAN(pre=R,post=V);	GTANLSETIR	245;245;244;244;	Normal
G09255AF	Gal(b1-4)[Fuc(a1-3)]GlcNAc(b1-2)Man(a1-3)[GlcNAc(b1-4)][GalNAc(b1-4)[Fuc(a1-3)]GlcNAc(b1-2)Man(a1-6)]Man(b1-4)GlcNAc(b1-4)GlcNAc	125	sp|P78324|SHPS1_HUMAN(pre=R,post=F);sp|P78324-2|SHPS1_HUMAN(pre=R,post=F);sp|P78324-4|SHPS1_HUMAN(pre=R,post=F);	IGNITPADAGTYYCVK	110;110;110;	Normal
G71156OO	Gal(b1-4)[Fuc(a1-3)]GlcNAc(b1-2)Man(a1-3)[GalNAc(b1-4)[Fuc(a1-3)]GlcNAc(b1-2)Man(a1-6)]Man(b1-4)GlcNAc(b1-4)GlcNAc	125	sp|P78324|SHPS1_HUMAN(pre=R,post=F);sp|P78324-2|SHPS1_HUMAN(pre=R,post=F);sp|P78324-4|SHPS1_HUMAN(pre=R,post=F);	IGNITPADAGTYYCVK	110;110;110;	Normal
G41943OZ	Man(a1-3)[Man(b1-4)][Man(a1-6)]Man(b1-4)GlcNAc(b1-4)GlcNAc	127	sp|P78324|SHPS1_HUMAN(pre=R,post=K);sp|P78324-2|SHPS1_HUMAN(pre=R,post=K);sp|P78324-4|SHPS1_HUMAN(pre=R,post=K);sp|Q5TFQ8|SIRBL_HUMAN(pre=R,post=K);	AENQVNVTCQVR	270;270;269;269;	Normal
G36581MF	GalNAc(a1-3)[Fuc(a1-2)]Gal(b1-4)GlcNAc(b1-2)Man(a1-3)[GlcNAc(b1-2)Man(a1-6)]Man(b1-4)GlcNAc(b1-4)[Fuc(a1-6)]GlcNAc	127	sp|P78324|SHPS1_HUMAN(pre=R,post=V);sp|P78324-2|SHPS1_HUMAN(pre=R,post=V);sp|P78324-4|SHPS1_HUMAN(pre=R,post=V);sp|Q5TFQ8|SIRBL_HUMAN(pre=R,post=V);	GTANLSETIR	245;245;244;244;	Normal
G22098NU	Gal(b1-4)GlcNAc(b1-2)Man(a1-3)[GlcNAc(b1-4)][Fuc(a1-3)GlcNAc(b1-2)Man(a1-6)]Man(b1-4)GlcNAc(b1-4)[Fuc(a1-6)]GlcNAc	127	sp|P78324|SHPS1_HUMAN(pre=R,post=V);sp|P78324-2|SHPS1_HUMAN(pre=R,post=V);sp|P78324-4|SHPS1_HUMAN(pre=R,post=V);sp|Q5TFQ8|SIRBL_HUMAN(pre=R,post=V);	GTANLSETIR	245;245;244;244;	Normal
G53605PF	GalNAc(b1-4)GlcNAc(b1-2)Man(a1-3)[GlcNAc(b1-4)][Man(a1-6)]Man(b1-4)GlcNAc(b1-4)GlcNAc	127	sp|P78324|SHPS1_HUMAN(pre=R,post=V);sp|P78324-2|SHPS1_HUMAN(pre=R,post=V);sp|P78324-4|SHPS1_HUMAN(pre=R,post=V);sp|Q5TFQ8|SIRBL_HUMAN(pre=R,post=V);	GTANLSETIR	245;245;244;244;	Normal
G71156OO	Gal(b1-4)[Fuc(a1-3)]GlcNAc(b1-2)Man(a1-3)[GalNAc(b1-4)[Fuc(a1-3)]GlcNAc(b1-2)Man(a1-6)]Man(b1-4)GlcNAc(b1-4)GlcNAc	127	sp|P78324|SHPS1_HUMAN(pre=R,post=F);sp|P78324-2|SHPS1_HUMAN(pre=R,post=F);sp|P78324-4|SHPS1_HUMAN(pre=R,post=F);	IGNITPADAGTYYCVK	110;110;110;	Normal
G22098NU	Gal(b1-4)GlcNAc(b1-2)Man(a1-3)[GlcNAc(b1-4)][Fuc(a1-3)GlcNAc(b1-2)Man(a1-6)]Man(b1-4)GlcNAc(b1-4)[Fuc(a1-6)]GlcNAc	170	sp|P78324|SHPS1_HUMAN(pre=R,post=V);sp|P78324-2|SHPS1_HUMAN(pre=R,post=V);sp|P78324-4|SHPS1_HUMAN(pre=R,post=V);sp|Q5TFQ8|SIRBL_HUMAN(pre=R,post=V);	GTANLSETIR	245;245;244;244;	Normal
G53605PF	GalNAc(b1-4)GlcNAc(b1-2)Man(a1-3)[GlcNAc(b1-4)][Man(a1-6)]Man(b1-4)GlcNAc(b1-4)GlcNAc	170	sp|P78324|SHPS1_HUMAN(pre=R,post=V);sp|P78324-2|SHPS1_HUMAN(pre=R,post=V);sp|P78324-4|SHPS1_HUMAN(pre=R,post=V);sp|Q5TFQ8|SIRBL_HUMAN(pre=R,post=V);	GTANLSETIR	245;245;244;244;	Normal
G09255AF	Gal(b1-4)[Fuc(a1-3)]GlcNAc(b1-2)Man(a1-3)[GlcNAc(b1-4)][GalNAc(b1-4)[Fuc(a1-3)]GlcNAc(b1-2)Man(a1-6)]Man(b1-4)GlcNAc(b1-4)GlcNAc	170	sp|P78324|SHPS1_HUMAN(pre=R,post=F);sp|P78324-2|SHPS1_HUMAN(pre=R,post=F);sp|P78324-4|SHPS1_HUMAN(pre=R,post=F);	IGNITPADAGTYYCVK	110;110;110;	Normal
G71156OO	Gal(b1-4)[Fuc(a1-3)]GlcNAc(b1-2)Man(a1-3)[GalNAc(b1-4)[Fuc(a1-3)]GlcNAc(b1-2)Man(a1-6)]Man(b1-4)GlcNAc(b1-4)GlcNAc	170	sp|P78324|SHPS1_HUMAN(pre=R,post=F);sp|P78324-2|SHPS1_HUMAN(pre=R,post=F);sp|P78324-4|SHPS1_HUMAN(pre=R,post=F);	IGNITPADAGTYYCVK	110;110;110;	Normal
G45155FK	GlcNAc(b1-2)[Neu5Ac(a2-6)Gal(b1-4)GlcNAc(b1-4)]Man(a1-3)[GlcNAc(b1-2)[GlcNAc(b1-6)]Man(a1-6)]Man(b1-4)GlcNAc(b1-4)GlcNAc	170	sp|P78324|SHPS1_HUMAN(pre=R,post=F);sp|P78324-2|SHPS1_HUMAN(pre=R,post=F);sp|P78324-4|SHPS1_HUMAN(pre=R,post=F);	IGNITPADAGTYYCVK	110;110;110;	Normal
G13592VY	Gal(a1-3)Gal(b1-4)GlcNAc(b1-2)Man(a1-3)[Man(a1-6)]Man(b1-4)GlcNAc(b1-4)GlcNAc	170	sp|P78324|SHPS1_HUMAN(pre=R,post=K);sp|P78324-2|SHPS1_HUMAN(pre=R,post=K);sp|P78324-4|SHPS1_HUMAN(pre=R,post=K);sp|Q5TFQ8|SIRBL_HUMAN(pre=R,post=K);	AENQVNVTCQVR	270;270;269;269;	Normal
G41943OZ	Man(a1-3)[Man(b1-4)][Man(a1-6)]Man(b1-4)GlcNAc(b1-4)GlcNAc	170	sp|P78324|SHPS1_HUMAN(pre=R,post=K);sp|P78324-2|SHPS1_HUMAN(pre=R,post=K);sp|P78324-4|SHPS1_HUMAN(pre=R,post=K);sp|Q5TFQ8|SIRBL_HUMAN(pre=R,post=K);	AENQVNVTCQVR	270;270;269;269;	Normal
G36581MF	GalNAc(a1-3)[Fuc(a1-2)]Gal(b1-4)GlcNAc(b1-2)Man(a1-3)[GlcNAc(b1-2)Man(a1-6)]Man(b1-4)GlcNAc(b1-4)[Fuc(a1-6)]GlcNAc	170	sp|P78324|SHPS1_HUMAN(pre=R,post=V);sp|P78324-2|SHPS1_HUMAN(pre=R,post=V);sp|P78324-4|SHPS1_HUMAN(pre=R,post=V);sp|Q5TFQ8|SIRBL_HUMAN(pre=R,post=V);	GTANLSETIR	245;245;244;244;	Normal
G21359NQ	Gal(b1-4)[Fuc(a1-3)]GlcNAc(b1-2)[GlcNAc(b1-4)]Man(a1-3)[GlcNAc(b1-2)Man(a1-6)]Man(b1-4)GlcNAc(b1-4)[Fuc(a1-6)]GlcNAc	170	sp|P78324|SHPS1_HUMAN(pre=R,post=T);sp|P78324-2|SHPS1_HUMAN(pre=R,post=T);sp|P78324-4|SHPS1_HUMAN(pre=R,post=T);sp|Q5TFQ8|SIRBL_HUMAN(pre=R,post=T);	LQLTWLENGNVSR	292;292;291;291;	Normal
G44704YB	Gal(b1-4)[Fuc(a1-3)]GlcNAc(b1-2)[GalNAc(b1-4)[Fuc(a1-3)]GlcNAc(b1-4)]Man(a1-3)[Gal(b1-4)[Fuc(a1-3)]GlcNAc(b1-2)[Gal(b1-4)[Fuc(a1-3)]GlcNAc(b1-6)]Man(a1-6)]Man(b1-4)GlcNAc(b1-4)[Fuc(a1-6)]GlcNAc	170	sp|P78324|SHPS1_HUMAN(pre=R,post=T);sp|P78324-2|SHPS1_HUMAN(pre=R,post=T);sp|P78324-4|SHPS1_HUMAN(pre=R,post=T);sp|Q5TFQ8|SIRBL_HUMAN(pre=R,post=T);	LQLTWLENGNVSR	292;292;291;291;	Normal
G18280TN	Gal(b1-4)GlcNAc(b1-3)Gal(b1-4)GlcNAc(b1-2)[GlcNAc(b1-4)]Man(a1-3)[GlcNAc(b1-4)][Gal(b1-4)GlcNAc(b1-3)Gal(b1-4)GlcNAc(b1-2)[Gal(b1-4)GlcNAc(b1-6)]Man(a1-6)]Man(b1-4)GlcNAc(b1-4)GlcNAc	170	sp|P78324|SHPS1_HUMAN(pre=R,post=T);sp|P78324-2|SHPS1_HUMAN(pre=R,post=T);sp|P78324-4|SHPS1_HUMAN(pre=R,post=T);sp|Q5TFQ8|SIRBL_HUMAN(pre=R,post=T);	LQLTWLENGNVSR	292;292;291;291;	Normal
G22098NU	Gal(b1-4)GlcNAc(b1-2)Man(a1-3)[GlcNAc(b1-4)][Fuc(a1-3)GlcNAc(b1-2)Man(a1-6)]Man(b1-4)GlcNAc(b1-4)[Fuc(a1-6)]GlcNAc	183	sp|P78324|SHPS1_HUMAN(pre=R,post=V);sp|P78324-2|SHPS1_HUMAN(pre=R,post=V);sp|P78324-4|SHPS1_HUMAN(pre=R,post=V);sp|Q5TFQ8|SIRBL_HUMAN(pre=R,post=V);	GTANLSETIR	245;245;244;244;	Symptomatic
G53605PF	GalNAc(b1-4)GlcNAc(b1-2)Man(a1-3)[GlcNAc(b1-4)][Man(a1-6)]Man(b1-4)GlcNAc(b1-4)GlcNAc	183	sp|P78324|SHPS1_HUMAN(pre=R,post=V);sp|P78324-2|SHPS1_HUMAN(pre=R,post=V);sp|P78324-4|SHPS1_HUMAN(pre=R,post=V);sp|Q5TFQ8|SIRBL_HUMAN(pre=R,post=V);	GTANLSETIR	245;245;244;244;	Symptomatic
G09255AF	Gal(b1-4)[Fuc(a1-3)]GlcNAc(b1-2)Man(a1-3)[GlcNAc(b1-4)][GalNAc(b1-4)[Fuc(a1-3)]GlcNAc(b1-2)Man(a1-6)]Man(b1-4)GlcNAc(b1-4)GlcNAc	183	sp|P78324|SHPS1_HUMAN(pre=R,post=F);sp|P78324-2|SHPS1_HUMAN(pre=R,post=F);sp|P78324-4|SHPS1_HUMAN(pre=R,post=F);	IGNITPADAGTYYCVK	110;110;110;	Symptomatic
G71156OO	Gal(b1-4)[Fuc(a1-3)]GlcNAc(b1-2)Man(a1-3)[GalNAc(b1-4)[Fuc(a1-3)]GlcNAc(b1-2)Man(a1-6)]Man(b1-4)GlcNAc(b1-4)GlcNAc	183	sp|P78324|SHPS1_HUMAN(pre=R,post=F);sp|P78324-2|SHPS1_HUMAN(pre=R,post=F);sp|P78324-4|SHPS1_HUMAN(pre=R,post=F);	IGNITPADAGTYYCVK	110;110;110;	Symptomatic
G22098NU	Gal(b1-4)GlcNAc(b1-2)Man(a1-3)[GlcNAc(b1-4)][Fuc(a1-3)GlcNAc(b1-2)Man(a1-6)]Man(b1-4)GlcNAc(b1-4)[Fuc(a1-6)]GlcNAc	216	sp|P78324|SHPS1_HUMAN(pre=R,post=V);sp|P78324-2|SHPS1_HUMAN(pre=R,post=V);sp|P78324-4|SHPS1_HUMAN(pre=R,post=V);sp|Q5TFQ8|SIRBL_HUMAN(pre=R,post=V);	GTANLSETIR	245;245;244;244;	Symptomatic
G53605PF	GalNAc(b1-4)GlcNAc(b1-2)Man(a1-3)[GlcNAc(b1-4)][Man(a1-6)]Man(b1-4)GlcNAc(b1-4)GlcNAc	216	sp|P78324|SHPS1_HUMAN(pre=R,post=V);sp|P78324-2|SHPS1_HUMAN(pre=R,post=V);sp|P78324-4|SHPS1_HUMAN(pre=R,post=V);sp|Q5TFQ8|SIRBL_HUMAN(pre=R,post=V);	GTANLSETIR	245;245;244;244;	Symptomatic
G71156OO	Gal(b1-4)[Fuc(a1-3)]GlcNAc(b1-2)Man(a1-3)[GalNAc(b1-4)[Fuc(a1-3)]GlcNAc(b1-2)Man(a1-6)]Man(b1-4)GlcNAc(b1-4)GlcNAc	216	sp|P78324|SHPS1_HUMAN(pre=R,post=F);sp|P78324-2|SHPS1_HUMAN(pre=R,post=F);sp|P78324-4|SHPS1_HUMAN(pre=R,post=F);	IGNITPADAGTYYCVK	110;110;110;	Symptomatic
G22098NU	Gal(b1-4)GlcNAc(b1-2)Man(a1-3)[GlcNAc(b1-4)][Fuc(a1-3)GlcNAc(b1-2)Man(a1-6)]Man(b1-4)GlcNAc(b1-4)[Fuc(a1-6)]GlcNAc	234	sp|P78324|SHPS1_HUMAN(pre=R,post=V);sp|P78324-2|SHPS1_HUMAN(pre=R,post=V);sp|P78324-4|SHPS1_HUMAN(pre=R,post=V);sp|Q5TFQ8|SIRBL_HUMAN(pre=R,post=V);	GTANLSETIR	245;245;244;244;	Normal
G53605PF	GalNAc(b1-4)GlcNAc(b1-2)Man(a1-3)[GlcNAc(b1-4)][Man(a1-6)]Man(b1-4)GlcNAc(b1-4)GlcNAc	234	sp|P78324|SHPS1_HUMAN(pre=R,post=V);sp|P78324-2|SHPS1_HUMAN(pre=R,post=V);sp|P78324-4|SHPS1_HUMAN(pre=R,post=V);sp|Q5TFQ8|SIRBL_HUMAN(pre=R,post=V);	GTANLSETIR	245;245;244;244;	Normal
G09255AF	Gal(b1-4)[Fuc(a1-3)]GlcNAc(b1-2)Man(a1-3)[GlcNAc(b1-4)][GalNAc(b1-4)[Fuc(a1-3)]GlcNAc(b1-2)Man(a1-6)]Man(b1-4)GlcNAc(b1-4)GlcNAc	234	sp|P78324|SHPS1_HUMAN(pre=R,post=F);sp|P78324-2|SHPS1_HUMAN(pre=R,post=F);sp|P78324-4|SHPS1_HUMAN(pre=R,post=F);	IGNITPADAGTYYCVK	110;110;110;	Normal
G36581MF	GalNAc(a1-3)[Fuc(a1-2)]Gal(b1-4)GlcNAc(b1-2)Man(a1-3)[GlcNAc(b1-2)Man(a1-6)]Man(b1-4)GlcNAc(b1-4)[Fuc(a1-6)]GlcNAc	234	sp|P78324|SHPS1_HUMAN(pre=R,post=F);sp|P78324-2|SHPS1_HUMAN(pre=R,post=F);sp|P78324-4|SHPS1_HUMAN(pre=R,post=F);	IGNITPADAGTYYCVK	110;110;110;	Normal
G71156OO	Gal(b1-4)[Fuc(a1-3)]GlcNAc(b1-2)Man(a1-3)[GalNAc(b1-4)[Fuc(a1-3)]GlcNAc(b1-2)Man(a1-6)]Man(b1-4)GlcNAc(b1-4)GlcNAc	234	sp|P78324|SHPS1_HUMAN(pre=R,post=F);sp|P78324-2|SHPS1_HUMAN(pre=R,post=F);sp|P78324-4|SHPS1_HUMAN(pre=R,post=F);	IGNITPADAGTYYCVK	110;110;110;	Normal
G22107KA	Fuc(a1-2)Gal(b1-4)GlcNAc(b1-2)[GlcNAc(b1-4)]Man(a1-3)[GlcNAc(b1-2)[GlcNAc(b1-6)]Man(a1-6)]Man(b1-4)GlcNAc(b1-4)GlcNAc	234	sp|P78324|SHPS1_HUMAN(pre=R,post=F);sp|P78324-2|SHPS1_HUMAN(pre=R,post=F);sp|P78324-4|SHPS1_HUMAN(pre=R,post=F);	IGNITPADAGTYYCVK	110;110;110;	Normal
G13592VY	Gal(a1-3)Gal(b1-4)GlcNAc(b1-2)Man(a1-3)[Man(a1-6)]Man(b1-4)GlcNAc(b1-4)GlcNAc	238	sp|P78324|SHPS1_HUMAN(pre=R,post=K);sp|P78324-2|SHPS1_HUMAN(pre=R,post=K);sp|P78324-4|SHPS1_HUMAN(pre=R,post=K);sp|Q5TFQ8|SIRBL_HUMAN(pre=R,post=K);	AENQVNVTCQVR	270;270;269;269;	Symptomatic
G41943OZ	Man(a1-3)[Man(b1-4)][Man(a1-6)]Man(b1-4)GlcNAc(b1-4)GlcNAc	238	sp|P78324|SHPS1_HUMAN(pre=R,post=K);sp|P78324-2|SHPS1_HUMAN(pre=R,post=K);sp|P78324-4|SHPS1_HUMAN(pre=R,post=K);sp|Q5TFQ8|SIRBL_HUMAN(pre=R,post=K);	AENQVNVTCQVR	270;270;269;269;	Symptomatic
G22098NU	Gal(b1-4)GlcNAc(b1-2)Man(a1-3)[GlcNAc(b1-4)][Fuc(a1-3)GlcNAc(b1-2)Man(a1-6)]Man(b1-4)GlcNAc(b1-4)[Fuc(a1-6)]GlcNAc	238	sp|P78324|SHPS1_HUMAN(pre=R,post=V);sp|P78324-2|SHPS1_HUMAN(pre=R,post=V);sp|P78324-4|SHPS1_HUMAN(pre=R,post=V);sp|Q5TFQ8|SIRBL_HUMAN(pre=R,post=V);	GTANLSETIR	245;245;244;244;	Symptomatic
G49357ZK	Gal(a1-3)Gal(b1-4)[Fuc(a1-3)]GlcNAc(b1-2)Man(a1-3)[Man(a1-6)]Man(b1-4)GlcNAc(b1-4)GlcNAc	238	sp|P78324|SHPS1_HUMAN(pre=R,post=V);sp|P78324-2|SHPS1_HUMAN(pre=R,post=V);sp|P78324-4|SHPS1_HUMAN(pre=R,post=V);sp|Q5TFQ8|SIRBL_HUMAN(pre=R,post=V);	GTANLSETIR	245;245;244;244;	Symptomatic
G36581MF	GalNAc(a1-3)[Fuc(a1-2)]Gal(b1-4)GlcNAc(b1-2)Man(a1-3)[GlcNAc(b1-2)Man(a1-6)]Man(b1-4)GlcNAc(b1-4)[Fuc(a1-6)]GlcNAc	238	sp|P78324|SHPS1_HUMAN(pre=R,post=V);sp|P78324-2|SHPS1_HUMAN(pre=R,post=V);sp|P78324-4|SHPS1_HUMAN(pre=R,post=V);sp|Q5TFQ8|SIRBL_HUMAN(pre=R,post=V);	GTANLSETIR	245;245;244;244;	Symptomatic
G53605PF	GalNAc(b1-4)GlcNAc(b1-2)Man(a1-3)[GlcNAc(b1-4)][Man(a1-6)]Man(b1-4)GlcNAc(b1-4)GlcNAc	238	sp|P78324|SHPS1_HUMAN(pre=R,post=V);sp|P78324-2|SHPS1_HUMAN(pre=R,post=V);sp|P78324-4|SHPS1_HUMAN(pre=R,post=V);sp|Q5TFQ8|SIRBL_HUMAN(pre=R,post=V);	GTANLSETIR	245;245;244;244;	Symptomatic
G36581MF	GalNAc(a1-3)[Fuc(a1-2)]Gal(b1-4)GlcNAc(b1-2)Man(a1-3)[GlcNAc(b1-2)Man(a1-6)]Man(b1-4)GlcNAc(b1-4)[Fuc(a1-6)]GlcNAc	238	sp|P78324|SHPS1_HUMAN(pre=R,post=T);sp|P78324-2|SHPS1_HUMAN(pre=R,post=T);sp|P78324-4|SHPS1_HUMAN(pre=R,post=T);sp|Q5TFQ8|SIRBL_HUMAN(pre=R,post=T);	LQLTWLENGNVSR	292;292;291;291;	Symptomatic
G22098NU	Gal(b1-4)GlcNAc(b1-2)Man(a1-3)[GlcNAc(b1-4)][Fuc(a1-3)GlcNAc(b1-2)Man(a1-6)]Man(b1-4)GlcNAc(b1-4)[Fuc(a1-6)]GlcNAc	301	sp|P78324|SHPS1_HUMAN(pre=R,post=V);sp|P78324-2|SHPS1_HUMAN(pre=R,post=V);sp|P78324-4|SHPS1_HUMAN(pre=R,post=V);sp|Q5TFQ8|SIRBL_HUMAN(pre=R,post=V);	GTANLSETIR	245;245;244;244;	Symptomatic
G53605PF	GalNAc(b1-4)GlcNAc(b1-2)Man(a1-3)[GlcNAc(b1-4)][Man(a1-6)]Man(b1-4)GlcNAc(b1-4)GlcNAc	301	sp|P78324|SHPS1_HUMAN(pre=R,post=V);sp|P78324-2|SHPS1_HUMAN(pre=R,post=V);sp|P78324-4|SHPS1_HUMAN(pre=R,post=V);sp|Q5TFQ8|SIRBL_HUMAN(pre=R,post=V);	GTANLSETIR	245;245;244;244;	Symptomatic
G09255AF	Gal(b1-4)[Fuc(a1-3)]GlcNAc(b1-2)Man(a1-3)[GlcNAc(b1-4)][GalNAc(b1-4)[Fuc(a1-3)]GlcNAc(b1-2)Man(a1-6)]Man(b1-4)GlcNAc(b1-4)GlcNAc	301	sp|P78324|SHPS1_HUMAN(pre=R,post=F);sp|P78324-2|SHPS1_HUMAN(pre=R,post=F);sp|P78324-4|SHPS1_HUMAN(pre=R,post=F);	IGNITPADAGTYYCVK	110;110;110;	Symptomatic
G71156OO	Gal(b1-4)[Fuc(a1-3)]GlcNAc(b1-2)Man(a1-3)[GalNAc(b1-4)[Fuc(a1-3)]GlcNAc(b1-2)Man(a1-6)]Man(b1-4)GlcNAc(b1-4)GlcNAc	301	sp|P78324|SHPS1_HUMAN(pre=R,post=F);sp|P78324-2|SHPS1_HUMAN(pre=R,post=F);sp|P78324-4|SHPS1_HUMAN(pre=R,post=F);	IGNITPADAGTYYCVK	110;110;110;	Symptomatic
G22098NU	Gal(b1-4)GlcNAc(b1-2)Man(a1-3)[GlcNAc(b1-4)][Fuc(a1-3)GlcNAc(b1-2)Man(a1-6)]Man(b1-4)GlcNAc(b1-4)[Fuc(a1-6)]GlcNAc	310	sp|P78324|SHPS1_HUMAN(pre=R,post=V);sp|P78324-2|SHPS1_HUMAN(pre=R,post=V);sp|P78324-4|SHPS1_HUMAN(pre=R,post=V);sp|Q5TFQ8|SIRBL_HUMAN(pre=R,post=V);	GTANLSETIR	245;245;244;244;	Symptomatic
G36581MF	GalNAc(a1-3)[Fuc(a1-2)]Gal(b1-4)GlcNAc(b1-2)Man(a1-3)[GlcNAc(b1-2)Man(a1-6)]Man(b1-4)GlcNAc(b1-4)[Fuc(a1-6)]GlcNAc	310	sp|P78324|SHPS1_HUMAN(pre=R,post=V);sp|P78324-2|SHPS1_HUMAN(pre=R,post=V);sp|P78324-4|SHPS1_HUMAN(pre=R,post=V);sp|Q5TFQ8|SIRBL_HUMAN(pre=R,post=V);	GTANLSETIR	245;245;244;244;	Symptomatic
G53605PF	GalNAc(b1-4)GlcNAc(b1-2)Man(a1-3)[GlcNAc(b1-4)][Man(a1-6)]Man(b1-4)GlcNAc(b1-4)GlcNAc	310	sp|P78324|SHPS1_HUMAN(pre=R,post=V);sp|P78324-2|SHPS1_HUMAN(pre=R,post=V);sp|P78324-4|SHPS1_HUMAN(pre=R,post=V);sp|Q5TFQ8|SIRBL_HUMAN(pre=R,post=V);	GTANLSETIR	245;245;244;244;	Symptomatic
G09255AF	Gal(b1-4)[Fuc(a1-3)]GlcNAc(b1-2)Man(a1-3)[GlcNAc(b1-4)][GalNAc(b1-4)[Fuc(a1-3)]GlcNAc(b1-2)Man(a1-6)]Man(b1-4)GlcNAc(b1-4)GlcNAc	310	sp|P78324|SHPS1_HUMAN(pre=R,post=F);sp|P78324-2|SHPS1_HUMAN(pre=R,post=F);sp|P78324-4|SHPS1_HUMAN(pre=R,post=F);	IGNITPADAGTYYCVK	110;110;110;	Symptomatic
G71156OO	Gal(b1-4)[Fuc(a1-3)]GlcNAc(b1-2)Man(a1-3)[GalNAc(b1-4)[Fuc(a1-3)]GlcNAc(b1-2)Man(a1-6)]Man(b1-4)GlcNAc(b1-4)GlcNAc	310	sp|P78324|SHPS1_HUMAN(pre=R,post=F);sp|P78324-2|SHPS1_HUMAN(pre=R,post=F);sp|P78324-4|SHPS1_HUMAN(pre=R,post=F);	IGNITPADAGTYYCVK	110;110;110;	Symptomatic
G37476QB	GalNAc(b1-4)[Fuc(a1-3)]GlcNAc(b1-2)Man(a1-3)[Man(a1-6)]Man(b1-4)GlcNAc(b1-4)GlcNAc	310	sp|P78324|SHPS1_HUMAN(pre=R,post=F);sp|P78324-2|SHPS1_HUMAN(pre=R,post=F);sp|P78324-4|SHPS1_HUMAN(pre=R,post=F);	IGNITPADAGTYYCVK	110;110;110;	Symptomatic
G36581MF	GalNAc(a1-3)[Fuc(a1-2)]Gal(b1-4)GlcNAc(b1-2)Man(a1-3)[GlcNAc(b1-2)Man(a1-6)]Man(b1-4)GlcNAc(b1-4)[Fuc(a1-6)]GlcNAc	310	sp|P78324|SHPS1_HUMAN(pre=R,post=T);sp|P78324-2|SHPS1_HUMAN(pre=R,post=T);sp|P78324-4|SHPS1_HUMAN(pre=R,post=T);sp|Q5TFQ8|SIRBL_HUMAN(pre=R,post=T);	LQLTWLENGNVSR	292;292;291;291;	Symptomatic
G22098NU	Gal(b1-4)GlcNAc(b1-2)Man(a1-3)[GlcNAc(b1-4)][Fuc(a1-3)GlcNAc(b1-2)Man(a1-6)]Man(b1-4)GlcNAc(b1-4)[Fuc(a1-6)]GlcNAc	342	sp|P78324|SHPS1_HUMAN(pre=R,post=V);sp|P78324-2|SHPS1_HUMAN(pre=R,post=V);sp|P78324-4|SHPS1_HUMAN(pre=R,post=V);sp|Q5TFQ8|SIRBL_HUMAN(pre=R,post=V);	GTANLSETIR	245;245;244;244;	Normal
G36581MF	GalNAc(a1-3)[Fuc(a1-2)]Gal(b1-4)GlcNAc(b1-2)Man(a1-3)[GlcNAc(b1-2)Man(a1-6)]Man(b1-4)GlcNAc(b1-4)[Fuc(a1-6)]GlcNAc	342	sp|P78324|SHPS1_HUMAN(pre=R,post=V);sp|P78324-2|SHPS1_HUMAN(pre=R,post=V);sp|P78324-4|SHPS1_HUMAN(pre=R,post=V);sp|Q5TFQ8|SIRBL_HUMAN(pre=R,post=V);	GTANLSETIR	245;245;244;244;	Normal
G53605PF	GalNAc(b1-4)GlcNAc(b1-2)Man(a1-3)[GlcNAc(b1-4)][Man(a1-6)]Man(b1-4)GlcNAc(b1-4)GlcNAc	342	sp|P78324|SHPS1_HUMAN(pre=R,post=V);sp|P78324-2|SHPS1_HUMAN(pre=R,post=V);sp|P78324-4|SHPS1_HUMAN(pre=R,post=V);sp|Q5TFQ8|SIRBL_HUMAN(pre=R,post=V);	GTANLSETIR	245;245;244;244;	Normal
G21359NQ	Gal(b1-4)[Fuc(a1-3)]GlcNAc(b1-2)[GlcNAc(b1-4)]Man(a1-3)[GlcNAc(b1-2)Man(a1-6)]Man(b1-4)GlcNAc(b1-4)[Fuc(a1-6)]GlcNAc	342	sp|P78324|SHPS1_HUMAN(pre=R,post=T);sp|P78324-2|SHPS1_HUMAN(pre=R,post=T);sp|P78324-4|SHPS1_HUMAN(pre=R,post=T);sp|Q5TFQ8|SIRBL_HUMAN(pre=R,post=T);	LQLTWLENGNVSR	292;292;291;291;	Normal
G13592VY	Gal(a1-3)Gal(b1-4)GlcNAc(b1-2)Man(a1-3)[Man(a1-6)]Man(b1-4)GlcNAc(b1-4)GlcNAc	356	sp|P78324|SHPS1_HUMAN(pre=R,post=K);sp|P78324-2|SHPS1_HUMAN(pre=R,post=K);sp|P78324-4|SHPS1_HUMAN(pre=R,post=K);sp|Q5TFQ8|SIRBL_HUMAN(pre=R,post=K);	AENQVNVTCQVR	270;270;269;269;	Symptomatic
G22098NU	Gal(b1-4)GlcNAc(b1-2)Man(a1-3)[GlcNAc(b1-4)][Fuc(a1-3)GlcNAc(b1-2)Man(a1-6)]Man(b1-4)GlcNAc(b1-4)[Fuc(a1-6)]GlcNAc	356	sp|P78324|SHPS1_HUMAN(pre=R,post=V);sp|P78324-2|SHPS1_HUMAN(pre=R,post=V);sp|P78324-4|SHPS1_HUMAN(pre=R,post=V);sp|Q5TFQ8|SIRBL_HUMAN(pre=R,post=V);	GTANLSETIR	245;245;244;244;	Symptomatic
G36581MF	GalNAc(a1-3)[Fuc(a1-2)]Gal(b1-4)GlcNAc(b1-2)Man(a1-3)[GlcNAc(b1-2)Man(a1-6)]Man(b1-4)GlcNAc(b1-4)[Fuc(a1-6)]GlcNAc	356	sp|P78324|SHPS1_HUMAN(pre=R,post=V);sp|P78324-2|SHPS1_HUMAN(pre=R,post=V);sp|P78324-4|SHPS1_HUMAN(pre=R,post=V);sp|Q5TFQ8|SIRBL_HUMAN(pre=R,post=V);	GTANLSETIR	245;245;244;244;	Symptomatic
G53605PF	GalNAc(b1-4)GlcNAc(b1-2)Man(a1-3)[GlcNAc(b1-4)][Man(a1-6)]Man(b1-4)GlcNAc(b1-4)GlcNAc	356	sp|P78324|SHPS1_HUMAN(pre=R,post=V);sp|P78324-2|SHPS1_HUMAN(pre=R,post=V);sp|P78324-4|SHPS1_HUMAN(pre=R,post=V);sp|Q5TFQ8|SIRBL_HUMAN(pre=R,post=V);	GTANLSETIR	245;245;244;244;	Symptomatic
G09255AF	Gal(b1-4)[Fuc(a1-3)]GlcNAc(b1-2)Man(a1-3)[GlcNAc(b1-4)][GalNAc(b1-4)[Fuc(a1-3)]GlcNAc(b1-2)Man(a1-6)]Man(b1-4)GlcNAc(b1-4)GlcNAc	356	sp|P78324|SHPS1_HUMAN(pre=R,post=F);sp|P78324-2|SHPS1_HUMAN(pre=R,post=F);sp|P78324-4|SHPS1_HUMAN(pre=R,post=F);	IGNITPADAGTYYCVK	110;110;110;	Symptomatic
G71156OO	Gal(b1-4)[Fuc(a1-3)]GlcNAc(b1-2)Man(a1-3)[GalNAc(b1-4)[Fuc(a1-3)]GlcNAc(b1-2)Man(a1-6)]Man(b1-4)GlcNAc(b1-4)GlcNAc	356	sp|P78324|SHPS1_HUMAN(pre=R,post=F);sp|P78324-2|SHPS1_HUMAN(pre=R,post=F);sp|P78324-4|SHPS1_HUMAN(pre=R,post=F);	IGNITPADAGTYYCVK	110;110;110;	Symptomatic
G89561DW	GlcNAc(b1-2)Man(a1-3)[Fuc(a1-6)GlcNAc(b1-2)Man(a1-6)]Man(b1-4)GlcNAc(b1-4)GlcNAc	356	sp|P78324|SHPS1_HUMAN(pre=R,post=F);sp|P78324-2|SHPS1_HUMAN(pre=R,post=F);sp|P78324-4|SHPS1_HUMAN(pre=R,post=F);	IGNITPADAGTYYCVK	110;110;110;	Symptomatic
G37476QB	GalNAc(b1-4)[Fuc(a1-3)]GlcNAc(b1-2)Man(a1-3)[Man(a1-6)]Man(b1-4)GlcNAc(b1-4)GlcNAc	356	sp|P78324|SHPS1_HUMAN(pre=R,post=F);sp|P78324-2|SHPS1_HUMAN(pre=R,post=F);sp|P78324-4|SHPS1_HUMAN(pre=R,post=F);	IGNITPADAGTYYCVK	110;110;110;	Symptomatic
G36581MF	GalNAc(a1-3)[Fuc(a1-2)]Gal(b1-4)GlcNAc(b1-2)Man(a1-3)[GlcNAc(b1-2)Man(a1-6)]Man(b1-4)GlcNAc(b1-4)[Fuc(a1-6)]GlcNAc	356	sp|P78324|SHPS1_HUMAN(pre=R,post=T);sp|P78324-2|SHPS1_HUMAN(pre=R,post=T);sp|P78324-4|SHPS1_HUMAN(pre=R,post=T);sp|Q5TFQ8|SIRBL_HUMAN(pre=R,post=T);	LQLTWLENGNVSR	292;292;291;291;	Symptomatic
G22098NU	Gal(b1-4)GlcNAc(b1-2)Man(a1-3)[GlcNAc(b1-4)][Fuc(a1-3)GlcNAc(b1-2)Man(a1-6)]Man(b1-4)GlcNAc(b1-4)[Fuc(a1-6)]GlcNAc	363	sp|P78324|SHPS1_HUMAN(pre=R,post=V);sp|P78324-2|SHPS1_HUMAN(pre=R,post=V);sp|P78324-4|SHPS1_HUMAN(pre=R,post=V);sp|Q5TFQ8|SIRBL_HUMAN(pre=R,post=V);	GTANLSETIR	245;245;244;244;	Normal
G53605PF	GalNAc(b1-4)GlcNAc(b1-2)Man(a1-3)[GlcNAc(b1-4)][Man(a1-6)]Man(b1-4)GlcNAc(b1-4)GlcNAc	363	sp|P78324|SHPS1_HUMAN(pre=R,post=V);sp|P78324-2|SHPS1_HUMAN(pre=R,post=V);sp|P78324-4|SHPS1_HUMAN(pre=R,post=V);sp|Q5TFQ8|SIRBL_HUMAN(pre=R,post=V);	GTANLSETIR	245;245;244;244;	Normal
G09255AF	Gal(b1-4)[Fuc(a1-3)]GlcNAc(b1-2)Man(a1-3)[GlcNAc(b1-4)][GalNAc(b1-4)[Fuc(a1-3)]GlcNAc(b1-2)Man(a1-6)]Man(b1-4)GlcNAc(b1-4)GlcNAc	363	sp|P78324|SHPS1_HUMAN(pre=R,post=F);sp|P78324-2|SHPS1_HUMAN(pre=R,post=F);sp|P78324-4|SHPS1_HUMAN(pre=R,post=F);	IGNITPADAGTYYCVK	110;110;110;	Normal
G71156OO	Gal(b1-4)[Fuc(a1-3)]GlcNAc(b1-2)Man(a1-3)[GalNAc(b1-4)[Fuc(a1-3)]GlcNAc(b1-2)Man(a1-6)]Man(b1-4)GlcNAc(b1-4)GlcNAc	363	sp|P78324|SHPS1_HUMAN(pre=R,post=F);sp|P78324-2|SHPS1_HUMAN(pre=R,post=F);sp|P78324-4|SHPS1_HUMAN(pre=R,post=F);	IGNITPADAGTYYCVK	110;110;110;	Normal
G41943OZ	Man(a1-3)[Man(b1-4)][Man(a1-6)]Man(b1-4)GlcNAc(b1-4)GlcNAc	363	sp|P78324|SHPS1_HUMAN(pre=R,post=K);sp|P78324-2|SHPS1_HUMAN(pre=R,post=K);sp|P78324-4|SHPS1_HUMAN(pre=R,post=K);sp|Q5TFQ8|SIRBL_HUMAN(pre=R,post=K);	AENQVNVTCQVR	270;270;269;269;	Normal
G13592VY	Gal(a1-3)Gal(b1-4)GlcNAc(b1-2)Man(a1-3)[Man(a1-6)]Man(b1-4)GlcNAc(b1-4)GlcNAc	363	sp|P78324|SHPS1_HUMAN(pre=R,post=K);sp|P78324-2|SHPS1_HUMAN(pre=R,post=K);sp|P78324-4|SHPS1_HUMAN(pre=R,post=K);sp|Q5TFQ8|SIRBL_HUMAN(pre=R,post=K);	AENQVNVTCQVR	270;270;269;269;	Normal
G27293OK	Man(a1-3)[GlcNAc(b1-4)][Gal(b1-4)[Fuc(a1-3)]GlcNAc(b1-2)Man(a1-6)]Man(b1-4)GlcNAc(b1-4)[Fuc(a1-6)]GlcNAc	363	sp|P78324|SHPS1_HUMAN(pre=R,post=V);sp|P78324-2|SHPS1_HUMAN(pre=R,post=V);sp|P78324-4|SHPS1_HUMAN(pre=R,post=V);sp|Q5TFQ8|SIRBL_HUMAN(pre=R,post=V);	GTANLSETIR	245;245;244;244;	Normal
G02310VX	Man(a1-3)[GalNAc(b1-4)GlcNAc(b1-2)[GalNAc(b1-4)GlcNAc(b1-6)]Man(a1-6)]Man(b1-4)GlcNAc(b1-4)[Fuc(a1-6)]GlcNAc	363	sp|P78324|SHPS1_HUMAN(pre=R,post=F);sp|P78324-2|SHPS1_HUMAN(pre=R,post=F);sp|P78324-4|SHPS1_HUMAN(pre=R,post=F);	IGNITPADAGTYYCVK	110;110;110;	Normal
G37476QB	GalNAc(b1-4)[Fuc(a1-3)]GlcNAc(b1-2)Man(a1-3)[Man(a1-6)]Man(b1-4)GlcNAc(b1-4)GlcNAc	363	sp|P78324|SHPS1_HUMAN(pre=R,post=F);sp|P78324-2|SHPS1_HUMAN(pre=R,post=F);sp|P78324-4|SHPS1_HUMAN(pre=R,post=F);	IGNITPADAGTYYCVK	110;110;110;	Normal
G89561DW	GlcNAc(b1-2)Man(a1-3)[Fuc(a1-6)GlcNAc(b1-2)Man(a1-6)]Man(b1-4)GlcNAc(b1-4)GlcNAc	363	sp|P78324|SHPS1_HUMAN(pre=R,post=F);sp|P78324-2|SHPS1_HUMAN(pre=R,post=F);sp|P78324-4|SHPS1_HUMAN(pre=R,post=F);	IGNITPADAGTYYCVK	110;110;110;	Normal
G36581MF	GalNAc(a1-3)[Fuc(a1-2)]Gal(b1-4)GlcNAc(b1-2)Man(a1-3)[GlcNAc(b1-2)Man(a1-6)]Man(b1-4)GlcNAc(b1-4)[Fuc(a1-6)]GlcNAc	363	sp|P78324|SHPS1_HUMAN(pre=R,post=T);sp|P78324-2|SHPS1_HUMAN(pre=R,post=T);sp|P78324-4|SHPS1_HUMAN(pre=R,post=T);sp|Q5TFQ8|SIRBL_HUMAN(pre=R,post=T);	LQLTWLENGNVSR	292;292;291;291;	Normal
G13592VY	Gal(a1-3)Gal(b1-4)GlcNAc(b1-2)Man(a1-3)[Man(a1-6)]Man(b1-4)GlcNAc(b1-4)GlcNAc	370	sp|P78324|SHPS1_HUMAN(pre=R,post=K);sp|P78324-2|SHPS1_HUMAN(pre=R,post=K);sp|P78324-4|SHPS1_HUMAN(pre=R,post=K);sp|Q5TFQ8|SIRBL_HUMAN(pre=R,post=K);	AENQVNVTCQVR	270;270;269;269;	Symptomatic
G22098NU	Gal(b1-4)GlcNAc(b1-2)Man(a1-3)[GlcNAc(b1-4)][Fuc(a1-3)GlcNAc(b1-2)Man(a1-6)]Man(b1-4)GlcNAc(b1-4)[Fuc(a1-6)]GlcNAc	370	sp|P78324|SHPS1_HUMAN(pre=R,post=V);sp|P78324-2|SHPS1_HUMAN(pre=R,post=V);sp|P78324-4|SHPS1_HUMAN(pre=R,post=V);sp|Q5TFQ8|SIRBL_HUMAN(pre=R,post=V);	GTANLSETIR	245;245;244;244;	Symptomatic
G36581MF	GalNAc(a1-3)[Fuc(a1-2)]Gal(b1-4)GlcNAc(b1-2)Man(a1-3)[GlcNAc(b1-2)Man(a1-6)]Man(b1-4)GlcNAc(b1-4)[Fuc(a1-6)]GlcNAc	370	sp|P78324|SHPS1_HUMAN(pre=R,post=V);sp|P78324-2|SHPS1_HUMAN(pre=R,post=V);sp|P78324-4|SHPS1_HUMAN(pre=R,post=V);sp|Q5TFQ8|SIRBL_HUMAN(pre=R,post=V);	GTANLSETIR	245;245;244;244;	Symptomatic
G53605PF	GalNAc(b1-4)GlcNAc(b1-2)Man(a1-3)[GlcNAc(b1-4)][Man(a1-6)]Man(b1-4)GlcNAc(b1-4)GlcNAc	370	sp|P78324|SHPS1_HUMAN(pre=R,post=V);sp|P78324-2|SHPS1_HUMAN(pre=R,post=V);sp|P78324-4|SHPS1_HUMAN(pre=R,post=V);sp|Q5TFQ8|SIRBL_HUMAN(pre=R,post=V);	GTANLSETIR	245;245;244;244;	Symptomatic
G09255AF	Gal(b1-4)[Fuc(a1-3)]GlcNAc(b1-2)Man(a1-3)[GlcNAc(b1-4)][GalNAc(b1-4)[Fuc(a1-3)]GlcNAc(b1-2)Man(a1-6)]Man(b1-4)GlcNAc(b1-4)GlcNAc	370	sp|P78324|SHPS1_HUMAN(pre=R,post=F);sp|P78324-2|SHPS1_HUMAN(pre=R,post=F);sp|P78324-4|SHPS1_HUMAN(pre=R,post=F);	IGNITPADAGTYYCVK	110;110;110;	Symptomatic
G71156OO	Gal(b1-4)[Fuc(a1-3)]GlcNAc(b1-2)Man(a1-3)[GalNAc(b1-4)[Fuc(a1-3)]GlcNAc(b1-2)Man(a1-6)]Man(b1-4)GlcNAc(b1-4)GlcNAc	370	sp|P78324|SHPS1_HUMAN(pre=R,post=F);sp|P78324-2|SHPS1_HUMAN(pre=R,post=F);sp|P78324-4|SHPS1_HUMAN(pre=R,post=F);	IGNITPADAGTYYCVK	110;110;110;	Symptomatic
G13592VY	Gal(a1-3)Gal(b1-4)GlcNAc(b1-2)Man(a1-3)[Man(a1-6)]Man(b1-4)GlcNAc(b1-4)GlcNAc	51	sp|P78324|SHPS1_HUMAN(pre=R,post=K);sp|P78324-2|SHPS1_HUMAN(pre=R,post=K);sp|P78324-4|SHPS1_HUMAN(pre=R,post=K);sp|Q5TFQ8|SIRBL_HUMAN(pre=R,post=K);	AENQVNVTCQVR	270;270;269;269;	Symptomatic
G22098NU	Gal(b1-4)GlcNAc(b1-2)Man(a1-3)[GlcNAc(b1-4)][Fuc(a1-3)GlcNAc(b1-2)Man(a1-6)]Man(b1-4)GlcNAc(b1-4)[Fuc(a1-6)]GlcNAc	51	sp|P78324|SHPS1_HUMAN(pre=R,post=V);sp|P78324-2|SHPS1_HUMAN(pre=R,post=V);sp|P78324-4|SHPS1_HUMAN(pre=R,post=V);sp|Q5TFQ8|SIRBL_HUMAN(pre=R,post=V);	GTANLSETIR	245;245;244;244;	Symptomatic
G27293OK	Man(a1-3)[GlcNAc(b1-4)][Gal(b1-4)[Fuc(a1-3)]GlcNAc(b1-2)Man(a1-6)]Man(b1-4)GlcNAc(b1-4)[Fuc(a1-6)]GlcNAc	51	sp|P78324|SHPS1_HUMAN(pre=R,post=V);sp|P78324-2|SHPS1_HUMAN(pre=R,post=V);sp|P78324-4|SHPS1_HUMAN(pre=R,post=V);sp|Q5TFQ8|SIRBL_HUMAN(pre=R,post=V);	GTANLSETIR	245;245;244;244;	Symptomatic
G53605PF	GalNAc(b1-4)GlcNAc(b1-2)Man(a1-3)[GlcNAc(b1-4)][Man(a1-6)]Man(b1-4)GlcNAc(b1-4)GlcNAc	51	sp|P78324|SHPS1_HUMAN(pre=R,post=V);sp|P78324-2|SHPS1_HUMAN(pre=R,post=V);sp|P78324-4|SHPS1_HUMAN(pre=R,post=V);sp|Q5TFQ8|SIRBL_HUMAN(pre=R,post=V);	GTANLSETIR	245;245;244;244;	Symptomatic
G09255AF	Gal(b1-4)[Fuc(a1-3)]GlcNAc(b1-2)Man(a1-3)[GlcNAc(b1-4)][GalNAc(b1-4)[Fuc(a1-3)]GlcNAc(b1-2)Man(a1-6)]Man(b1-4)GlcNAc(b1-4)GlcNAc	51	sp|P78324|SHPS1_HUMAN(pre=R,post=F);sp|P78324-2|SHPS1_HUMAN(pre=R,post=F);sp|P78324-4|SHPS1_HUMAN(pre=R,post=F);	IGNITPADAGTYYCVK	110;110;110;	Symptomatic
G71156OO	Gal(b1-4)[Fuc(a1-3)]GlcNAc(b1-2)Man(a1-3)[GalNAc(b1-4)[Fuc(a1-3)]GlcNAc(b1-2)Man(a1-6)]Man(b1-4)GlcNAc(b1-4)GlcNAc	51	sp|P78324|SHPS1_HUMAN(pre=R,post=F);sp|P78324-2|SHPS1_HUMAN(pre=R,post=F);sp|P78324-4|SHPS1_HUMAN(pre=R,post=F);	IGNITPADAGTYYCVK	110;110;110;	Symptomatic
G36581MF	GalNAc(a1-3)[Fuc(a1-2)]Gal(b1-4)GlcNAc(b1-2)Man(a1-3)[GlcNAc(b1-2)Man(a1-6)]Man(b1-4)GlcNAc(b1-4)[Fuc(a1-6)]GlcNAc	51	sp|P78324|SHPS1_HUMAN(pre=R,post=T);sp|P78324-2|SHPS1_HUMAN(pre=R,post=T);sp|P78324-4|SHPS1_HUMAN(pre=R,post=T);sp|Q5TFQ8|SIRBL_HUMAN(pre=R,post=T);	LQLTWLENGNVSR	292;292;291;291;	Symptomatic
G13592VY	Gal(a1-3)Gal(b1-4)GlcNAc(b1-2)Man(a1-3)[Man(a1-6)]Man(b1-4)GlcNAc(b1-4)GlcNAc	64	sp|P78324|SHPS1_HUMAN(pre=R,post=K);sp|P78324-2|SHPS1_HUMAN(pre=R,post=K);sp|P78324-4|SHPS1_HUMAN(pre=R,post=K);sp|Q5TFQ8|SIRBL_HUMAN(pre=R,post=K);	AENQVNVTCQVR	270;270;269;269;	Normal
G22098NU	Gal(b1-4)GlcNAc(b1-2)Man(a1-3)[GlcNAc(b1-4)][Fuc(a1-3)GlcNAc(b1-2)Man(a1-6)]Man(b1-4)GlcNAc(b1-4)[Fuc(a1-6)]GlcNAc	64	sp|P78324|SHPS1_HUMAN(pre=R,post=V);sp|P78324-2|SHPS1_HUMAN(pre=R,post=V);sp|P78324-4|SHPS1_HUMAN(pre=R,post=V);sp|Q5TFQ8|SIRBL_HUMAN(pre=R,post=V);	GTANLSETIR	245;245;244;244;	Normal
G27293OK	Man(a1-3)[GlcNAc(b1-4)][Gal(b1-4)[Fuc(a1-3)]GlcNAc(b1-2)Man(a1-6)]Man(b1-4)GlcNAc(b1-4)[Fuc(a1-6)]GlcNAc	64	sp|P78324|SHPS1_HUMAN(pre=R,post=V);sp|P78324-2|SHPS1_HUMAN(pre=R,post=V);sp|P78324-4|SHPS1_HUMAN(pre=R,post=V);sp|Q5TFQ8|SIRBL_HUMAN(pre=R,post=V);	GTANLSETIR	245;245;244;244;	Normal
G36581MF	GalNAc(a1-3)[Fuc(a1-2)]Gal(b1-4)GlcNAc(b1-2)Man(a1-3)[GlcNAc(b1-2)Man(a1-6)]Man(b1-4)GlcNAc(b1-4)[Fuc(a1-6)]GlcNAc	64	sp|P78324|SHPS1_HUMAN(pre=R,post=V);sp|P78324-2|SHPS1_HUMAN(pre=R,post=V);sp|P78324-4|SHPS1_HUMAN(pre=R,post=V);sp|Q5TFQ8|SIRBL_HUMAN(pre=R,post=V);	GTANLSETIR	245;245;244;244;	Normal
G53605PF	GalNAc(b1-4)GlcNAc(b1-2)Man(a1-3)[GlcNAc(b1-4)][Man(a1-6)]Man(b1-4)GlcNAc(b1-4)GlcNAc	64	sp|P78324|SHPS1_HUMAN(pre=R,post=V);sp|P78324-2|SHPS1_HUMAN(pre=R,post=V);sp|P78324-4|SHPS1_HUMAN(pre=R,post=V);sp|Q5TFQ8|SIRBL_HUMAN(pre=R,post=V);	GTANLSETIR	245;245;244;244;	Normal
G09255AF	Gal(b1-4)[Fuc(a1-3)]GlcNAc(b1-2)Man(a1-3)[GlcNAc(b1-4)][GalNAc(b1-4)[Fuc(a1-3)]GlcNAc(b1-2)Man(a1-6)]Man(b1-4)GlcNAc(b1-4)GlcNAc	64	sp|P78324|SHPS1_HUMAN(pre=R,post=F);sp|P78324-2|SHPS1_HUMAN(pre=R,post=F);sp|P78324-4|SHPS1_HUMAN(pre=R,post=F);	IGNITPADAGTYYCVK	110;110;110;	Normal
G71156OO	Gal(b1-4)[Fuc(a1-3)]GlcNAc(b1-2)Man(a1-3)[GalNAc(b1-4)[Fuc(a1-3)]GlcNAc(b1-2)Man(a1-6)]Man(b1-4)GlcNAc(b1-4)GlcNAc	64	sp|P78324|SHPS1_HUMAN(pre=R,post=F);sp|P78324-2|SHPS1_HUMAN(pre=R,post=F);sp|P78324-4|SHPS1_HUMAN(pre=R,post=F);	IGNITPADAGTYYCVK	110;110;110;	Normal
G02310VX	Man(a1-3)[GalNAc(b1-4)GlcNAc(b1-2)[GalNAc(b1-4)GlcNAc(b1-6)]Man(a1-6)]Man(b1-4)GlcNAc(b1-4)[Fuc(a1-6)]GlcNAc	64	sp|P78324|SHPS1_HUMAN(pre=R,post=F);sp|P78324-2|SHPS1_HUMAN(pre=R,post=F);sp|P78324-4|SHPS1_HUMAN(pre=R,post=F);	IGNITPADAGTYYCVK	110;110;110;	Normal
G89561DW	GlcNAc(b1-2)Man(a1-3)[Fuc(a1-6)GlcNAc(b1-2)Man(a1-6)]Man(b1-4)GlcNAc(b1-4)GlcNAc	64	sp|P78324|SHPS1_HUMAN(pre=R,post=F);sp|P78324-2|SHPS1_HUMAN(pre=R,post=F);sp|P78324-4|SHPS1_HUMAN(pre=R,post=F);	IGNITPADAGTYYCVK	110;110;110;	Normal
G36581MF	GalNAc(a1-3)[Fuc(a1-2)]Gal(b1-4)GlcNAc(b1-2)Man(a1-3)[GlcNAc(b1-2)Man(a1-6)]Man(b1-4)GlcNAc(b1-4)[Fuc(a1-6)]GlcNAc	64	sp|P78324|SHPS1_HUMAN(pre=R,post=T);sp|P78324-2|SHPS1_HUMAN(pre=R,post=T);sp|P78324-4|SHPS1_HUMAN(pre=R,post=T);sp|Q5TFQ8|SIRBL_HUMAN(pre=R,post=T);	LQLTWLENGNVSR	292;292;291;291;	Normal
G13592VY	Gal(a1-3)Gal(b1-4)GlcNAc(b1-2)Man(a1-3)[Man(a1-6)]Man(b1-4)GlcNAc(b1-4)GlcNAc	69	sp|P78324|SHPS1_HUMAN(pre=R,post=K);sp|P78324-2|SHPS1_HUMAN(pre=R,post=K);sp|P78324-4|SHPS1_HUMAN(pre=R,post=K);sp|Q5TFQ8|SIRBL_HUMAN(pre=R,post=K);	AENQVNVTCQVR	270;270;269;269;	Symptomatic
G22098NU	Gal(b1-4)GlcNAc(b1-2)Man(a1-3)[GlcNAc(b1-4)][Fuc(a1-3)GlcNAc(b1-2)Man(a1-6)]Man(b1-4)GlcNAc(b1-4)[Fuc(a1-6)]GlcNAc	69	sp|P78324|SHPS1_HUMAN(pre=R,post=V);sp|P78324-2|SHPS1_HUMAN(pre=R,post=V);sp|P78324-4|SHPS1_HUMAN(pre=R,post=V);sp|Q5TFQ8|SIRBL_HUMAN(pre=R,post=V);	GTANLSETIR	245;245;244;244;	Symptomatic
G36581MF	GalNAc(a1-3)[Fuc(a1-2)]Gal(b1-4)GlcNAc(b1-2)Man(a1-3)[GlcNAc(b1-2)Man(a1-6)]Man(b1-4)GlcNAc(b1-4)[Fuc(a1-6)]GlcNAc	69	sp|P78324|SHPS1_HUMAN(pre=R,post=V);sp|P78324-2|SHPS1_HUMAN(pre=R,post=V);sp|P78324-4|SHPS1_HUMAN(pre=R,post=V);sp|Q5TFQ8|SIRBL_HUMAN(pre=R,post=V);	GTANLSETIR	245;245;244;244;	Symptomatic
G53605PF	GalNAc(b1-4)GlcNAc(b1-2)Man(a1-3)[GlcNAc(b1-4)][Man(a1-6)]Man(b1-4)GlcNAc(b1-4)GlcNAc	69	sp|P78324|SHPS1_HUMAN(pre=R,post=V);sp|P78324-2|SHPS1_HUMAN(pre=R,post=V);sp|P78324-4|SHPS1_HUMAN(pre=R,post=V);sp|Q5TFQ8|SIRBL_HUMAN(pre=R,post=V);	GTANLSETIR	245;245;244;244;	Symptomatic
G09255AF	Gal(b1-4)[Fuc(a1-3)]GlcNAc(b1-2)Man(a1-3)[GlcNAc(b1-4)][GalNAc(b1-4)[Fuc(a1-3)]GlcNAc(b1-2)Man(a1-6)]Man(b1-4)GlcNAc(b1-4)GlcNAc	69	sp|P78324|SHPS1_HUMAN(pre=R,post=F);sp|P78324-2|SHPS1_HUMAN(pre=R,post=F);sp|P78324-4|SHPS1_HUMAN(pre=R,post=F);	IGNITPADAGTYYCVK	110;110;110;	Symptomatic
G71156OO	Gal(b1-4)[Fuc(a1-3)]GlcNAc(b1-2)Man(a1-3)[GalNAc(b1-4)[Fuc(a1-3)]GlcNAc(b1-2)Man(a1-6)]Man(b1-4)GlcNAc(b1-4)GlcNAc	69	sp|P78324|SHPS1_HUMAN(pre=R,post=F);sp|P78324-2|SHPS1_HUMAN(pre=R,post=F);sp|P78324-4|SHPS1_HUMAN(pre=R,post=F);	IGNITPADAGTYYCVK	110;110;110;	Symptomatic
