## Supplementary Tables for "GlycoMeSH: linking glycan structures to biomedical context for systematic enrichment analysis": Supplementary_Table_21.xlsx

### Sheet: sheet1
Supplenentary Table 21: SHPS1 glycoforms in mouse samples
glytoucan_ac	iupac	sample_id	tissue	disease	Protein	Peptide	GlycoSite
G41943OZ	Man(a1-3)[Man(b1-4)][Man(a1-6)]Man(b1-4)GlcNAc(b1-4)GlcNAc	20231227_DaiJiawei_A_1_H	hipp	AD	tr|A2ANC1|A2ANC1_MOUSE(pre=R,post=N);sp|P97797|SHPS1_MOUSE(pre=R,post=N);sp|P97797-2|SHPS1_MOUSE(pre=R,post=N);sp|P97797-3|SHPS1_MOUSE(pre=R,post=N);sp|P97797-4|SHPS1_MOUSE(pre=R,post=N);	IRNVSDTTKR	92;92;92;92;92;
G20966TZ	GlcNAc(b1-2)Man(a1-3)[GlcNAc(b1-4)][Man(a1-3)[Man(a1-6)]Man(a1-6)]Man(b1-4)GlcNAc(b1-4)GlcNAc	20231227_DaiJiawei_A_1_H	hipp	AD	tr|A2ANC1|A2ANC1_MOUSE(pre=R,post=N);sp|P97797|SHPS1_MOUSE(pre=R,post=N);sp|P97797-2|SHPS1_MOUSE(pre=R,post=N);sp|P97797-3|SHPS1_MOUSE(pre=R,post=N);sp|P97797-4|SHPS1_MOUSE(pre=R,post=N);	IRNVSDTTKR	92;92;92;92;92;
G20966TZ	GlcNAc(b1-2)Man(a1-3)[GlcNAc(b1-4)][Man(a1-3)[Man(a1-6)]Man(a1-6)]Man(b1-4)GlcNAc(b1-4)GlcNAc	20231227_DaiJiawei_A_1_H	hipp	AD	sp|P97797|SHPS1_MOUSE(pre=R,post=S);sp|P97797-2|SHPS1_MOUSE(pre=R,post=S);	GIPDQKVNFTCK	168;168;
G20966TZ	GlcNAc(b1-2)Man(a1-3)[GlcNAc(b1-4)][Man(a1-3)[Man(a1-6)]Man(a1-6)]Man(b1-4)GlcNAc(b1-4)GlcNAc	20231227_DaiJiawei_A_2_H	hipp	AD	sp|P97797|SHPS1_MOUSE(pre=R,post=S);sp|P97797-2|SHPS1_MOUSE(pre=R,post=S);	GIPDQKVNFTCK	168;168;
G03595ET	Man(a1-3)[GlcNAc(b1-4)][Man(a1-3)[Man(a1-6)]Man(a1-6)]Man(b1-4)GlcNAc(b1-4)GlcNAc	20231227_DaiJiawei_A_2_H	hipp	AD	sp|P97797|SHPS1_MOUSE(pre=R,post=S);sp|P97797-2|SHPS1_MOUSE(pre=R,post=S);	GIPDQKVNFTCK	168;168;
G53605PF	GalNAc(b1-4)GlcNAc(b1-2)Man(a1-3)[GlcNAc(b1-4)][Man(a1-6)]Man(b1-4)GlcNAc(b1-4)GlcNAc	20231227_DaiJiawei_A_2_H	hipp	AD	sp|P97797|SHPS1_MOUSE(pre=R,post=S);sp|P97797-2|SHPS1_MOUSE(pre=R,post=S);	GIPDQKVNFTCK	168;168;
G26069FK	Gal(a1-3)Gal(b1-4)GlcNAc(b1-2)Man(a1-3)[GlcNAc(b1-4)][Man(a1-3)[Man(a1-6)]Man(a1-6)]Man(b1-4)GlcNAc(b1-4)GlcNAc	20231227_DaiJiawei_A_2_H	hipp	AD	sp|P97797|SHPS1_MOUSE(pre=K,post=V);sp|P97797-2|SHPS1_MOUSE(pre=K,post=V);	NVSYNISSTVR	209;209;
G41943OZ	Man(a1-3)[Man(b1-4)][Man(a1-6)]Man(b1-4)GlcNAc(b1-4)GlcNAc	20231227_DaiJiawei_A_3_H	hipp	AD	tr|A2ANC1|A2ANC1_MOUSE(pre=R,post=R);sp|P97797|SHPS1_MOUSE(pre=R,post=R);sp|P97797-2|SHPS1_MOUSE(pre=R,post=R);sp|P97797-3|SHPS1_MOUSE(pre=R,post=R);sp|P97797-4|SHPS1_MOUSE(pre=R,post=R);	IRNVSDTTK	92;92;92;92;92;
G41943OZ	Man(a1-3)[Man(b1-4)][Man(a1-6)]Man(b1-4)GlcNAc(b1-4)GlcNAc	20231227_DaiJiawei_A_3_H	hipp	AD	sp|P97797|SHPS1_MOUSE(pre=K,post=A);sp|P97797-2|SHPS1_MOUSE(pre=K,post=A);	VTQQSPTSMNQVNLTCR	271;271;
G41943OZ	Man(a1-3)[Man(b1-4)][Man(a1-6)]Man(b1-4)GlcNAc(b1-4)GlcNAc	20231227_DaiJiawei_C_1_H	hipp	AD_Ctl	tr|A2ANC1|A2ANC1_MOUSE(pre=R,post=N);sp|P97797|SHPS1_MOUSE(pre=R,post=N);sp|P97797-2|SHPS1_MOUSE(pre=R,post=N);sp|P97797-3|SHPS1_MOUSE(pre=R,post=N);sp|P97797-4|SHPS1_MOUSE(pre=R,post=N);	NVSDTTKR	92;92;92;92;92;
G41943OZ	Man(a1-3)[Man(b1-4)][Man(a1-6)]Man(b1-4)GlcNAc(b1-4)GlcNAc	20231227_DaiJiawei_C_1_H	hipp	AD_Ctl	tr|A2ANC1|A2ANC1_MOUSE(pre=R,post=N);sp|P97797|SHPS1_MOUSE(pre=R,post=N);sp|P97797-2|SHPS1_MOUSE(pre=R,post=N);sp|P97797-3|SHPS1_MOUSE(pre=R,post=N);sp|P97797-4|SHPS1_MOUSE(pre=R,post=N);	IRNVSDTTKR	92;92;92;92;92;
G20966TZ	GlcNAc(b1-2)Man(a1-3)[GlcNAc(b1-4)][Man(a1-3)[Man(a1-6)]Man(a1-6)]Man(b1-4)GlcNAc(b1-4)GlcNAc	20231227_DaiJiawei_C_1_H	hipp	AD_Ctl	tr|A2ANC1|A2ANC1_MOUSE(pre=R,post=N);sp|P97797|SHPS1_MOUSE(pre=R,post=N);sp|P97797-2|SHPS1_MOUSE(pre=R,post=N);sp|P97797-3|SHPS1_MOUSE(pre=R,post=N);sp|P97797-4|SHPS1_MOUSE(pre=R,post=N);	IRNVSDTTKR	92;92;92;92;92;
G41943OZ	Man(a1-3)[Man(b1-4)][Man(a1-6)]Man(b1-4)GlcNAc(b1-4)GlcNAc	20231227_DaiJiawei_C_1_H	hipp	AD_Ctl	tr|A2ANC1|A2ANC1_MOUSE(pre=R,post=R);sp|P97797|SHPS1_MOUSE(pre=R,post=R);sp|P97797-2|SHPS1_MOUSE(pre=R,post=R);sp|P97797-3|SHPS1_MOUSE(pre=R,post=R);sp|P97797-4|SHPS1_MOUSE(pre=R,post=R);	IRNVSDTTK	92;92;92;92;92;
G41943OZ	Man(a1-3)[Man(b1-4)][Man(a1-6)]Man(b1-4)GlcNAc(b1-4)GlcNAc	20231227_DaiJiawei_C_1_H	hipp	AD_Ctl	sp|P97797|SHPS1_MOUSE(pre=R,post=S);sp|P97797-2|SHPS1_MOUSE(pre=R,post=S);	GIPDQKVNFTCK	168;168;
G26069FK	Gal(a1-3)Gal(b1-4)GlcNAc(b1-2)Man(a1-3)[GlcNAc(b1-4)][Man(a1-3)[Man(a1-6)]Man(a1-6)]Man(b1-4)GlcNAc(b1-4)GlcNAc	20231227_DaiJiawei_C_1_H	hipp	AD_Ctl	sp|P97797|SHPS1_MOUSE(pre=K,post=V);sp|P97797-2|SHPS1_MOUSE(pre=K,post=V);	NVSYNISSTVR	209;209;
G41943OZ	Man(a1-3)[Man(b1-4)][Man(a1-6)]Man(b1-4)GlcNAc(b1-4)GlcNAc	20231227_DaiJiawei_C_2_H	hipp	AD_Ctl	tr|A2ANC1|A2ANC1_MOUSE(pre=R,post=N);sp|P97797|SHPS1_MOUSE(pre=R,post=N);sp|P97797-2|SHPS1_MOUSE(pre=R,post=N);sp|P97797-3|SHPS1_MOUSE(pre=R,post=N);sp|P97797-4|SHPS1_MOUSE(pre=R,post=N);	IRNVSDTTKR	92;92;92;92;92;
G03595ET	Man(a1-3)[GlcNAc(b1-4)][Man(a1-3)[Man(a1-6)]Man(a1-6)]Man(b1-4)GlcNAc(b1-4)GlcNAc	20231227_DaiJiawei_C_2_H	hipp	AD_Ctl	tr|A2ANC1|A2ANC1_MOUSE(pre=R,post=N);sp|P97797|SHPS1_MOUSE(pre=R,post=N);sp|P97797-2|SHPS1_MOUSE(pre=R,post=N);sp|P97797-3|SHPS1_MOUSE(pre=R,post=N);sp|P97797-4|SHPS1_MOUSE(pre=R,post=N);	IRNVSDTTKR	92;92;92;92;92;
G20966TZ	GlcNAc(b1-2)Man(a1-3)[GlcNAc(b1-4)][Man(a1-3)[Man(a1-6)]Man(a1-6)]Man(b1-4)GlcNAc(b1-4)GlcNAc	20231227_DaiJiawei_C_2_H	hipp	AD_Ctl	tr|A2ANC1|A2ANC1_MOUSE(pre=R,post=N);sp|P97797|SHPS1_MOUSE(pre=R,post=N);sp|P97797-2|SHPS1_MOUSE(pre=R,post=N);sp|P97797-3|SHPS1_MOUSE(pre=R,post=N);sp|P97797-4|SHPS1_MOUSE(pre=R,post=N);	IRNVSDTTKR	92;92;92;92;92;
G03595ET	Man(a1-3)[GlcNAc(b1-4)][Man(a1-3)[Man(a1-6)]Man(a1-6)]Man(b1-4)GlcNAc(b1-4)GlcNAc	20231227_DaiJiawei_C_2_H	hipp	AD_Ctl	sp|P97797|SHPS1_MOUSE(pre=R,post=S);sp|P97797-2|SHPS1_MOUSE(pre=R,post=S);	GIPDQKVNFTCK	168;168;
G41943OZ	Man(a1-3)[Man(b1-4)][Man(a1-6)]Man(b1-4)GlcNAc(b1-4)GlcNAc	20231227_DaiJiawei_C_3_H	hipp	AD_Ctl	tr|A2ANC1|A2ANC1_MOUSE(pre=R,post=N);sp|P97797|SHPS1_MOUSE(pre=R,post=N);sp|P97797-2|SHPS1_MOUSE(pre=R,post=N);sp|P97797-3|SHPS1_MOUSE(pre=R,post=N);sp|P97797-4|SHPS1_MOUSE(pre=R,post=N);	NVSDTTKR	92;92;92;92;92;
G47606XQ	Gal(a1-3)[Fuc(a1-2)]Gal(b1-4)GlcNAc(b1-2)Man(a1-3)[GlcNAc(b1-2)Man(a1-6)]Man(b1-4)GlcNAc(b1-4)[Fuc(a1-6)]GlcNAc	20231227_DaiJiawei_C_3_H	hipp	AD_Ctl	tr|A2ANC1|A2ANC1_MOUSE(pre=R,post=N);sp|P97797|SHPS1_MOUSE(pre=R,post=N);sp|P97797-2|SHPS1_MOUSE(pre=R,post=N);sp|P97797-3|SHPS1_MOUSE(pre=R,post=N);sp|P97797-4|SHPS1_MOUSE(pre=R,post=N);	NVSDTTKR	92;92;92;92;92;
G22098NU	Gal(b1-4)GlcNAc(b1-2)Man(a1-3)[GlcNAc(b1-4)][Fuc(a1-3)GlcNAc(b1-2)Man(a1-6)]Man(b1-4)GlcNAc(b1-4)[Fuc(a1-6)]GlcNAc	20231227_DaiJiawei_C_3_H	hipp	AD_Ctl	tr|A2ANC1|A2ANC1_MOUSE(pre=R,post=N);sp|P97797|SHPS1_MOUSE(pre=R,post=N);sp|P97797-2|SHPS1_MOUSE(pre=R,post=N);sp|P97797-3|SHPS1_MOUSE(pre=R,post=N);sp|P97797-4|SHPS1_MOUSE(pre=R,post=N);	NVSDTTKR	92;92;92;92;92;
G03595ET	Man(a1-3)[GlcNAc(b1-4)][Man(a1-3)[Man(a1-6)]Man(a1-6)]Man(b1-4)GlcNAc(b1-4)GlcNAc	20231227_DaiJiawei_C_3_H	hipp	AD_Ctl	tr|A2ANC1|A2ANC1_MOUSE(pre=R,post=N);sp|P97797|SHPS1_MOUSE(pre=R,post=N);sp|P97797-2|SHPS1_MOUSE(pre=R,post=N);sp|P97797-3|SHPS1_MOUSE(pre=R,post=N);sp|P97797-4|SHPS1_MOUSE(pre=R,post=N);	IRNVSDTTKR	92;92;92;92;92;
G41943OZ	Man(a1-3)[Man(b1-4)][Man(a1-6)]Man(b1-4)GlcNAc(b1-4)GlcNAc	20231227_DaiJiawei_C_3_H	hipp	AD_Ctl	tr|A2ANC1|A2ANC1_MOUSE(pre=R,post=N);sp|P97797|SHPS1_MOUSE(pre=R,post=N);sp|P97797-2|SHPS1_MOUSE(pre=R,post=N);sp|P97797-3|SHPS1_MOUSE(pre=R,post=N);sp|P97797-4|SHPS1_MOUSE(pre=R,post=N);	IRNVSDTTKR	92;92;92;92;92;
G20966TZ	GlcNAc(b1-2)Man(a1-3)[GlcNAc(b1-4)][Man(a1-3)[Man(a1-6)]Man(a1-6)]Man(b1-4)GlcNAc(b1-4)GlcNAc	20231227_DaiJiawei_C_3_H	hipp	AD_Ctl	sp|P97797|SHPS1_MOUSE(pre=R,post=S);sp|P97797-2|SHPS1_MOUSE(pre=R,post=S);	GIPDQKVNFTCK	168;168;
G03595ET	Man(a1-3)[GlcNAc(b1-4)][Man(a1-3)[Man(a1-6)]Man(a1-6)]Man(b1-4)GlcNAc(b1-4)GlcNAc	20231227_DaiJiawei_C_3_H	hipp	AD_Ctl	sp|P97797|SHPS1_MOUSE(pre=R,post=S);sp|P97797-2|SHPS1_MOUSE(pre=R,post=S);	GIPDQKVNFTCK	168;168;
G41943OZ	Man(a1-3)[Man(b1-4)][Man(a1-6)]Man(b1-4)GlcNAc(b1-4)GlcNAc	20231227_DaiJiawei_C_3_H	hipp	AD_Ctl	sp|P97797|SHPS1_MOUSE(pre=R,post=S);sp|P97797-2|SHPS1_MOUSE(pre=R,post=S);	GIPDQKVNFTCK	168;168;
G26069FK	Gal(a1-3)Gal(b1-4)GlcNAc(b1-2)Man(a1-3)[GlcNAc(b1-4)][Man(a1-3)[Man(a1-6)]Man(a1-6)]Man(b1-4)GlcNAc(b1-4)GlcNAc	20231227_DaiJiawei_C_3_H	hipp	AD_Ctl	sp|P97797|SHPS1_MOUSE(pre=K,post=V);sp|P97797-2|SHPS1_MOUSE(pre=K,post=V);	NVSYNISSTVR	209;209;
G41943OZ	Man(a1-3)[Man(b1-4)][Man(a1-6)]Man(b1-4)GlcNAc(b1-4)GlcNAc	20231227_DaiJiawei_C_3_H	hipp	AD_Ctl	sp|P97797|SHPS1_MOUSE(pre=K,post=A);sp|P97797-2|SHPS1_MOUSE(pre=K,post=A);	VTQQSPTSMNQVNLTCR	268/271;268/271;
