## Supplementary Tables for "GlycoMeSH: linking glycan structures to biomedical context for systematic enrichment analysis": Supplementary_Table_23.xlsx

### Sheet: シート1
Supplementary Table 23: Final hyperparameters and reproducibility settings for model training
Parameter	GlycoMeSH-BERT	Glycan-only MLP	Glycan+MeSH dual MLP
Model type	Cross-modal contrastive learning	Supervised multi-label MLP	Supervised dual-MLP multi-label model
Input features	GlycanGT glycan embeddings; SapBERT MeSH embeddings	GlycanGT glycan embeddings	GlycanGT glycan embeddings; SapBERT MeSH embeddings
Objective	Multi-positive contrastive loss	BCEWithLogitsLoss	BCEWithLogitsLoss
Candidate MeSH space	Full MeSH candidate space	Full MeSH candidate space	Full MeSH candidate space
Ranking score	Cosine similarity in projected space	Output logits	Output logits
Glycan projection hidden dimension	1024	1536	1024
MeSH projection hidden dimension	1024	NA	1536
Second hidden layer	NA	0	0
Output / projection dimension	512	NA	768
Final output	Ranked MeSH terms by cosine similarity	29,382 logits	29,382 logits
Dropout	0.0025863	0.300914	0.0701107
Temperature	0.0744153	NA	NA
Initial logit scale	NA	NA	17.8238
L2 normalization	Projected glycan and MeSH embeddings	Input glycan embeddings	Input glycan and MeSH embeddings; projected embeddings normalized
Stage 1 learning rate	2.8541562638670137 × 10⁻⁴	4.802242732075022 × 10⁻³	1.5212322552301635 × 10⁻⁴
Stage 2 learning rate	9.346640154484898 × 10⁻⁵	4.8237737607982373 × 10⁻⁴	2.908364586848232 × 10⁻⁴
Weight decay	1.32518439144595 × 10⁻⁴	6.080635354589146 × 10⁻⁴	4.097015818680126 × 10⁻⁵
Stage 1 epochs	50	50	50
Stage 2 epochs	30	30	60
Batch size	256 glycans	64 glycans	128 glycans
Positive MeSH terms per glycan	16	NA	NA
MeSH batch size	NA	NA	4096
Positive-class weighting	NA	balanced	balanced
Positive-weight clipping maximum	NA	20	20
Gradient clipping	1	1	1
Seed	42	42	42
