## Supplementary Tables for "GlycoMeSH: linking glycan structures to biomedical context for systematic enrichment analysis": Table_1.xlsx

### Sheet: Table 1
Table 1: Positioning of GlycoMeSH-DB relative to existing glycoinformatics resources
Resource	Primary information layer	Content type	Coverage / scale	Queryable entities / analysis inputs	Functional annotation	Biomedical context linkage	Enrichment analysis	Typical use case
GlyTouCan	Glycan structure registry	Glycan accession IDs and registered glycan structures	254,243 glycans	GlyTouCan accession IDs; glycan structure formats descriptors depending on interface	—	—	—	Assign stable glycan identifiers and retrieve registered glycan structures
GNOme	Glycan naming and subsumption ontology	Hierarchical organization of GlyTouCan accessions by characterization level	—	GlyTouCan accessions; glycan composition, topology, and fully specified structures	—	—	—	Relate GlyTouCan accessions across different levels of glycan characterization using subsumption relationships
GlycoRDF	Semantic data representation standard	RDF / OWL representation of glycomics data	—	RDF resources; URIs; glycan and metadata triples; SPARQL queries	—	—	—	Integrate glycan-related resources through semantic web representation
GlycoCoO	Glycoconjugate ontology	Ontology for glycoconjugate structures and related metadata	—	Glycoconjugate ontology terms; glycoprotein/glycolipid concepts; related metadata	—	—	—	Standardize and represent glycoconjugate structures, functions, and associated metadata
SugarBindDB	Host–pathogen glycan-binding knowledge	Curated pathogen / toxin / virus binding to carbohydrate sequences or glycan ligands	1,266 bindings, 567 agents, 204 ligands, 183 publications	Pathogenic agents; glycan ligands; carbohydrate sequences; binding records	Indirect through binding context	host–pathogen biology	—	Explore glycan-mediated host-pathogen binding relationships
UniLectin	Lectin-centered carbohydrate-binding protein resource	Lectin families, folds, origins, 3D structures, and known glycan specificities	UniLectin3D: 3,005 3D X-ray structures, 794 distinct lectin sequences, 266 glycans; LectomeXplore: 2,079,680 candidate lectins in 52,401 species; HumanLectome: 215 human lectin-domain proteins; PathoLec: 463 pathogen lectins and 1,184 lectin–ligand relationships; MycoLec: 33,485 fungal lectins	Lectins/proteins; glycan ligands; protein accessions; taxonomy; lectin classes/families	Indirect through lectin specificity	lectin origin, taxonomy, structure, ligand specificity, and, pathogen/host/disease/tissue	—	Explore lectin families and glycan-binding specificity
GlycoEnzOnto	Glycoenzyme ontology	Human glycoenzymes, glycosylation pathways, molecular functions, and cellular compartments	403 human glycoenzymes; 139 glycosylation pathways; 134 molecular functions; 22 cellular compartments	Glycoenzymes; genes; reactions; pathways; ontology terms	Gene-side and enzyme-mediated	enzyme and pathway annotations	Gene (Enzyme)-centric	Interpret glycosylation enzyme function and pathway-level biology
GlycoMeSH-DB (this work)	Literature-derived biomedical context	Glycan-MeSH associations	26,954 glycans; 20,302 MeSH terms; 789,627 associations	GlyTouCan IDs; glycan sets; MeSH terms; glycan–MeSH associations	Direct, glycan-side	glycan-centered; links GlyTouCan glycans to MeSH-based biomedical contexts, including diseases, tissues, biological processes, chemicals, organisms, and phenotypes	Glycan-centric (GlycoMeSH-EA)	Perform glycan-centric functional annotation and enrichment analysis
